# Prominent contributions of selective neuronal subtypes to pediatric drug-resistant focal dysplasia

**DOI:** 10.1101/2023.07.21.549980

**Authors:** Yujie Zhang, Lin Li, Fengjun Zhu, Xinyang Zhang, Dan Xia, Cheng Zhong, Shuli Liang, Dezhi Cao, Huafang Zou, Jing duan, Yousheng Shu, Yi Yao, Jianming Song, Songnian Hu, Jianxiang Liao, Qiang Zhou

**Author notes:** These authors contributed equally to this work (Yujie Zhang, Lin Li, Fengjun Zhu).

## Abstract

About 75% cases of epilepsy begin during childhood, and 10 - 30% of pediatric epilepsy patients are resistant to drug treatment. The predominant seizure type in children is focal cortical dysplasia (FCD) which is highly associated with drug-resistant epilepsy, but its underlying cause is poorly understood. We performed single-cell RNA sequencing and patch-clamp recording on fresh brain tissues obtained from pediatric FCD patients shortly after surgery to reveal critical factors contributing to FCD.

We report that known epilepsy genes or significant transcriptomic alterations occur in only a few neuronal subgroups, suggesting that epilepsy-associated neurons cluster into only a few neuronal subtypes. These epilepsy-subtypes displayed significant epilepsy-related transcriptomic alterations, especially in the genes associated with excitation/inhibition balance and neuron functional signal pathways. Among eight epilepsy-subtypes, L2_4_CUX2_YWHAH and PVALB_RGS5 subtypes showed the most prominent alterations in FCD patient tissues. Supporting PV-neurons being important, recording from fast-spiking/parvalbumin-containing neurons in acute FCD patient brain slices revealed reduced excitatory synaptic inputs, implicating lower activity in these neurons and fewer synaptic inputs onto them. A higher percentage of mitochondria genes, and likely higher activity in the pathways associated with oxidative phosphorylation and ATP biosynthetic process, was observed in the epilepsy-subtypes, suggesting a high energy expenditure in them. Interestingly, the activity of the above two pathways in most epilepsy-subtypes was lower in the FCD patients, suggesting these subtypes may be more vulnerable to energy deficit in epilepsy.

Altogether, transcriptomics is significantly altered in only a few neuronal subtypes in pediatric FCD patient brains. These selective epilepsy-subtypes may play prominent roles in the genesis of pediatric drug-resistant seizure and targeting them may provide new treatment options.
