## Supplementary Table 1-9 for "Prominent contributions of selective neuronal subtypes to pediatric drug-resistant focal dysplasia": Supplementary Table 1-patient data.xlsx

### Sheet: Sheet1
Supplementary Table 1: The characteristic of patient data
Patient ID	Age	Sex	Medications of anti-convulsant drug treatments	MRI Cortex	Preoperative diagnosis	PET of TLE	Characteristics of temporal lobe under microscope	Histopathology cortex	Time from resection/tissue storage solution to freezing
EP1	5 M	M	TPM, VPA, LTG, OXC, PER	potential FCD	epilepsy	NA	Cortical laminar disorganization with microcolumnar arrangement of neurons and scattered enlarged neurons	FCD Ia	<5 min
EP2	2Y 3M	F	TPM, VPA, CNZ, PER，VGB	abnormality	potential FCD	decreased	Cortical laminar disorganization with microcolumnar arrangement of neurons and scattered enlarged neurons	FCD Ia	<5 min
EP3	1Y 10 M	M	VPA, TPM, LEV, NZP,	abnormality	dysplasia, focal epilepsy	decreased	Cortical laminar disorganization with microcolumnar arrangement of neurons and scattered enlarged neurons	FCD Ia	<5 min
EP4	3Y11M	F	TPM, VPA, CLB, VGB	abnormality	focal epilepsy	decreased	Cortical laminar disorganization with microcolumnar arrangement of neurons and scattered enlarged neurons	FCD Ia	<5 min
EP5	2Y2M	F	OXC,VPA, NZP,	abnormality	focal epilepsy	decreased	Cortical laminar disorganization with microcolumnar arrangement of neurons	FCD IIIb	<5 min
EP6	6Y	M	OXC, NZP	abnormality	focal epilepsy	decreased	Cortical laminar disorganization with microcolumnar arrangement of neurons and scattered enlarged neurons	Pachygyria	<5 min
EP7	2Y10M	M	TPM, VPA, CNZ	potential FCD	potential FCD	decreased	Cortical laminar disorganization with microcolumnar arrangement of neurons and scattered enlarged neurons	FCD Ib	<5 min
EP8	15Y3M	F	CBZ, LEV, OXC	abnormality	focal epilepsy	decreased	Cortical laminar disorganization with microcolumnar arrangement of neurons and scattered enlarged neurons	FCD IIIa	<5 min
EP9	12Y8M	F	LEV, OXC	abnormality	focal epilepsy	decreased	Cortical laminar disorganization with microcolumnar arrangement of neurons and scattered enlarged neurons	FCD IIId	<5 min
EP10	2M	F	LEV，PHB，OXC,	potential FCD	focal epilepsy	NA	Cortical laminar disorganization with microcolumnar arrangement of neurons and scattered enlarged neurons	Polymicrogyria	<5 min
Ctrl1	7Y9M	F	OXC, LEV, VPA	abnormality	focal epilepsy	NA	Cortical laminar disorganization with microcolumnar arrangement of neurons and scattered enlarged neurons	FCD IIId	<5 min
Ctrl2	2Y10M	M	TPM, VPA, CNZ	potential FCD	potential FCD	decreased	Cortical laminar disorganization with microcolumnar arrangement of neurons and scattered enlarged neurons	FCD Ib	<5 min
Ctrl3	5Y	M	VIP, TPM	abnormality	epilepsy	*	Cortical laminar disorganization and scattered enlarged neurons	encephalomalacia	<5 min
Ctrl4	14Y	F	TPM,VPA,NZP, LEV, LTG, ZNS	abnormality	focal epilepsy	decreased	Cortical laminar disorganization with microcolumnar arrangement of neurons and scattered enlarged neurons	FCD IIa	<5 min
Ctrl5	1Y10M	F	OXC, LEV	abnormality	focal epilepsy	*	Cortical laminar disorganization with microcolumnar arrangement of neurons and scattered enlarged neurons	FCD IIIc	<5 min
Ctrl6	1Y2M	M	OXC	abnormality	epilepsy	*	Cortical laminar disorganization	FCD IIb	<5 min
Ctrl7	9Y2M	M	OXC, MDZ	abnormality	focal epilepsy	decreased	Cortical laminar disorganization with microcolumnar arrangement of neurons	FCD IIIb and FCD Ia	<5 min
			NA represent no change is detedcted
			* represent that no relevant tests are performed
		M: male； F: female
		TPM	topiramate
		LTG	lamotrigin
		ZNG	zonisamide
		LAC	lacosamide
		LEV	levetiracetam
		VPA	valproate
		OXC	oxcarbazepine
		CNZ	clonazepam
		CBZ	carbamazepine
		PER	perampanel
		PRM	primidone
		BRI	brivaracetam
		VGB	vigabatrin
		CLB	clobazam
		NZP	nitrazepam
		ZNS	Zonisamide
		PHB	phenobarbitone
		MDZ	midazolam
