## Supplementary Table 1-9 for "Prominent contributions of selective neuronal subtypes to pediatric drug-resistant focal dysplasia": Supplementary Table 2-cell perscent.xlsx

### Sheet: Sheet1
Supplementary Table 2: The cell number of different cell types.
cluster	Astrocytes	ECs	Excitatory Neurons	Inhibitory Neurons	Microglial Cells	OPCs	Oligodendrocytes
Ep1	485	80	3357	1684	414	439	336
Ep2	994	4	2323	1242	313	573	839
Ep3	725	5	3791	1164	229	377	545
Ep4	614	15	2292	2047	818	825	1079
Ep5	288	15	3591	1058	136	149	314
Ep6	549	24	1726	1007	250	215	1385
Ep7	1449	7	3305	1730	1049	710	668
Ep8	204	30	1045	1146	431	265	791
Ep9	322	18	2983	1277	332	99	274
Ep10	311	10	4652	1768	143	140	313
Ctrl1	50	5	4273	1665	120	62	297
Ctrl2	1391	18	2754	1426	1356	778	577
Ctrl3	1085	102	1394	409	557	634	881
Ctrl4	313	21	2208	973	117	80	229
Ctrl5	171	12	1854	477	293	188	856
Ctrl6	492	42	1656	1232	526	233	403
Ctrl7	233	20	3298	1221	675	407	1493
