## Supplementary Table 1-9 for "Prominent contributions of selective neuronal subtypes to pediatric drug-resistant focal dysplasia": Supplementary Table 3-marker gene.xlsx

### Sheet: Sheet1
Supplementary Table 3: The marker genes of different cell types.
cell type	Abbreviation	Markers	DIO
Astrocytes	Astrocytes	SLCO1C1,AQP4，SLC1A2	10.1038/nature25980,10.1038/s41586-019-0903-2,10.1101/2020.04.10.022103
Endothelial cells	ECs	CDH5,TM4SF1,CLDN5	10.1016/j.ccell.2019.08.007,10.1016/j.ccell.2020.06.004,10.1038/s41586-019-0903-2
Excitatory neurons	Excitatory Neurons	SATB2,SLC17A7,NEUROD2	10.1038/nbt.4038,10.1038/nbt.4038,10.1016/j.cell.2020.06.027
Inhibitory neurons	Inhibitory Neurons	DLX6-AS1,GAD2,GAD1	10.1038/s41586-020-1962-0,10.1038/nbt.4038,10.1038/nbt.4038
Microglial cells	MicroglialCells	P2RY12,APBB1IP,CX3CR1	10.1038/s41586-020-1999-0,10.1038/nbt.4038,10.1016/j.ccell.2019.10.008
Oligodendrocyte precursor cells	OPCs	VCAN,PDGFRA,PCDH15	10.1126/sciadv.abm6393,10.1016/j.neuron.2021.10.036,10.1038/s41593-020-0621-y
Oligodendrocytes	Oligodendrocytes	MAG,MOBP,MBP	10.1016/j.cell.2019.06.024,10.1016/j.cell.2020.06.038,10.1016/j.ccell.2020.06.004
	EN_L2_4_CUX2_LAMP5	SLC17A7,CUX2,LAMP5
	EN_L2_4_CUX2_GLIS3	SLC17A7,CUX2,GLIS3
	EN_L2_4_CUX2_PDGFD	SLC17A7,CUX2,PDGFD
	EN_L2_4_CUX2_YWHAH	SLC17A7,CUX2,YWHAH
	EN_L2_4_CUX2_MEPE	SLC17A7,CUX2,MEPE
	EN_L2_4_CUX2_LTK	SLC17A7,CUX2,LTK
	EN_L3_5_RORB_TSHZ2	SLC17A7,RORB,TSHZ2
	EN_L3_5_RORB_TRABD2A	SLC17A7,RORB,TRABD2A
	EN_L3_5_RORB_PDYN	SLC17A7,RORB,PDYN
	EN_L3_5_RORB_NPFFR2	SLC17A7,RORB,NPFFR2
	EN_L3_5_RORB_PLCH1	SLC17A7,RORB,PLCH1
	EN_L3_5_RORB_GABRG1	SLC17A7,RORB,GABRG1
	EN_L4_6_FEZF2_SEMA3E	SLC17A7,FEZF2,SEMA3E
	EN_L4_6_FEZF2_NXPH4	SLC17A7,FEZF2,NXPH4
	EN_L4_6_FEZF2_HTR2C	SLC17A7,FEZF2,HTR2C
	EN_L5_6_THEMIS_SH2D1B	SLC17A7,THEMIS,SH2D1B
	EN_L5_6_THEMIS_SMYD1	SLC17A7,THEMIS,SMYD1
	IN_CXCL14_CDH23	GAD2,GAD1,CXCL14,CDH23
	IN_CXCL14_COL5A2	GAD2,GAD1,CXCL14,COL5A2
	IN_ID2_EYA4	GAD2,GAD1,ID2,EYA4
	IN_ID2_KIT	GAD2,GAD1,ID2,KIT
	IN_POSTN_MEPE	GAD2,GAD1,POSTN,MEPE
	IN_POSTN_MYBPC1	GAD2,GAD1,POSTN,MYBPC1
	IN_PVALB_COL15A1	GAD2,GAD1,PVALB,COL15A1
	IN_PVALB_RGS5	GAD2,GAD1,PVALB,RGS5
	IN_SST_CDH12	GAD2,GAD1,SST,CDH12
	IN_SST_PENK	GAD2,GAD1,SST,PENK
	IN_SST_SP110	GAD2,GAD1,SST,SP110
	IN_SST_TRHDE	GAD2,GAD1,SST,TRHDE
	IN_VIP_CRH	GAD2,GAD1,VIP,CRH
	IN_VIP_CTGF	GAD2,GAD1,VIP,CTGF
	IN_VIP_NPR3	GAD2,GAD1,VIP,NPR3
	IN_VIP_PTH2R	GAD2,GAD1,VIP,PTH2R
	IN_VIP_SCTR	GAD2,GAD1,VIP,SCTR
