## Supplementary Table 1-9 for "Prominent contributions of selective neuronal subtypes to pediatric drug-resistant focal dysplasia": Supplementary Table 4-1 epilepsy-related genes.xlsx

### Sheet: Sheet1
Supplementary Table 4-1: The epilepsy-related gene set
gene	gene	gene	gene	gene	gene	gene	gene
AARS1	EGFR	LIN28A	SHH	PUS3	CTH	ELOVL4	CACNA1C
ABAT	EHMT1	LMNA	SHOX	SOBP	D2HGDH	GAD1	CACNA1E
ABCB1	EIF2AK3	LMNB2	SIK1	TRAPPC9	DHTKD1	SLC1A4	CACNA1G
ABCC2	EIF2B4	LRP5	SLC12A2	IQSEC2	DPYS	ATXN10	CACNA1I
ABCC8	EIF2B5	MAOA	SLC12A5	SLC9A6	GLYCTK	ITPR1	CACNA2D1
ABCD1	EIF2S3	MAOB	SLC12A6	SYP	MMAA	TBP	CACNA2D2
ABL1	EJM2	MAP1B	SLC13A5	USP9X	MMADHC	ANO10	CALM1
ACADS	ELN	MAP2	SLC16A1	ZDHHC15	MTR	GRM1	CANX
ACTB	ELP4	MAP2K7	SLC17A5	AP1S2	SLC25A1	RUBCN	CAPN3
ACTG1	ENDOU	MAPK1	SLC19A3	ATP6AP2	ACSF3	SNX14	CAPN8
ACTL6B	ENG	MAPK3	SLC1A2	CLIC2	IDH2	SYT14	CARS2
ADA	ENO2	MAPK8	SLC1A3	CUL4B	AASS	TDP2	CASK
ADAM22	EPC2	MAPT	SLC1A4	DLG3	ARG1	TDP1	CASP3
ADAM23	EPHX1	MBD5	SLC20A2	FGD1	GCH1	GFAP	CAV2
ADAR	EPM2A	MBP	SLC25A12	GRIA3	GLDC	GALC	CBLC
ADGRG1	ERG	MC2R	SLC25A22	HCFC1	GLUL	TUBB4A	CCDC88A
ADGRV1	EXT1	MCPH1	SLC25A4	IL1RAPL1	LIAS	AIMP1	CCM2
ADRA1D	EXT2	MECP2	SLC2A1	KDM5C	PRODH	ARSA	CCND1
ADSL	F5	MED13L	SLC35A2	KIF4A	QDPR	HSPD1	CD24
AFG3L2	FA2H	MEF2C	SLC35A3	MECP2	SLC25A15	POLR3B	CD34
AICDA	FAME3	MEHMO	SLC4A3	MID2	COQ2	VPS11	CD4
AIMP1	FARS2	MFN2	SLC6A1	PAK3	COQ4	CSF1R	CD59
AIRE	FBN1	MFSD8	SLC6A3	PHF6	COQ6	DARS2	CD8A
AKT1	FBXO28	MGMT	SLC6A4	RAB39B	COQ8A	EIF2B1	CDKL5
AKT3	FCGR3A	MIB1	SLC6A5	SMS	COQ9	HEPACAM	CDKN2A
ALDH3A2	FCMTE1	MIR146A	SLC6A8	TAF1	PDSS2	MLC1	CDKN2B
ALDH4A1	FEB1	MLC1	SLC9A6	THOC2	CARS2	RNASET2	CERS1
ALDH5A1	FEB2	MMACHC	SMARCA2	UBE2A	EARS2	BRCA2	CFC1
ALDH7A1	FECD3	MOGS	SMARCA4	CACNG2	FARS2	CSTB	CHD2
ALG13	FGF12	MPZ	SMARCB1	COL4A3BP	GFM1	CTNNB1	CHL1
ALG3	FGF21	MTHFR	SMC1A	DYRK1A	GTPBP3	CTSB	CHP1
ALG9	FGFR1	MTOR	SMN1	FTSJ1	MRPS22	CTSD	CHRFAM7A
ALMS1	FGFR2	MYB	SMS	GATAD2B	MTFMT	CTSF	CHRNA3
ALPL	FGFR3	MYBL1	SNAP25	GDI1	MTO1	CUL3	CHRNA4
ALPP	FIG4	MYC	SNCA	GPT2	NARS2	CUX2	CHRNA5
ANKRD11	FKTN	MYCN	SNRPN	GRIN1	RMND1	CYCS	CHRNA6
ANO10	FLNA	MYH11	SNX27	MEF2C	TXN2	CYFIP1	CHRNA7
AP4B1	FMR1	NAGLU	SOD1	SHROOM4	VARS2	CYFIP2	CHRNB2
AP4E1	FMTLE	NALCN	SOD2	RAI1	AIFM1	CYP27A1	CLCN1
AP4M1	FOLR1	NAPB	SOX2	SERPINI1	ABCC8	CYP2A6	CLCN2
AP4S1	FOSL1	NARS2	SPAST	MTOR	KCNJ11	CYP2C19	CLCN4
APOE	FOXG1	NAV1	SPATA5	ALG1	ZFP57	CYP2C9	CLCN6
APP	FOXP1	NBEA	SPTAN1	ALG11	ATP1A2	CYP2D6	CLCN7
AR	FOXP2	NCL	SPTBN2	ALG2	RYR1	CYP3A4	CLN3
ARFGEF2	FRA16D	ND1	SRI	ALG3	ABAT	CYP3A5	CLN5
ARG1	FRAXA	ND3	ST3GAL3	ALG6	ACADS	CYTB	CLN6
ARHGEF9	FRRS1L	ND4	ST3GAL5	CAD	ACOX1	DAB1	CLN8
ARID1B	FSHMD1A	ND5	ST8SIA2	COG4	ADK	DCX	CLPB
ARV1	FZD4	ND6	STAT3	COG6	AMACR	DDX3X	CNKSR2
ARX	GABARAP	NDP	STRADA	DOLK	ATIC	DEAF1	CNTN2
ASAH1	GABBR1	NDUFV1	STUB1	DPAGT1	CPS1	DEPDC5	CNTNAP2
ASNS	GABBR2	NECAP1	STX1B	DPM1	DHFR	DES	COL18A1
ASPM	GABRA1	NEDD4L	STXBP1	DPM2	DLD	DHDDS	COL4A1
ASS1	GABRA2	NEFL	SUCLA2	MOGS	DPYD	DISP1	COL4A2
ASXL3	GABRA5	NEU1	SUCLG1	MPDU1	FAR1	DLG3	COL6A2
ATN1	GABRA6	NEXMIF	SUOX	NGLY1	HIBCH	DLG4	COQ8A
ATP1A1	GABRB1	NF1	SV2A	RFT1	MCCC1	DMD	COX1
ATP1A2	GABRB2	NF2	SYN1	SLC39A8	MCCC2	DNAJC5	COX2
ATP1A3	GABRB3	NGLY1	SYN2	STT3A	MLYCD	DNM1	COX8A
ATP2A2	GABRD	NHLRC1	SYNGAP1	STT3B	MTHFR	DNM1L	CP
ATP6	GABRG2	NIPA1	SYNJ1	SLC35A2	NADK2	DOCK6	CREBBP
ATP6AP2	GABRG3	NIPA2	SYNM	SSR4	OPLAH	DOCK7	CRHR1
ATP6V0C	GAD1	NKX2-1	SYP	ALG12	PC	DYNC1H1	CRK
ATP6V1B2	GAD2	NLRP3	SZT2	ALG9	PDHX	DYRK1A	CS
ATP7A	GAMT	NOTCH3	TANC2	COG7	PHGDH	ECM1	CSF1R
ATR	GATM	NPC1	TARDBP	COG8	PSAP	EEF1A2	CSF2
ATRX	GBA	NPRL2	TARS2	AHI1	PSAT1	EEF1B2P2	CSMD1
ATXN1	GCG	NPRL3	TBC1D24	CC2D2A	PSPH	EFHC2	CSNK2B
ATXN10	GCK	NPTX2	TBCK	CSPP1	SLC25A20	KCNH1	HIVEP2
ATXN2	GCLC	NPY4R	TBL1XR1	OFD1	UPB1	KCNH2	KAT6A
ATXN7	GDAP1	NR2F1	TBP	BMP4	HSD17B10	KCNH5	KIF1A
AUTS2	GFAP	NR4A2	TBR1	RBP4	PDHA1	KCNIP4	MBD5
AVP	GFM1	NRXN1	TCF4	PIGN	GK	KCNJ10	MED13L
BCL2	GGA1	NSD1	TCIRG1	PIGT	MAOA	KCNJ11	MYT1L
BCL2A1	GH1	NSD2	TERT	PIGA	NDP	KCNJ16	NONO
BDNF	GJA1	NSDHL	TF	CHKB	PGK1	KCNJ6	PPP2R1A
BFIS1	GLB1	NSF	TFAP4	LAMA2	BCKDK	KCNMA1	PPP2R5D
BRAF	GLDC	NT5C	TIMM50	TRAPPC11	HADHA	KCNMB1	PURA
BRAT1	GLI3	NT5C3A	TLK2	B4GAT1	NAT8L	KCNMB2	SETBP1
BRD2	GLRA1	NTNG1	TNF	FKTN	PEX7	KCNMB3	SMARCA2
BRWD3	GLRB	NTRK2	TOR1A	GMPPB	POMC	KCNQ1	SMARCA4
BSCL2	GLUD1	NUP62	TOR3A	POMGNT1	SLC46A1	KCNQ2	SMARCB1
BTD	GLUL	NUS1	TP53	POMK	AGL	KCNQ3	SMARCE1
C2	GMPPB	OCLN	TPM3	POMT1	GYS1	KCNQ4	SYNGAP1
C3	GNAO1	OLIG2	TPP1	POMT2	CACNA1D	KCNQ5	TCF4
C9orf72	GNAQ	OPA1	TRAK1	NF1	GLI2	KCNT1	TRMT10A
CA1	GNAS	OPHN1	TREM2	DNMT1	PROK2	KCNT2	TRMU
CA2	GNB1	OPRM1	TRH	SPTLC2	THRB	KCTD7	TRNG
CA3	GNB2	OTUD7A	TRIM8	ABHD12	MCM8	KDM5C	TRNK
CA4	GNB5	PACS2	TRIO	FOXG1	MRAP	KIF11	TRNL1
CACNA1A	GNPAT	PAFAH1B1	TRIT1	ASAH1	HESX1	KIF1A	TRNS1
TRNW	ACTB	PIGW	KRAS	UBE3A	MAF	NPC1	REN
TRPM3	ACTG1	GNA11	KRIT1	UCN	MAGEL2	NPC2	RENBP
TSC1	ACVR1	AKT2	L1CAM	UFM1	MAPRE2	POLG2	RFT1
TSC2	ADNP	GCK	L2HGDH	UGT1A4	NOTCH1	ATPAF2	RHEB
TSEN54	DNMT3A	INSR	LAMA2	UGT1A6	NSD1	BCS1L	RHOBTB2
TTR	EFTUD2	TRPM6	LAMC3	UGT2B7	POGZ	BOLA3	RMDN1
TUBA1A	EHMT1	CNNM2	LETM1	ULK1	PTEN	FBXL4	ROGDI
TUBB2A	FAM111A	EGF	LGI1	UNC80	PUF60	MPC1	RORA
TUBB2B	FGFR2	PTH	LGI2	VAMP2	SATB2	PNPLA8	RORB
TUBB3	FGFR3	LRPPRC	LGI3	VARS	SETD2	POLG	RTN4IP1
TUBG1	HNF1B	NDUFA2	LGI4	VARS2	SOX5	RRM2B	RYR2
TWNK	KCNH1	NDUFAF6	LIAS	VCP	ZSWIM6	RTN4IP1	RYR3
TYMP	KCNJ6	NDUFS4	RBFOX3	VIM	AGPS	SUCLA2	S100A1
UBA5	KMT2A	NDUFS8	RELN	VPS13A	ALDH18A1	TMEM70	SACS
KIF4A	SAMD12	MBTPS2	COL4A1	LRP2	TPP1	SETBP1	SLC17A5
KIF5A	SAMHD1	PQBP1	PRNP	MKS1	SLC19A3	SETD1B	TANGO2
KIF5C	SCARB2	RBM10	PROS1	NANS	TPK1	SFTPA1	FTL
KLF13	SCN10A	ZC4H2	CTC1	NIN	CYP27B1	SFTPD	SLC16A1
KLF4	SCN11A	FTO	F2	PARN	ANKH	SGCE	PGAP1
KMT2D	SCN1A	GRIK2	JAM3	PEX5	COL3A1	SHANK3	PIGG
UQCC2	SCN1B	HERC2	APP	PIGL	DNM1L	MAPT	FMN2
COX10	SCN2A	KPTN	PSEN1	RAB18	ARHGDIA	ARID1A	ANK3
COX6B1	SCN2B	LMAN2L	PSEN2	RAPSN	CYB5R3	ARID1B	ERCC6
FASTKD2	SCN3A	MAN1B1	UBE3A	ROGDI	ECM1	ASXL1	TECPR2
FOXRED1	SCN4A	MED25	CHD8	TELO2	ETFDH	AUTS2	ZEB2
NDUFA1	SCN4B	CLN6	TMLHE	XPNPEP3	ETHE1	BRAF	ISG15
NDUFAF3	SCN5A	CLN8	RPL10	AMER1	GAMT	DEAF1	GLRA1
NDUFV1	SCN8A	CTSF	SLC9A9	NDUFB11	GBA	DYNC1H1	CHRDL1
NUBPL	SDHB	GRN	FMR1	NHS	HADHB	GNB1	DKC1
HGSNAT	SDS	MFSD8	SMC1A	HSD17B4	TICAM1	CRYAB	PLA2G6
IDS	SEMA6B	PPT1	BCAP31	KCNJ10	TRAF3	NALCN	LARS2
DNAJC5	SERPINA1	EBP	CLN3	SERPINI1	MOCS2	CORO1A	POGZ
GOSR2	PAH	HAX1	UNC80	IDH2	POLG	IFIH1	AFG3L2
GPHA2	PAK1	GNAQ	ANOS1	IDS	POLG2	NOD2	SACS
GPHN	PAK3	PEX2	FGF8	IER3IP1	POMC	CD59	NIPA1
GPT2	PARP1	PEX13	PGAP2	IFNG	POU5F1	PSMB8	AP4B1
GREM1	PARP6	PEX14	PGAP3	IGBP1	PPP1CB	RANBP2	AP4E1
GRIA1	PAX6	PEX19	PIGO	IGF1	PPP2R5D	CARD9	AP4S1
GRIA2	PCDH19	PEX3	PIGV	IGKV3-15	PPP3CA	DOCK8	ERLIN2
GRIA3	PDCD10	VPS53	AP3D1	IGLV2-8	PPR1	FADD	GJC2
GRIA4	PDGFB	WARS1	ARNT2	IL10	PPT1	KCNAB1	PTPA
GRIN1	PDGFRA	WASF1	ATP6V0A2	IL1B	PRICKLE2	KCNAB2	PTPN11
GRIN2A	PDGFRB	WDR26	BRAT1	IL6	PRKCG	KCNB1	PTPN4
GRIN2B	PDHA1	WDR45	C12orf57	INS	PRKD1	KCNC1	PURA
GRIN2D	PDXP	WDR62	CCDC88A	INVS	PRKN	KCNC2	QARS1
GRM7	PGAP2	WFS1	CEP164	IQSEC2	PRNP	KCNC3	RAB39B
GRN	PHF6	WWOX	CLPP	IRF2BPL	PRRT2	KCND2	RAC1
GSTM1	PHOX2B	WWP2	COL18A1	ITPA	PRUNE1	KCND3	RALA
GSTT1	PIGA	YWHAE	CRB2	KANSL1	PSEN1	KCNE1	RARS2
H3P6	PIGL	YWHAG	CRLF1	KARS1	PSEN2	KCNE2	RBFOX1
HAX1	PIGN	ZDHHC9	DHCR24	KCNA1	PTEN	CEP290	WDR45
HCFC1	PIGO	ZEB2	DOCK6	KCNA2	PTH	CHN1	SLC6A8
HCN1	PIGP	ZNHIT3	EPG5			KRAS	GPHN
HCN2	PIGQ	KRIT1	EXT2	PGM3	SLC1A3	NDN	CAMTA1
HCN4	PIGT	KCNQ1	FAT4	PRKDC	HTT	NRAS	SLC9A1
HECW2	PIGV	KCNJ5	GNPAT	STAT1	LRRK2	SHANK3	PDE10A
HEXA	PIK3CA	CAV3	GPSM2	STAT2	DNAJC6	SNRPN	SGCE
HIP1	PIK3R1	RNF213	GPX4	ATP6AP1	SYNJ1	IRF3	ACO2
HLA-A	PIK3R2	ORAI1	SPR	CLPB	ADD3	HSD17B10	PLXNA2
HLA-B	PKD1	HSPB1	PMM2	ACADSB	ZFYVE26	HNRNPU	PLP1
HNF1B	PLA2G6	HTC2	PMP22	AUH	PLP1	HRAS	PLPBP
HNRNPC	PLCB1	HUWE1	PNKP	NRXN1	METTL23	ICK	PNPO
CPT2	HACE1	IDH1	BCL10	TBCK
