## Supplementary Table 1-9 for "Prominent contributions of selective neuronal subtypes to pediatric drug-resistant focal dysplasia": Supplementary Table 4-2 U cell score ratio.xlsx

### Sheet: Sheet1
Supplementary Table 4-2: U cell score ratio of different neuronal subtypes
Excitatory neuron	Ep	Ctrl	Score ratio
EN_L2_4_CUX2_GLIS3	0.479415	0.477962	0.303999
EN_L2_4_CUX2_LAMP5	0.473682	0.468145	1.18275
EN_L2_4_CUX2_LTK	0.472598	0.469377	0.686229
EN_L2_4_CUX2_MEPE	0.476192	0.476006	0.0390751
EN_L2_4_CUX2_PDGFD	0.476927	0.475618	0.275221
EN_L2_4_CUX2_YWHAH	0.4806	0.477311	0.689069
EN_L3_5_RORB_GABRG1	0.47817	0.472786	1.13878
EN_L3_5_RORB_NPFFR2	0.480171	0.480479	-0.0641027
EN_L3_5_RORB_PDYN	0.478719	0.472809	1.24998
EN_L3_5_RORB_PLCH1	0.478895	0.475627	0.687093
EN_L3_5_RORB_TRABD2A	0.479394	0.478645	0.156483
EN_L3_5_RORB_TSHZ2	0.48025	0.47925	0.208659
EN_L4_6_FEZF2_HTR2C	0.474697	0.473695	0.211529
EN_L4_6_FEZF2_NXPH4	0.476875	0.473566	0.698741
EN_L4_6_FEZF2_SEMA3E	0.477909	0.475171	0.576214
EN_L5_6_THEMIS_SH2D1B	0.477701	0.475169	0.532863
EN_L5_6_THEMIS_SMYD1	0.477273	0.476565	0.148563
Inhibitory neuron	Ep	Ctrl	Score ratio
IN_CXCL14_CDH23	0.476153	0.47427	0.397031
IN_CXCL14_COL5A2	0.47699	0.476708	0.0591557
IN_ID2_EYA4	0.478913	0.477456	0.305159
IN_ID2_KIT	0.478874	0.471528	1.55791
IN_POSTN_MEPE	0.477103	0.476588	0.10806
IN_POSTN_MYBPC1	0.477414	0.474282	0.660367
IN_PVALB_COL15A1	0.475988	0.474959	0.21665
IN_PVALB_RGS5	0.479419	0.472783	1.4036
IN_SST_CDH12	0.473926	0.471814	0.447634
IN_SST_PENK	0.478311	0.472412	1.2487
IN_SST_SP110	0.474913	0.472433	0.524942
IN_SST_TRHDE	0.475329	0.47373	0.337534
IN_VIP_CRH	0.47812	0.470886	1.53625
IN_VIP_CTGF	0.474603	0.472144	0.520816
IN_VIP_NPR3	0.474582	0.472146	0.515942
IN_VIP_PTH2R	0.47363	0.471167	0.522745
IN_VIP_SCTR	0.473335	0.470408	0.622226
