## Supplementary Table 1-9 for "Prominent contributions of selective neuronal subtypes to pediatric drug-resistant focal dysplasia": Supplementary Table 4-3 epilepsy gene.xlsx

### Sheet: Sheet1
Supplementary Table 4-3: The expression changing of epilepsy genes between epilepsy and control group
neuronal subtype	Gene
	PNPO	ALDH7A1	KCNQ2	KCNQ3	TBC1D24	SCN2A
EN_L2_4_CUX2_GLIS3	1.59724	-0.581112	-0.180975	0.247269	-0.572073	0.0103322
EN_L2_4_CUX2_LAMP5	0.827012	-0.0944933	0.0380215	0.738022	0.03238	0.195925
EN_L2_4_CUX2_LTK	-1.82234	-0.239415	-0.221865	0.575498	0.238222	-0.371657
EN_L2_4_CUX2_MEPE	-0.973216	0.00842113	-0.0449481	0.276895	0.664244	-0.233271
EN_L2_4_CUX2_PDGFD	-0.805368	0.36132	-0.0115187	0.23388	0.0362884	-0.100573
EN_L2_4_CUX2_YWHAH	21.6172	-0.188606	0.572149	1.23401	0.718843	0.0484642
EN_L3_5_RORB_GABRG1	1.22005	0.469229	0.130936	0.210546	-2.44334	-0.0861105
EN_L3_5_RORB_NPFFR2	-1.51788	-0.476315	0.128567	0.0925312	-0.163146	-0.184462
EN_L3_5_RORB_PDYN	1.25601	-0.0702996	0.146947	0.597114	0.324921	-0.0514482
EN_L3_5_RORB_PLCH1	22.2958	0.0547499	-0.487203	0.19474	0.201912	-0.0530234
EN_L3_5_RORB_TRABD2A	-0.427129	-0.678853	-0.424378	0.27159	-0.476701	-0.188923
EN_L3_5_RORB_TSHZ2	1.14252	-0.392071	-0.443873	0.0197448	-0.696218	-0.222151
EN_L4_6_FEZF2_HTR2C	0.24822	-0.469535	-0.0414705	-0.227199	-0.691269	-0.0715762
EN_L4_6_FEZF2_NXPH4	-2.05488	-0.453804	-0.000948413	0.10037	-0.568493	0.171978
EN_L4_6_FEZF2_SEMA3E	-1.6184	-0.482322	-0.373009	0.132256	0.166808	0.000325926
EN_L5_6_THMIS_SH2D1B	0.760173	-0.336758	-0.102789	0.15661	-0.273414	-0.0300316
EN_L5_6_THMIS_SMYD1	-0.545775	-0.44151	-0.0208473	0.442297	-0.633278	-0.0378185
IN_CXCL14_CDH23	-22.0626	0.53481	-0.0827627	-0.0232481	-2.02106	-0.162646
IN_CXCL14_COL5A2	22.1243	0.346426	0.409152	0.0984378	22.3626	-0.282913
IN_ID2_EYA4	-1.06798	0.0179131	-0.261255	0.0322642	-0.859266	-0.108504
IN_ID2_KIT	21.505	0.766698	0.699529	0.311595	-22.8795	-0.0357756
IN_POSTN_MEPE	-0.214043	-0.0956107	-0.0757597	0.164555	-0.388015	-0.330877
IN_POSTN_MYBPC1	-1.47715	0.0964237	0.314462	0.640947	-0.731141	-0.00474971
IN_PVALB_COL15A1	-21.4204	-0.0482653	0.108534	-0.0714176	0.019258	-0.130228
IN_PVALB_RGS5	0.585206	-0.0672715	0.772776	0.861075	-22.83	0.405172
IN_SST_CDH12	-0.181425	-0.176354	0.249306	0.0648467	-1.3404	-0.236974
IN_SST_PENK	0.414664	-0.378467	0.218305	0.578854	-0.0729713	-0.104562
IN_SST_SP110	-0.365866	-0.550556	-0.186489	-0.0723759	-0.740947	-0.304944
IN_SST_TRHDE	0.365433	-0.707552	-0.175933	-0.133504	-1.34133	0.0974776
IN_VIP_CRH	1.10351	-0.0150003	0.444273	0.147514	-0.0264732	0.112718
IN_VIP_CTGF	1.40417	-0.0703871	0.321597	-0.12357	-1.03713	-0.01951
IN_VIP_NPR3	0	-0.430303	0.592627	0.0240057	1.29278	-0.2532
IN_VIP_PTH2R	1.30534	-0.58978	-0.0992057	-0.27133	23.0957	-0.0577909
IN_VIP_SCTR	21.503	1.17426	0.41972	-0.088267	-22.5243	-0.027014
neuronal subtype	Gene
	SCN8A	ST3GAL5	CACNA1A	GABRA1	GABRB3	KCNT1
EN_L2_4_CUX2_GLIS3	0.0356435	0.183134	-0.296093	-0.134143	0.256697	-0.953121
EN_L2_4_CUX2_LAMP5	0.438883	0.22616	0.289208	-0.140059	0.29165	-0.361289
EN_L2_4_CUX2_LTK	0.0529658	0.111842	-0.410312	-0.0293566	0.454358	-0.959021
EN_L2_4_CUX2_MEPE	-0.264107	-0.303416	-0.438006	-0.130637	0.257352	-0.526446
EN_L2_4_CUX2_PDGFD	-0.158089	-0.0260499	-0.112178	-0.104063	0.0153682	-0.822731
EN_L2_4_CUX2_YWHAH	1.39186	0.573608	1.61508	-0.000405151	0.698432	0.819688
EN_L3_5_RORB_GABRG1	0.360392	0.0113396	0.233944	-0.0509656	0.283757	-0.189959
EN_L3_5_RORB_NPFFR2	0.017075	0.50507	-0.392579	0.161222	0.197923	-0.965426
EN_L3_5_RORB_PDYN	0.463945	0.646607	0.336339	0.322204	0.584115	0.117985
EN_L3_5_RORB_PLCH1	0.120264	0.350533	-0.344825	0.378068	0.274987	-0.573354
EN_L3_5_RORB_TRABD2A	-0.0146793	0.454068	-0.437525	0.422304	0.40764	-1.41812
EN_L3_5_RORB_TSHZ2	-0.122637	0.329688	-0.523343	-0.0767941	0.142169	-1.24162
EN_L4_6_FEZF2_HTR2C	-0.0450055	0.167843	-0.431075	0.780767	0.034658	-0.845207
EN_L4_6_FEZF2_NXPH4	0.205885	0.16624	-0.267292	0.660486	0.329869	-0.465589
EN_L4_6_FEZF2_SEMA3E	0.149524	0.31002	-0.854686	0.704151	0.1952	-0.98474
EN_L5_6_THMIS_SH2D1B	0.0783087	0.337438	-0.741125	0.414583	0.289467	-1.10182
EN_L5_6_THMIS_SMYD1	0.153903	0.689615	0.0488039	0.210231	0.377117	-0.8031
IN_CXCL14_CDH23	0.125209	0.38407	-0.00980945	-0.137381	-0.103526	-0.779655
IN_CXCL14_COL5A2	0.0592195	0.0798575	-0.0822412	0.0349686	0.0717715	0.0162712
IN_ID2_EYA4	-0.0295521	-0.103525	-0.137188	0.565245	0.154179	-0.709561
IN_ID2_KIT	0.417955	0.181467	0.938215	0.0134575	0.938329	0.904202
IN_POSTN_MEPE	-0.118233	-0.105952	-0.490636	0.459162	-0.0220647	-0.673288
IN_POSTN_MYBPC1	-0.0529962	0.118546	-0.306875	0.7231	0.18806	-0.433914
IN_PVALB_COL15A1	0.00241079	0.361248	-0.496711	0.226797	0.306635	-0.694335
IN_PVALB_RGS5	0.700285	-0.21524	1.06266	-0.0596646	0.173731	1.20653
IN_SST_CDH12	-0.0816578	-0.00277188	-0.19104	0.101018	0.170099	-0.377803
IN_SST_PENK	0.627003	0.0267058	0.826481	0.0594066	0.510019	0.510666
IN_SST_SP110	0.134573	-0.0405631	-0.094078	0.51653	0.353329	-0.734027
IN_SST_TRHDE	0.082188	0.0547618	-0.263493	0.547152	0.0782075	-0.749634
IN_VIP_CRH	0.506999	0.284541	0.840211	-0.175303	0.551195	0.651775
IN_VIP_CTGF	-0.0485309	0.387709	-0.317358	0.47658	0.0777856	-0.502037
IN_VIP_NPR3	0.106414	0.138798	-0.237326	0.383297	0.134792	-0.801984
IN_VIP_PTH2R	-0.104483	0.193446	-0.115766	0.522889	0.136776	-0.830998
IN_VIP_SCTR	-0.219945	0.186957	-0.130049	0.383578	0.108682	-0.102204
neuronal subtype	Gene
	AARS	ARV1	DOCK7	FRRS1L	GUF1	ITPA
EN_L2_4_CUX2_GLIS3	-0.383241	-0.174794	-0.0174484	0.188347	-0.308574	-0.194495
EN_L2_4_CUX2_LAMP5	0.186931	0.127907	0.526088	0.748804	0.138977	0.24671
EN_L2_4_CUX2_LTK	-0.444348	0.756323	0.245799	0.133479	-0.344565	-0.533934
EN_L2_4_CUX2_MEPE	-0.225289	0.141284	-0.151796	0.179451	-0.273968	0.155525
EN_L2_4_CUX2_PDGFD	-0.293584	-0.0682036	0.0290471	0.0881983	-0.327676	-0.101093
EN_L2_4_CUX2_YWHAH	-0.378031	0.140104	1.32386	1.10642	0.980191	0.28477
EN_L3_5_RORB_GABRG1	-0.300596	-0.192902	0.136486	0.373053	-0.0501073	0.299625
EN_L3_5_RORB_NPFFR2	-0.513486	-0.00698866	-0.130151	0.32507	-0.335377	-0.645038
EN_L3_5_RORB_PDYN	0.215229	0.254874	0.171359	0.590678	0.149022	0.155299
EN_L3_5_RORB_PLCH1	-0.760674	0.795329	-0.155147	0.270744	-0.0511016	-0.305427
EN_L3_5_RORB_TRABD2A	-0.636144	-0.255183	0.0379014	0.307005	-0.400631	-0.697623
EN_L3_5_RORB_TSHZ2	-0.304917	-0.333663	-0.0208155	0.217419	-0.350332	-0.741668
EN_L4_6_FEZF2_HTR2C	-0.418132	0.180632	-0.208659	0.538602	0.0239973	-0.365941
EN_L4_6_FEZF2_NXPH4	-0.480785	0.140711	-0.0522282	0.543336	0.213679	0.226547
EN_L4_6_FEZF2_SEMA3E	-0.468586	0.0353756	-0.00766462	0.477811	-0.096234	-0.299009
EN_L5_6_THMIS_SH2D1B	-0.595834	-0.287441	0.00105506	0.53176	-0.30093	-0.425435
EN_L5_6_THMIS_SMYD1	-0.203913	0.137042	0.0399713	0.322972	-0.366632	-0.0796635
IN_CXCL14_CDH23	-0.115978	-0.245034	0.0663712	0.0384132	-0.0136501	0.65116
IN_CXCL14_COL5A2	-0.439741	1.13276	-0.105019	-0.00569644	-0.213998	0.303837
IN_ID2_EYA4	-0.306233	-0.0434001	-0.26182	0.110367	-0.586791	0.102046
IN_ID2_KIT	0.360605	-0.166355	0.603937	0.530176	0.574689	0.450725
IN_POSTN_MEPE	-0.307762	0.0262837	-0.160517	0.208004	-0.478953	-0.632242
IN_POSTN_MYBPC1	-0.295853	0.324909	0.192147	0.452722	0.0497956	-0.650474
IN_PVALB_COL15A1	-0.329408	-0.276751	-0.27416	0.0113036	-0.47538	-0.170145
IN_PVALB_RGS5	-0.326102	0.798741	0.412951	0.12036	0.758722	-0.227314
IN_SST_CDH12	-0.00301853	0.323232	-0.295366	0.0376028	-0.0845972	-0.603832
IN_SST_PENK	0.295672	-0.273717	-0.161445	0.243628	-0.219733	0.124262
IN_SST_SP110	-0.311885	-0.319529	-0.199498	0.266378	-0.325369	0.041571
IN_SST_TRHDE	-0.308864	-0.153901	-0.210464	0.271772	-0.119224	-0.329651
IN_VIP_CRH	0.476618	0.0975981	0.0180233	0.21838	0.277424	0.52854
IN_VIP_CTGF	-0.0524686	0.161343	-0.341041	0.179226	-0.286059	-0.212181
IN_VIP_NPR3	-0.245678	0.366883	0.166802	0.255923	0.327357	-0.0686899
IN_VIP_PTH2R	-0.124645	-0.606185	-0.204336	0.32397	0.0374927	-0.662085
IN_VIP_SCTR	-0.145133	-0.74424	-0.33499	0.0767775	-0.284836	0.00854411
neuronal subtype	Gene
	PLCB1	SLC12A5	SLC13A5	SLC25A12	SLC25A22	ST3GAL3
EN_L2_4_CUX2_GLIS3	-0.00707461	-0.207003	0.723759	-0.0118127	0.235946	-0.61069
EN_L2_4_CUX2_LAMP5	0.884332	-0.00159492	1.25735	0.505496	0.139467	-0.0928589
EN_L2_4_CUX2_LTK	0.328539	-0.0844278	1.66887	-0.391919	-0.516446	-0.877584
EN_L2_4_CUX2_MEPE	-0.170448	-0.121994	23.3197	-0.0933057	0.21769	-0.324246
EN_L2_4_CUX2_PDGFD	0.080519	-0.0740542	1.09906	-0.212864	-0.167701	0.368809
EN_L2_4_CUX2_YWHAH	1.14303	-0.103365	-0.973333	1.17676	-0.432907	1.02899
EN_L3_5_RORB_GABRG1	0.642175	-0.142398	1.44806	0.232661	0.0628087	-0.279316
EN_L3_5_RORB_NPFFR2	-0.127541	-0.1218	0.415737	-0.480447	0.283578	1.05528
EN_L3_5_RORB_PDYN	0.492496	-0.181192	1.31875	0.18729	0.435058	1.17803
EN_L3_5_RORB_PLCH1	0.18176	-0.189699	3.90906	0.0222403	-0.2838	3.08952
EN_L3_5_RORB_TRABD2A	-0.189065	-0.333481	0.859421	-0.361721	-0.0827609	-0.620246
EN_L3_5_RORB_TSHZ2	-0.063325	-0.559226	1.38996	-0.114708	-0.422085	-0.612824
EN_L4_6_FEZF2_HTR2C	-0.20529	-0.209639	0.894129	-0.245204	0.822088	0.326769
EN_L4_6_FEZF2_NXPH4	-0.00868101	-0.0471266	0.735506	-0.0264475	0.128097	-0.200156
EN_L4_6_FEZF2_SEMA3E	-0.301504	-0.0651566	0.273213	-0.224206	0.0967118	0.761791
EN_L5_6_THMIS_SH2D1B	-0.287492	-0.0939579	0.789717	-0.241095	0.205812	-0.532159
EN_L5_6_THMIS_SMYD1	-0.306388	0.123063	2.6401	-0.110212	0.408882	-0.581027
IN_CXCL14_CDH23	-0.0468685	-0.223142	22.8373	-0.12347	-0.554631	1.56408
IN_CXCL14_COL5A2	-0.186957	0.205569	23.2734	0.0125073	-0.516787	2.24526
IN_ID2_EYA4	0.0168684	-0.132861	1.47138	-0.227155	-0.311364	0.810397
IN_ID2_KIT	0.437569	0.355604	24.3454	0.718593	0.882157	0.748634
IN_POSTN_MEPE	0.0590388	-0.104098	0.809594	-0.325443	-0.369905	0.832811
IN_POSTN_MYBPC1	-0.0298881	0.117312	22.8234	-0.221407	0.118259	0.0628386
IN_PVALB_COL15A1	0.168041	0.224946	-1.49478	-0.203604	-0.00311197	-0.0747169
IN_PVALB_RGS5	0.903661	0.283379	-1.64922	0.79394	1.06553	0.848471
IN_SST_CDH12	0.374924	-0.0914048	1.20705	0.0332334	-0.0533255	1.65415
IN_SST_PENK	0.585213	0.165178	-1.14221	0.598638	-0.288063	0.548038
IN_SST_SP110	0.395405	-0.28539	1.10421	-0.0627854	0.286332	-0.28571
IN_SST_TRHDE	0.102522	0.00882668	2.6431	-0.340002	0.0535616	1.38102
IN_VIP_CRH	0.838218	-0.000407783	22.9799	0.662141	0.364986	0.391509
IN_VIP_CTGF	-0.25347	0.185206	-1.12266	-0.0238273	-0.575779	0.36589
IN_VIP_NPR3	-0.156031	0.00472341	-0.5081	-0.128427	0.145087	0.0984651
IN_VIP_PTH2R	-0.0068029	0.192549	0.24522	-0.178258	0.161516	0.319927
IN_VIP_SCTR	0.0539521	-0.352196	1.0809	0.108662	0.974235	2.39351
neuronal subtype	Gene
	SZT2	WWOX	CDKL5	ARHGEF9	ALG13	PCDH19
EN_L2_4_CUX2_GLIS3	-0.627995	-0.249321	0.132547	-0.0909141	-0.25474	0.317798
EN_L2_4_CUX2_LAMP5	0.077973	0.723829	0.687138	0.074655	0.185874	0.22084
EN_L2_4_CUX2_LTK	-0.522732	0.284116	0.24608	0.206173	-0.393972	0.0642215
EN_L2_4_CUX2_MEPE	0.109982	0.254226	0.190886	0.071407	0.208203	0.0397423
EN_L2_4_CUX2_PDGFD	-0.306487	-0.0665706	0.0143591	0.0281648	-0.30203	0.218044
EN_L2_4_CUX2_YWHAH	1.33325	1.63117	1.23535	0.430286	0.715602	0.160756
EN_L3_5_RORB_GABRG1	-0.0887402	0.883149	0.569682	0.232998	-0.0793769	0.0473005
EN_L3_5_RORB_NPFFR2	-0.535037	-0.313839	0.108293	-0.0793652	-0.385662	0.796794
EN_L3_5_RORB_PDYN	-0.262282	0.368408	0.424868	-0.0615566	0.144547	0.156075
EN_L3_5_RORB_PLCH1	-0.765889	0.216225	0.091006	0.116923	-0.198052	0.507602
EN_L3_5_RORB_TRABD2A	-0.686214	-0.11617	0.00712292	0.0142929	-0.493387	0.541362
EN_L3_5_RORB_TSHZ2	-0.618957	-0.104084	-0.050724	-0.0756581	-0.303789	0.391272
EN_L4_6_FEZF2_HTR2C	-0.8966	-0.335979	-0.1671	0.0953836	-0.38298	0.48075
EN_L4_6_FEZF2_NXPH4	-0.503212	0.0443014	0.245895	0.192025	-0.112074	0.984603
EN_L4_6_FEZF2_SEMA3E	-0.705995	-0.225815	0.399493	-0.0372995	-0.233566	0.103161
EN_L5_6_THMIS_SH2D1B	-0.730144	-0.0682727	0.249814	-0.12361	-0.157922	0.447745
EN_L5_6_THMIS_SMYD1	-0.638892	-0.222281	0.161156	-0.196301	-0.0647355	1.49951
IN_CXCL14_CDH23	0.390813	-0.389699	0.154666	0.427906	-0.149401	-0.536035
IN_CXCL14_COL5A2	-0.496508	-0.36082	-0.0827114	0.0772766	-0.249468	-0.95861
IN_ID2_EYA4	-0.360778	-0.34346	-0.0759279	0.182772	-0.361519	-0.0045327
IN_ID2_KIT	-0.49791	0.889364	0.436943	0.330609	-0.20974	0.429979
IN_POSTN_MEPE	-0.541731	-0.298432	-0.0516939	-0.0603945	-0.53918	0.601732
IN_POSTN_MYBPC1	-0.600883	-0.0193173	0.348917	-0.18517	-0.206011	0.490177
IN_PVALB_COL15A1	-0.815652	-0.519634	0.393601	-0.222087	-0.322313	0.401541
IN_PVALB_RGS5	0.73651	1.14185	0.994405	0.134986	1.01883	-0.119279
IN_SST_CDH12	-0.188312	-0.139776	-0.235241	0.116525	-0.358819	-0.0624623
IN_SST_PENK	0.407363	0.578904	0.401567	0.475608	0.146395	-0.155716
IN_SST_SP110	-0.0952866	-0.256284	-0.0118093	0.115509	-0.372468	0.150981
IN_SST_TRHDE	-0.527032	-0.39114	0.153937	-0.107733	-0.127074	0.447903
IN_VIP_CRH	1.33808	0.882617	0.539807	0.659567	0.00847321	-0.199624
IN_VIP_CTGF	-0.511574	-0.317088	-0.16773	0.204096	-0.261851	0.312713
IN_VIP_NPR3	-0.0430044	-0.246289	0.262332	0.0774799	-0.136341	-0.293708
IN_VIP_PTH2R	-0.0830795	-0.578936	-0.248404	-0.254338	-0.403248	0.485731
IN_VIP_SCTR	-0.442223	-0.171461	0.498053	-0.193166	-0.569802	-0.380811
neuronal subtype	Gene
	DNM1	EEF1A2	FGF12	GABRB1	GNAO1	GRIN2B
EN_L2_4_CUX2_GLIS3	-0.440244	0.411989	0.315639	0.168532	0.414186	0.680827
EN_L2_4_CUX2_LAMP5	-0.459071	-0.571675	0.855688	0.706191	0.469049	1.04227
EN_L2_4_CUX2_LTK	-0.677411	0.0423186	0.493715	0.193906	0.598244	0.695859
EN_L2_4_CUX2_MEPE	-0.598948	0.441691	0.455167	-0.248239	0.559616	0.564017
EN_L2_4_CUX2_PDGFD	-0.497255	0.465962	0.311528	-0.0307431	0.402661	0.538888
EN_L2_4_CUX2_YWHAH	-0.938839	-1.28729	1.01815	1.71172	-0.214764	1.54501
EN_L3_5_RORB_GABRG1	-0.349046	0.0122601	0.364695	0.113134	0.559824	0.79368
EN_L3_5_RORB_NPFFR2	-0.517816	0.173541	-0.0953176	-0.096398	0.438064	0.43761
EN_L3_5_RORB_PDYN	-0.652416	-0.355585	0.583659	0.532111	0.369298	1.03513
EN_L3_5_RORB_PLCH1	-0.329518	0.275601	0.126028	-0.170283	0.413069	0.658416
EN_L3_5_RORB_TRABD2A	-0.726952	-0.225895	0.032253	0.293963	0.379555	0.653477
EN_L3_5_RORB_TSHZ2	-0.651543	-0.170044	0.162736	0.0613812	0.385002	0.526634
EN_L4_6_FEZF2_HTR2C	-0.435472	0.354547	-0.0663405	-0.077866	0.410852	0.420984
EN_L4_6_FEZF2_NXPH4	-0.433207	-0.181802	0.136024	0.482799	0.243122	0.810392
EN_L4_6_FEZF2_SEMA3E	-0.655209	0.0479222	0.116938	0.281953	0.454763	0.487926
EN_L5_6_THMIS_SH2D1B	-0.567823	0.0562049	0.0261583	0.320746	0.458154	0.754125
EN_L5_6_THMIS_SMYD1	-0.404659	-0.232526	0.0463429	-0.0092605	0.341728	0.407963
IN_CXCL14_CDH23	-0.649964	-0.0269797	0.0353518	0.0026002	0.326209	0.134146
IN_CXCL14_COL5A2	-0.434772	0.473504	0.318389	-0.125766	0.0725843	0.0377179
IN_ID2_EYA4	-0.517942	0.401466	0.2571	-0.168751	0.0769399	0.144235
IN_ID2_KIT	0.13073	0.0733928	0.579801	0.380001	0.635045	1.03021
IN_POSTN_MEPE	-0.391669	0.804294	0.0426259	-0.0803171	0.10028	0.193887
IN_POSTN_MYBPC1	-0.361615	0.35259	-0.0186023	-0.10187	0.451803	0.26589
IN_PVALB_COL15A1	-0.397264	0.418088	0.357471	0.358284	0.302785	-0.0173654
IN_PVALB_RGS5	0.258352	-0.317343	0.657415	0.686444	0.190528	0.764112
IN_SST_CDH12	-0.365874	0.220908	0.251259	0.244091	0.169849	0.208992
IN_SST_PENK	0.00343511	0.236929	0.761052	0.474005	0.435193	0.638384
IN_SST_SP110	-0.235641	0.777761	0.191154	-0.269152	0.586455	0.330781
IN_SST_TRHDE	-0.411954	0.221394	-0.0778439	-0.16851	0.250661	0.272252
IN_VIP_CRH	0.265518	-0.0424136	0.957397	0.348379	1.07661	0.752194
IN_VIP_CTGF	-0.292038	0.653762	0.123349	-0.0981969	0.411181	0.312289
IN_VIP_NPR3	-0.588037	0.141362	-0.0016352	-0.212819	0.467788	0.182785
IN_VIP_PTH2R	-0.547856	-0.0766345	0.137614	-0.159279	0.294741	0.475768
IN_VIP_SCTR	-0.254148	-0.299966	0.15945	0.0341336	0.235317	0.177502
neuronal subtype	Gene
	GRIN2D	HCN1	KCNA2	KCNB1	SLC1A2	SPTAN1
EN_L2_4_CUX2_GLIS3	0.00629715	-0.180152	0.153793	0.249371	0.554545	-0.138147
EN_L2_4_CUX2_LAMP5	0.652781	0.461447	0.453693	0.783431	-0.0838861	-0.0760887
EN_L2_4_CUX2_LTK	0.370555	-0.215628	0.217065	0.273997	1.10521	-0.19944
EN_L2_4_CUX2_MEPE	0.919673	-0.257593	0.186685	0.22394	0.320996	-0.232405
EN_L2_4_CUX2_PDGFD	0.425518	-0.283238	0.169327	0.424724	0.540502	-0.221276
EN_L2_4_CUX2_YWHAH	0.564172	1.05729	0.600445	1.94728	-0.946546	-0.0718368
EN_L3_5_RORB_GABRG1	2.00037	0.21229	0.631022	0.265582	0.349884	-0.120076
EN_L3_5_RORB_NPFFR2	0.486461	-0.0792712	0.595874	0.333423	0.931929	-0.414375
EN_L3_5_RORB_PDYN	1.1716	0.609768	0.582093	0.668405	0.506756	-0.233918
EN_L3_5_RORB_PLCH1	0.248253	-0.298295	0.349761	0.526623	0.572389	-0.466004
EN_L3_5_RORB_TRABD2A	0.60747	-0.100856	0.648092	0.485159	0.912258	-0.52499
EN_L3_5_RORB_TSHZ2	0.150996	0.102974	0.14242	0.199757	0.502436	-0.468759
EN_L4_6_FEZF2_HTR2C	-0.340451	-0.282597	0.702034	0.519523	0.622489	-0.425049
EN_L4_6_FEZF2_NXPH4	-0.463567	-0.00977508	0.799095	0.322281	0.504733	-0.214719
EN_L4_6_FEZF2_SEMA3E	-0.423837	-0.0491095	0.609832	0.0284243	0.633868	-0.430214
EN_L5_6_THMIS_SH2D1B	-0.445088	-0.146995	0.501385	0.311915	0.869456	-0.420127
EN_L5_6_THMIS_SMYD1	1.40923	-0.528923	0.60332	0.82911	0.625605	-0.262473
IN_CXCL14_CDH23	0.0641849	0.272115	1.11087	0.364609	0.492442	-0.386032
IN_CXCL14_COL5A2	0.923439	-0.148925	0.128655	0.380942	0.493859	0.0250413
IN_ID2_EYA4	0.0196011	-0.0206177	0.205388	0.437037	0.668984	-0.321437
IN_ID2_KIT	1.05498	0.735198	0.414141	0.644452	-0.0842903	-0.0227972
IN_POSTN_MEPE	0.183021	-0.0594751	0.302481	0.549639	0.615323	-0.201731
IN_POSTN_MYBPC1	-0.800797	-0.0372327	0.598291	0.725532	0.272224	-0.412457
IN_PVALB_COL15A1	0.40999	-0.0026195	0.863103	0.855963	0.568582	-0.149254
IN_PVALB_RGS5	0.539185	0.727004	0.937075	0.251065	-0.89829	0.241693
IN_SST_CDH12	-0.00886208	0.138835	0.413009	0.237323	0.190086	-0.154012
IN_SST_PENK	0.727344	0.481366	0.46257	1.11095	-0.362393	-0.0402356
IN_SST_SP110	0.422045	-0.0348493	0.673638	0.560556	0.590942	-0.271218
IN_SST_TRHDE	-0.0238574	0.140989	0.656089	0.238278	0.638524	-0.15753
IN_VIP_CRH	-0.0103283	0.439893	0.213467	1.27606	-0.0750242	0.416904
IN_VIP_CTGF	0.246444	-0.0409412	0.296704	0.0615695	0.596468	-0.266663
IN_VIP_NPR3	-0.155996	0.0993852	0.912121	0.048172	0.300587	-0.237903
IN_VIP_PTH2R	0.276348	0.258691	0.467147	0.226419	0.522963	-0.328773
IN_VIP_SCTR	0.531241	0.294223	0.326145	0.325084	0.329101	0.0905098
neuronal subtype	Gene
	STXBP1	UBA5	SCN1A	SCN9A	GABRG2	CPA6
EN_L2_4_CUX2_GLIS3	-0.142287	-0.0212816	-0.260617	0.872659	-0.360576	1.15231
EN_L2_4_CUX2_LAMP5	-0.0203588	0.363097	0.433381	0.855248	-0.245963	-1.11273
EN_L2_4_CUX2_LTK	-0.178258	0.11919	-0.305753	0.110884	-0.357803	0.682307
EN_L2_4_CUX2_MEPE	-0.250254	-0.55856	-0.361876	0.374323	-0.708899	0.526085
EN_L2_4_CUX2_PDGFD	-0.140651	-0.0872215	-0.498682	0.645746	-0.538838	1.26695
EN_L2_4_CUX2_YWHAH	-0.163723	0.801256	1.4359	1.69209	0.397135	-1.9289
EN_L3_5_RORB_GABRG1	0.190361	-0.244313	-0.260534	0.155757	0.304171	-0.844582
EN_L3_5_RORB_NPFFR2	-0.305069	-0.211898	-0.441855	1.62849	-0.131307	1.31857
EN_L3_5_RORB_PDYN	-0.128502	0.218586	0.279247	0.564801	0.324163	1.10344
EN_L3_5_RORB_PLCH1	-0.186237	-0.097282	0.555902	0.710482	-0.0434821	21.8245
EN_L3_5_RORB_TRABD2A	-0.343039	-0.168394	-0.448132	0.598749	0.147625	-0.10258
EN_L3_5_RORB_TSHZ2	-0.322498	-0.152142	-0.382095	0.495827	0.0665559	0.213919
EN_L4_6_FEZF2_HTR2C	0.00441316	-0.225511	-0.421357	0.419725	0.302433	0.782913
EN_L4_6_FEZF2_NXPH4	0.0247499	0.338434	-0.0353602	0.312476	0.470315	0.0523154
EN_L4_6_FEZF2_SEMA3E	-0.233192	0.0491979	-0.0992393	0.912605	0.344111	-0.486283
EN_L5_6_THMIS_SH2D1B	-0.12984	-0.103275	-0.366354	0.831235	0.34117	-0.533585
EN_L5_6_THMIS_SMYD1	-0.0750044	-0.226439	-0.187353	0.0280266	0.267017	-1.18692
IN_CXCL14_CDH23	-0.466086	0.171695	-0.208202	-0.0940847	-0.219354	23.4873
IN_CXCL14_COL5A2	-0.0738245	0.0898102	-0.273597	0.674862	-0.0657697	23.0683
IN_ID2_EYA4	-0.343931	-0.0641138	-0.13267	0.481368	-0.0784311	0.491772
IN_ID2_KIT	0.697366	-0.156448	0.234709	0.0255476	0.783525	22.0617
IN_POSTN_MEPE	-0.0759779	-0.180843	0.0924837	0.610536	0.00688289	-0.0683242
IN_POSTN_MYBPC1	0.0631815	0.217131	0.0507335	0.419954	0.138902	0.905065
IN_PVALB_COL15A1	0.218022	-0.0151124	0.0134563	0.728803	0.0883725	-1.81815
IN_PVALB_RGS5	0.750454	0.390215	0.504754	0.511683	0.162489	23.3388
IN_SST_CDH12	-0.00254433	-0.09904	-0.0606816	0.155085	-0.0927677	0.0786044
IN_SST_PENK	0.429188	0.431546	0.71579	-0.618911	0.434079	-0.965255
IN_SST_SP110	-0.138256	-0.122737	-0.0294292	0.0445032	0.268771	-0.620769
IN_SST_TRHDE	0.0768344	-0.169954	-0.0422334	0.107555	0.452889	1.71418
IN_VIP_CRH	0.705895	0.6067	0.256044	-0.138315	0.0250255	23.3218
IN_VIP_CTGF	-0.00590578	-0.324415	-0.392513	0.50266	0.444257	-0.762987
IN_VIP_NPR3	0.23301	-0.455327	-0.108588	-0.180614	0.291836	-0.527103
IN_VIP_PTH2R	-0.116336	-0.207002	-0.4454	-0.540265	0.409479	-0.799449
IN_VIP_SCTR	0.110598	-0.055999	-0.140695	-0.244714	0.0339844	0.408963
neuronal subtype	Gene
	GABRD	SCN1B	STX1B	KCNMA1	SLC6A1	CHD2
EN_L2_4_CUX2_GLIS3	0.458535	-0.12637	-0.196099	-0.0620626	0.829969	-0.284021
EN_L2_4_CUX2_LAMP5	0.43887	-0.0316345	-0.19552	0.611472	0.15386	0.373746
EN_L2_4_CUX2_LTK	0.49995	0.146222	0.387534	-0.0184265	1.19912	0.0705769
EN_L2_4_CUX2_MEPE	-0.126366	-1.10491	-0.46563	-0.14031	0.827106	-0.44886
EN_L2_4_CUX2_PDGFD	0.517855	-0.341418	-0.0826544	-0.00641452	0.439266	-0.399953
EN_L2_4_CUX2_YWHAH	0.233794	1.07062	0.00512177	1.50642	-0.158349	0.992376
EN_L3_5_RORB_GABRG1	0.471943	0.226574	0.599167	0.363131	0.459553	0.429947
EN_L3_5_RORB_NPFFR2	0.478563	0.376214	-0.165944	-0.34143	1.21205	-0.316882
EN_L3_5_RORB_PDYN	-0.0266678	0.699573	-0.0978426	0.600991	0.560059	0.283975
EN_L3_5_RORB_PLCH1	-0.0289108	0.69435	-0.209351	0.277195	0.818384	-0.282616
EN_L3_5_RORB_TRABD2A	-0.275588	-0.0889013	-0.225272	-0.136053	0.58223	-0.355367
EN_L3_5_RORB_TSHZ2	-0.23851	-0.593529	-0.425634	-0.168543	-0.0159307	-0.246526
EN_L4_6_FEZF2_HTR2C	0.564017	-0.121496	0.0272507	-0.258096	1.11386	-0.240118
EN_L4_6_FEZF2_NXPH4	0.292128	0.602207	-0.252032	0.00580952	0.417973	-0.0992213
EN_L4_6_FEZF2_SEMA3E	0.184448	0.765932	-0.0933384	-0.137716	0.535991	-0.321784
EN_L5_6_THMIS_SH2D1B	0.592044	-0.0732167	-0.0415823	-0.024557	0.675318	-0.376276
EN_L5_6_THMIS_SMYD1	0.692863	1.07061	0.122642	0.0910219	0.409461	-0.246101
IN_CXCL14_CDH23	-0.0657626	-0.330799	0.443902	0.334298	-0.443655	-0.227792
IN_CXCL14_COL5A2	0.186074	-0.446321	-0.381986	-0.161624	0.408826	-0.315077
IN_ID2_EYA4	0.531398	-0.137169	-0.169256	0.00512343	0.137903	-0.40381
IN_ID2_KIT	1.09041	0.749953	0.456894	0.603775	0.452094	0.281388
IN_POSTN_MEPE	0.12458	-0.151231	-0.0743683	-0.168823	0.24589	-0.353053
IN_POSTN_MYBPC1	0.994166	0.308015	-0.36448	0.00645924	0.170954	-0.429702
IN_PVALB_COL15A1	0.22792	0.00907118	-0.15943	-0.200314	0.324001	-0.0852977
IN_PVALB_RGS5	0.475986	0.952927	0.0923135	1.48357	-0.0444097	0.0486204
IN_SST_CDH12	0.0419827	0.129096	-0.117104	0.0269897	-0.0748251	-0.207131
IN_SST_PENK	0.661079	0.805701	-0.00845949	0.900735	0.271634	0.597428
IN_SST_SP110	0.406764	0.208103	0.168399	0.0760688	0.138562	-0.0963225
IN_SST_TRHDE	-0.0107857	-0.449916	-0.52845	-0.235894	0.124795	-0.325696
IN_VIP_CRH	0.326664	0.863539	0.295951	1.08088	-0.0759606	0.598394
IN_VIP_CTGF	0.92972	-0.0383503	-0.149873	-0.243736	0.336524	-0.468091
IN_VIP_NPR3	1.48942	0.610472	0.331639	-0.0695689	0.124865	-0.278084
IN_VIP_PTH2R	0.595987	0.0208291	-0.193272	0.114727	0.325857	-0.38694
IN_VIP_SCTR	3.09411	0.637008	-0.502333	0.242338	0.191245	-0.243453
neuronal subtype	Gene
	GRIN2A	CACNA1H	CLCN2	EFHC1	CACNB4	SLC2A1
EN_L2_4_CUX2_GLIS3	0.229829	-1.00659	-0.169739	-0.190987	0.0395982	0.262686
EN_L2_4_CUX2_LAMP5	0.998338	-0.341067	-0.179174	0.458886	0.870889	-0.463486
EN_L2_4_CUX2_LTK	0.714496	-0.839017	-0.56855	-0.0840138	0.770724	1.28315
EN_L2_4_CUX2_MEPE	0.069351	-0.385752	-0.0224681	-0.137037	0.209422	-0.511151
EN_L2_4_CUX2_PDGFD	0.175857	-0.654575	-0.206475	-0.220223	0.298096	0.639238
EN_L2_4_CUX2_YWHAH	1.67119	-0.123697	0.565536	1.07795	2.41009	-0.26353
EN_L3_5_RORB_GABRG1	0.474843	0.407162	-0.0579031	0.200917	0.183065	-0.213808
EN_L3_5_RORB_NPFFR2	0.0365812	-1.33497	-0.171669	-0.208434	0.150668	0.224689
EN_L3_5_RORB_PDYN	0.926288	-0.551028	0.70915	0.0121967	1.04585	-0.0315659
EN_L3_5_RORB_PLCH1	0.513981	-1.23932	-0.108144	-0.0140015	0.206459	0.0715575
EN_L3_5_RORB_TRABD2A	0.352036	-1.1543	-0.10274	-0.373064	0.428607	0.560557
EN_L3_5_RORB_TSHZ2	0.139303	-0.662499	-0.271605	-0.0507914	0.14625	0.224878
EN_L4_6_FEZF2_HTR2C	0.238234	-0.198811	-0.580136	-0.413526	-0.150786	1.56945
EN_L4_6_FEZF2_NXPH4	0.152487	-0.230524	-0.183934	-0.216044	0.272767	0.473264
EN_L4_6_FEZF2_SEMA3E	0.203939	-0.881434	-0.271855	-0.269619	0.23666	0.358783
EN_L5_6_THMIS_SH2D1B	0.293604	-0.509136	-0.400838	-0.0964346	0.275445	-0.0560012
EN_L5_6_THMIS_SMYD1	0.137961	-0.284477	-0.170256	0.0383436	-0.374142	0.67701
IN_CXCL14_CDH23	0.179008	0.043406	-0.680819	0.262212	0.252747	-0.708045
IN_CXCL14_COL5A2	0.335947	-1.41261	-0.226351	-0.023721	-0.263504	0.410179
IN_ID2_EYA4	0.146884	-0.698305	-0.0251282	-0.407473	-0.147549	0.565329
IN_ID2_KIT	1.10918	-0.25855	0.565801	0.0755616	0.69048	1.20144
IN_POSTN_MEPE	0.242854	-1.17988	-0.116639	-0.238407	-0.43656	0.206072
IN_POSTN_MYBPC1	0.424806	-0.313319	-1.16452	-0.436225	-0.301994	0.346935
IN_PVALB_COL15A1	0.330738	-0.459631	-0.209774	-0.0908017	-0.371527	0.3715
IN_PVALB_RGS5	1.41877	0.613073	0.8503	0.917988	1.11526	0.315251
IN_SST_CDH12	0.151266	-0.795925	-0.222844	-0.33103	-0.036306	0.221004
IN_SST_PENK	0.858554	0.0760358	0.379908	0.337301	0.584017	-0.101385
IN_SST_SP110	0.191153	-1.48721	0.0830948	-0.273628	0.0732116	0.140023
IN_SST_TRHDE	0.424171	-0.472745	-0.516602	-0.244416	-0.277229	1.05814
IN_VIP_CRH	0.344708	0.086033	-0.157329	-0.0405649	0.836364	-0.292325
IN_VIP_CTGF	-0.00839511	-0.287444	-0.591615	0.111115	-0.0524302	0.946116
IN_VIP_NPR3	0.072804	0.715655	-0.294512	-0.243802	-0.322369	-0.152917
IN_VIP_PTH2R	0.0757909	0.0850901	0.246393	0.105957	-0.155711	0.238086
IN_VIP_SCTR	-0.0354056	-0.355342	-0.316912	-0.357536	0.0419266	0.0935678
neuronal subtype	Gene
	CASR	ADRA2B	CNTN2	GAL	LGI1	KCNC1
EN_L2_4_CUX2_GLIS3	19.8804	-19.5355	-0.233034	20.6695	0.316854	-0.0350323
EN_L2_4_CUX2_LAMP5	0.239078	0	0.402814	-0.979012	0.389171	0.152848
EN_L2_4_CUX2_LTK	-20.5056	19.6509	0.132525	20.172	0.125842	0.340022
EN_L2_4_CUX2_MEPE	18.8367	-20.5767	0.161334	-21.1539	0.541576	-0.300531
EN_L2_4_CUX2_PDGFD	20.5109	17.8859	-0.105801	18.8505	0.108227	0.122737
EN_L2_4_CUX2_YWHAH	0.0363089	20.4403	0.723437	-0.093583	0.137731	0.609174
EN_L3_5_RORB_GABRG1	1.67947	-22.6831	0.645685	23.4328	0.194802	-0.0868342
EN_L3_5_RORB_NPFFR2	0.741443	0.925837	0.157222	2.93375	0.202147	-0.0030702
EN_L3_5_RORB_PDYN	1.39278	0	0.654384	1.44219	0.549067	0.284097
EN_L3_5_RORB_PLCH1	-0.117382	-21.3118	0.598147	-0.0757349	0.216533	0.202052
EN_L3_5_RORB_TRABD2A	2.76506	0	-0.153115	2.68663	0.461969	-0.00197495
EN_L3_5_RORB_TSHZ2	-0.507531	0	-0.326836	1.34667	0.0719884	-0.323786
EN_L4_6_FEZF2_HTR2C	0.465784	21.6226	0.100047	1.66842	0.31284	0.57173
EN_L4_6_FEZF2_NXPH4	-1.25129	0	0.122402	-19.5088	0.0802453	0.775998
EN_L4_6_FEZF2_SEMA3E	1.02056	-18.7756	-0.442662	20.2098	0.437678	0.335371
EN_L5_6_THMIS_SH2D1B	-0.34137	-0.860835	-0.301211	1.59619	0.476956	0.354969
EN_L5_6_THMIS_SMYD1	0	-19.6825	-0.206481	-1.13697	0.122203	0.374678
IN_CXCL14_CDH23	0	0	0.722362	22.1624	0.191327	-0.589519
IN_CXCL14_COL5A2	0	0	0.51868	0	-0.0483573	0.241857
IN_ID2_EYA4	21.39	-21.0454	0.0389513	0	0.0669645	-0.159969
IN_ID2_KIT	0	0	1.19767	0	0.23066	0.675662
IN_POSTN_MEPE	21.0101	20.2425	-0.091904	0	-0.028799	0.218684
IN_POSTN_MYBPC1	0	0	-0.618667	-2.27958	0.119166	-0.236273
IN_PVALB_COL15A1	-21.1633	0	0.252223	-1.27472	0.284018	0.00137205
IN_PVALB_RGS5	0	0	1.46395	-0.419875	-0.0965272	0.9657
IN_SST_CDH12	-0.838063	0	0.712266	20.7281	0.0958156	-0.136038
IN_SST_PENK	21.8139	0	0.687081	-0.954646	-0.160025	0.612375
IN_SST_SP110	-1.49813	0	0.230283	0	-0.341338	-0.0924215
IN_SST_TRHDE	0	0	0.0256128	0	-0.0450444	-0.199982
IN_VIP_CRH	21.488	20.1717	0.498204	21.7329	0.384304	0.127867
IN_VIP_CTGF	20.5975	0	0.228869	0	0.242107	0.307347
IN_VIP_NPR3	21.0641	-21.7952	0.0277258	0	0.0594313	0.20038
IN_VIP_PTH2R	21.9887	-21.2484	0.062932	22.0374	-0.14591	0.222697
IN_VIP_SCTR	21.39	0	0.443225	0	-0.31392	0.334207
neuronal subtype	Gene
	CSTB	EPM2A	LMNB2	NHLRC1	PRDM8	PRICKLE1
EN_L2_4_CUX2_GLIS3	-0.209033	0.0539851	-0.323015	0.705639	-0.0488087	0.0594295
EN_L2_4_CUX2_LAMP5	-0.323982	0.281793	0.059354	0.227163	-0.0434157	0.195696
EN_L2_4_CUX2_LTK	-0.172468	0.361262	0.103859	-0.825183	-0.116664	0.18208
EN_L2_4_CUX2_MEPE	0.240176	0.114248	1.41009	-0.407166	-0.604155	0.144229
EN_L2_4_CUX2_PDGFD	0.267213	0.022493	0.432939	1.82313	0.351184	-0.157668
EN_L2_4_CUX2_YWHAH	-0.159043	0.972319	0.374229	0.00721777	0.115921	0.605719
EN_L3_5_RORB_GABRG1	0.721894	0.322738	0.0638168	0.278852	-0.0133008	0.690064
EN_L3_5_RORB_NPFFR2	0.336995	0.157864	-0.152749	1.61971	-0.150076	-0.244545
EN_L3_5_RORB_PDYN	-0.376094	0.388229	-0.401463	0.0479946	-0.324429	0.789785
EN_L3_5_RORB_PLCH1	0.238388	0.270105	-0.220362	1.43887	0.124257	-0.111579
EN_L3_5_RORB_TRABD2A	-0.0524274	-0.248408	-0.981044	0.512944	-0.685031	0.206576
EN_L3_5_RORB_TSHZ2	-0.229073	-0.178353	-0.0842202	1.38051	0.100236	0.302168
EN_L4_6_FEZF2_HTR2C	0.605749	0.182405	-0.647834	1.48233	1.18006	0.143476
EN_L4_6_FEZF2_NXPH4	-0.233578	0.123057	-0.481796	1.39034	0.639877	0.216883
EN_L4_6_FEZF2_SEMA3E	0.085587	0.253958	-0.0708844	1.12252	0.0988938	0.260244
EN_L5_6_THMIS_SH2D1B	0.196588	-0.257541	-0.242066	0.112899	-0.252911	-0.136837
EN_L5_6_THMIS_SMYD1	0.402942	0.121013	-0.202677	1.49189	0.0286206	-0.0782789
IN_CXCL14_CDH23	0.314534	-0.264185	0.258087	21.5402	0.758597	0.116209
IN_CXCL14_COL5A2	0.0390933	-0.244027	-0.430192	-21.7642	24.8703	0.255266
IN_ID2_EYA4	0.0213086	-0.192399	-0.57824	0.856499	0.464441	0.35937
IN_ID2_KIT	0.459885	0.532804	25.6812	-1.06761	0.0310751	0.292963
IN_POSTN_MEPE	0.288091	0.0500651	0.0606164	1.8621	0.42116	-0.252913
IN_POSTN_MYBPC1	0.107219	-0.605323	1.173	24.2772	0.704127	0.549569
IN_PVALB_COL15A1	0.496624	-0.0184977	0.882853	22.1316	-0.991999	0.217297
IN_PVALB_RGS5	-0.0332115	1.32858	-0.46831	23.3516	-0.608097	1.15508
IN_SST_CDH12	0.00997505	-0.157023	1.13905	-2.50943	1.03515	0.132381
IN_SST_PENK	-0.0505615	0.0724134	0.0217092	1.08913	-0.226768	0.796065
IN_SST_SP110	-0.111347	0.170871	0.352855	-0.967317	-0.273917	0.347762
IN_SST_TRHDE	0.101744	0.0350858	-0.371608	-21.4435	0.172658	-0.129485
IN_VIP_CRH	0.683392	1.86625	0.0288425	1.11716	0.721157	0.527613
IN_VIP_CTGF	0.884631	-0.0246644	0.668096	20.8333	0.156172	0.402996
IN_VIP_NPR3	-0.244668	-0.261319	-0.624908	23.0761	0.626315	0.100585
IN_VIP_PTH2R	0.697481	-0.019375	-1.49021	22.7496	0.507786	0.356955
IN_VIP_SCTR	-0.0862846	0.093188	-1.22801	0.990348	1.30753	0.532974
neuronal subtype	Gene
	SCARB2	CHRNA2	CHRNA4	CHRNB2	DEPDC5
EN_L2_4_CUX2_GLIS3	0.0453802	0.460602	-0.061822	0.484696	0.961045
EN_L2_4_CUX2_LAMP5	0.112375	0.794698	0.721544	0.323514	20.4474
EN_L2_4_CUX2_LTK	-0.140201	4.61385	-0.588389	0.652058	-0.715446
EN_L2_4_CUX2_MEPE	-0.00446666	0.857581	-0.0420533	1.02478	19.9704
EN_L2_4_CUX2_PDGFD	-0.0771875	2.30255	0.0582328	1.25963	0.970635
EN_L2_4_CUX2_YWHAH	0.577032	2.61159	0.954478	0.181855	0
EN_L3_5_RORB_GABRG1	0.40872	2.72777	1.23716	-0.0310164	0
EN_L3_5_RORB_NPFFR2	-0.0585353	0.956463	-0.215216	0.722583	-0.326021
EN_L3_5_RORB_PDYN	0.435442	23.7232	0.721053	0.0983325	19.8339
EN_L3_5_RORB_PLCH1	0.178306	2.03584	-0.0961883	1.36329	0
EN_L3_5_RORB_TRABD2A	-0.0880792	0.627648	-0.324859	0.7778	20.5162
EN_L3_5_RORB_TSHZ2	-0.0914319	1.4998	0.420666	0.115562	1.25519
EN_L4_6_FEZF2_HTR2C	0.120433	24.4466	0.191101	1.40694	0
EN_L4_6_FEZF2_NXPH4	0.357574	1.2715	0.521217	-0.160865	-19.1605
EN_L4_6_FEZF2_SEMA3E	0.132632	0.29746	-0.496199	0.814005	0
EN_L5_6_THMIS_SH2D1B	0.0779724	0.771908	-0.197279	0.973232	-1.69902
EN_L5_6_THMIS_SMYD1	0.192726	0.68963	0.505053	0.341843	20.9371
IN_CXCL14_CDH23	0.295135	2.1466	1.3607	-0.235907	0
IN_CXCL14_COL5A2	0.252877	2.57085	0.35046	2.61601	0
IN_ID2_EYA4	0.10472	2.18768	0.543393	0.834743	19.8179
IN_ID2_KIT	0.742324	0.780216	0.958998	1.85016	0
IN_POSTN_MEPE	-0.023001	1.46752	1.06641	1.36576	0.0299199
IN_POSTN_MYBPC1	0.519027	0.305673	0.327652	0.567121	22.0728
IN_PVALB_COL15A1	-0.0741859	-0.547795	1.34502	-0.109906	-21.7851
IN_PVALB_RGS5	0.55548	1.73894	1.2407	-0.557347	21.2462
IN_SST_CDH12	-0.198922	-0.109161	0.950484	0.799749	0.663513
IN_SST_PENK	0.417677	2.36157	0.566466	-0.0164639	20.8179
IN_SST_SP110	0.0283709	-0.0682883	2.06293	0.108974	0
IN_SST_TRHDE	0.303954	1.98922	0.601675	1.1781	0
IN_VIP_CRH	0.492924	1.31743	0.396269	0.547231	0
IN_VIP_CTGF	0.246917	0.817114	2.24272	0.746457	0
IN_VIP_NPR3	0.204012	0.895322	1.36811	0.346193	0
IN_VIP_PTH2R	0.0486313	0.833678	1.1154	0.554652	0
IN_VIP_SCTR	0.0166035	0.810686	0.425542	0.176753	0
