## Supplementary Table 1-9 for "Prominent contributions of selective neuronal subtypes to pediatric drug-resistant focal dysplasia": Supplementary Table 4-5 neurodevelopment-associated epilepsy gene.xls.xlsx

### Sheet: Supplementary Table 4-5 neurode
Supplementary Table 4-5: The expression changing of neurodevelopment-associated epilepsy genes (Ep vs. ctrl)
neuronal subtypes	Gene
	PTCH1	OCLN	FIG4	NSDHL	TUBA8	SRPX2
EN_L2_4_CUX2_GLIS3	0.266542	0.762729	-0.239762	0.0872776	0.000481086	-2.00247
EN_L2_4_CUX2_LAMP5	-0.0475578	0.493231	0.67334	0.210746	0.330709	-1.20128
EN_L2_4_CUX2_LTK	0.511563	0.214067	0.0425653	1.14382	-0.0936205	-20.9478
EN_L2_4_CUX2_MEPE	-0.857821	-0.770801	0.0565662	-0.558671	0.0917145	-20.8218
EN_L2_4_CUX2_PDGFD	-0.200374	-0.0337506	-0.171676	-0.291133	-0.329189	-2.42137
EN_L2_4_CUX2_YWHAH	0.329246	22.7575	0.513688	-0.644293	1.88626	21.0303
EN_L3_5_RORB_GABRG1	0.105292	-1.59131	0.22587	-0.134697	0.116234	19.82
EN_L3_5_RORB_NPFFR2	1.18266	0.250135	-0.301552	0.600999	-0.326619	-0.823243
EN_L3_5_RORB_PDYN	1.22354	1.90398	0.0861426	0.0127803	0.644581	19.6511
EN_L3_5_RORB_PLCH1	0.1238	-0.796806	0.0102423	0.940726	0.742162	20.16
EN_L3_5_RORB_TRABD2A	1.06658	-0.381636	-0.205954	0.574675	0.537035	-0.124066
EN_L3_5_RORB_TSHZ2	0.239988	-0.0574703	-0.416973	0.0142158	-0.0100407	1.36015
EN_L4_6_FEZF2_HTR2C	0.934616	0.621654	-0.0868844	-0.329964	-0.230014	19.8929
EN_L4_6_FEZF2_NXPH4	-0.395662	0.750907	0.071911	0.186338	0.0321769	-1.95254
EN_L4_6_FEZF2_SEMA3E	0.250927	0.117704	-0.0640312	0.326925	-0.127342	-0.940628
EN_L5_6_THMIS_SH2D1B	0.216843	-0.423958	0.0561195	0.292988	0.14265	0.0134552
EN_L5_6_THMIS_SMYD1	0.700224	-0.377414	0.146173	0.705621	-0.564037	-0.592075
IN_CXCL14_CDH23	1.29257	23.484	-0.420824	-0.288131	-0.624269	0
IN_CXCL14_COL5A2	-0.282573	23.3337	-0.41955	1.08314	0.903348	0
IN_ID2_EYA4	-0.0423162	1.64087	-0.0673036	0.555918	-0.50327	-19.7713
IN_ID2_KIT	-0.0645461	23.0442	2.29081	-1.31372	0.378025	21.7478
IN_POSTN_MEPE	-0.124074	-0.627395	-0.0991737	-0.337808	0.491831	21.1719
IN_POSTN_MYBPC1	0.0674797	0.322704	-0.232444	0.322708	0.0591719	22.0966
IN_PVALB_COL15A1	0.334425	0.121203	-0.329893	-1.30946	0.45292	21.0171
IN_PVALB_RGS5	1.39767	21.0486	1.15231	-0.053616	2.01622	0
IN_SST_CDH12	0.120094	21.5836	0.194153	1.01201	-0.141901	-0.635324
IN_SST_PENK	-0.161891	-0.629011	0.907961	-0.637576	1.01197	0
IN_SST_SP110	-0.458092	-2.2999	-0.0984877	-0.733543	0.0275114	0
IN_SST_TRHDE	1.30515	2.53956	-0.289194	-0.301238	0.501832	20.8399
IN_VIP_CRH	0.184142	23.7718	1.02399	0.72197	0.488156	0
IN_VIP_CTGF	0.184897	0.196766	-0.173182	2.39662	-0.174826	19.6427
IN_VIP_NPR3	-0.444777	0	-0.293543	0.493467	0.208112	0
IN_VIP_PTH2R	-0.478461	-1.18729	-0.435332	-0.0899535	0.400793	-0.50083
IN_VIP_SCTR	0.461125	-1.43019	0.235979	-0.238074	0.438938	0
neuronal subtypes	Gene
	TUBB2B	FLNA	ARFGEF2	ERMARD	DCX	PAFAH1B1
EN_L2_4_CUX2_GLIS3	1.03252	-0.916996	-0.604315	-0.229914	0.0327288	-0.273359
EN_L2_4_CUX2_LAMP5	-0.788895	-0.690632	0.198122	-0.0176836	0.584708	0.193329
EN_L2_4_CUX2_LTK	0.532768	-0.685424	-0.233226	-0.370919	-0.0283399	-0.309947
EN_L2_4_CUX2_MEPE	0.972327	-0.720271	-0.414299	-0.355981	0.413898	-0.11895
EN_L2_4_CUX2_PDGFD	0.703985	-0.742549	-0.417035	-0.314808	0.0859235	-0.267924
EN_L2_4_CUX2_YWHAH	-1.22267	0.445725	0.885957	0.733961	1.32499	0.580373
EN_L3_5_RORB_GABRG1	-0.234869	0.294601	0.12715	-0.375166	0.674656	-0.0455457
EN_L3_5_RORB_NPFFR2	0.905409	-0.689532	-0.580261	-0.352378	0.702027	-0.398987
EN_L3_5_RORB_PDYN	-0.124248	-0.49154	-0.018984	0.0660693	1.01151	0.0189546
EN_L3_5_RORB_PLCH1	0.219979	-1.36886	-0.282181	-0.342562	0.389007	-0.357351
EN_L3_5_RORB_TRABD2A	0.902932	-1.2577	-0.741728	-0.696642	0.503753	-0.503572
EN_L3_5_RORB_TSHZ2	0.0956465	-1.08078	-0.464525	-0.196734	0.225918	-0.30036
EN_L4_6_FEZF2_HTR2C	0.263861	-0.0247377	-0.473903	-0.20114	0.273353	-0.111555
EN_L4_6_FEZF2_NXPH4	0.50862	-1.00271	-0.452757	0.095249	0.536046	-0.169935
EN_L4_6_FEZF2_SEMA3E	0.436395	-1.15579	-0.590501	-0.634442	0.232802	-0.307128
EN_L5_6_THMIS_SH2D1B	1.22556	-0.870102	-0.725123	-0.512421	0.17735	-0.321125
EN_L5_6_THMIS_SMYD1	0.173007	-0.664804	-0.726096	-0.586427	0.397457	-0.415039
IN_CXCL14_CDH23	1.15528	-0.624787	-0.312124	-0.00951239	0.188873	-0.130958
IN_CXCL14_COL5A2	0.327657	-0.593782	-0.289637	-0.155531	-0.0117829	-0.169297
IN_ID2_EYA4	0.843003	-0.997234	-0.460463	-0.0461521	-0.129522	-0.321775
IN_ID2_KIT	-0.53497	0.149792	0.576593	0.541499	0.878009	0.65087
IN_POSTN_MEPE	0.240963	-0.63827	-0.682425	-0.464547	-0.00316368	-0.339634
IN_POSTN_MYBPC1	0.708703	-0.881049	-0.412894	-0.305522	0.147801	-0.350136
IN_PVALB_COL15A1	0.356704	-0.584432	-0.793177	-0.560894	0.185511	-0.0377804
IN_PVALB_RGS5	-0.882022	-0.235934	1.01445	1.50141	1.23303	0.864514
IN_SST_CDH12	0.154354	-0.669493	-0.176212	0.179528	0.0118866	-0.245031
IN_SST_PENK	-0.344171	0.081037	0.442999	0.713397	0.432473	0.386318
IN_SST_SP110	0.182071	-0.429542	-0.310131	-0.258551	-0.113615	-0.516736
IN_SST_TRHDE	0.603	-0.597741	-0.337623	-0.114112	-0.0959765	0.0134737
IN_VIP_CRH	0.10159	0.796751	0.678959	1.15153	0.586776	0.29261
IN_VIP_CTGF	0.870607	-0.675184	-0.10578	0.502793	-0.0345525	-0.0213942
IN_VIP_NPR3	1.69518	-0.373324	-0.222059	-0.48437	-0.256483	-0.236899
IN_VIP_PTH2R	0.00790022	-0.183039	-0.137476	-0.188638	-0.167013	-0.001576
IN_VIP_SCTR	-0.336309	0.179413	-0.0144739	-0.916334	-0.0185435	-0.293675
neuronal subtypes	Gene
	TSC1	TSC2	KIF2A	KIF5C	TUBB2A	TUBB3
EN_L2_4_CUX2_GLIS3	-0.177201	-0.509867	0.227661	0.267325	0.90072	0.13526
EN_L2_4_CUX2_LAMP5	0.130459	0.407795	0.492793	0.615812	-0.338038	0
EN_L2_4_CUX2_LTK	-0.458561	-0.538832	0.34368	0.282378	0.377953	0
EN_L2_4_CUX2_MEPE	-0.170315	-0.368452	0.217382	0.196434	0.708948	0
EN_L2_4_CUX2_PDGFD	-0.176191	-0.158644	0.111186	0.455019	0.929435	0
EN_L2_4_CUX2_YWHAH	0.933678	0.781431	0.580957	0.992657	-1.6149	19.2169
EN_L3_5_RORB_GABRG1	0.0817118	0.412894	0.531808	0.832178	0.242953	0
EN_L3_5_RORB_NPFFR2	-0.377006	-0.448576	-0.0450035	0.0503439	1.1092	0
EN_L3_5_RORB_PDYN	0.193815	0.211873	0.330113	0.736407	-0.0473631	18.6607
EN_L3_5_RORB_PLCH1	-0.301318	-0.848062	0.0907279	0.174882	0.729057	0
EN_L3_5_RORB_TRABD2A	-0.489699	-1.06878	0.113335	0.195875	0.54397	-20.1216
EN_L3_5_RORB_TSHZ2	-0.453132	-0.560762	0.00439826	0.0907374	0.426784	18.0318
EN_L4_6_FEZF2_HTR2C	-0.518749	-0.783678	0.106179	0.228538	1.11216	19.9547
EN_L4_6_FEZF2_NXPH4	-0.247921	-0.618412	0.247632	0.253422	0.569611	-19.9104
EN_L4_6_FEZF2_SEMA3E	-0.42924	-0.867423	0.0745753	0.251754	1.20977	0
EN_L5_6_THMIS_SH2D1B	-0.53294	-1.11385	0.20154	0.158733	1.16911	-19.8014
EN_L5_6_THMIS_SMYD1	-0.327911	-0.66093	0.283824	0.226557	0.850217	0
IN_CXCL14_CDH23	-0.323032	-0.127964	0.115791	-0.0712085	0.100245	0
IN_CXCL14_COL5A2	0.676854	-0.0409752	-0.190927	-0.0548041	0.72485	0
IN_ID2_EYA4	-0.345166	-0.538599	0.213966	0.0535838	0.685502	0
IN_ID2_KIT	0.292403	1.75998	0.32262	0.584847	-0.337905	0
IN_POSTN_MEPE	-0.219151	-0.481611	0.0674762	0.0905413	0.517338	-20.9377
IN_POSTN_MYBPC1	-0.428504	-0.34362	-0.160822	0.26314	0.807557	0
IN_PVALB_COL15A1	-0.174528	-0.533998	0.262029	0.32351	0.95842	0
IN_PVALB_RGS5	1.43911	0.713004	0.707572	0.743581	-0.664196	0
IN_SST_CDH12	-0.253813	-0.00595463	-0.0168129	0.120604	0.542902	0
IN_SST_PENK	0.553961	0.0660224	0.133704	0.466968	-0.426413	0
IN_SST_SP110	-0.283454	-0.526222	0.0679773	0.27944	0.82096	-20.7848
IN_SST_TRHDE	-0.316137	-0.508352	-0.0141376	-0.0151564	0.912562	-20.6198
IN_VIP_CRH	0.440501	0.0479142	0.215903	0.590067	0.307718	0
IN_VIP_CTGF	-0.211151	-0.562115	0.0693	0.208674	0.643672	0
IN_VIP_NPR3	-0.0628251	-0.613809	0.00470557	0.0781221	0.455114	0
IN_VIP_PTH2R	-0.286377	-0.228374	0.2203	0.156881	0.271822	0
IN_VIP_SCTR	0.0196267	-0.435172	0.0772191	0.235344	-0.199285	0
neuronal subtypes	Gene
	TUBG1	CNTNAP2	LAMC3	AMPD2	CLP1	PCLO
EN_L2_4_CUX2_GLIS3	-0.229096	0.0342971	0.303642	-0.272287	0.0911461	0.113389
EN_L2_4_CUX2_LAMP5	0.629281	0.832066	0.94543	-0.251741	-0.233549	0.579194
EN_L2_4_CUX2_LTK	-0.722625	0.217428	0.493547	-0.355782	0.128421	0.171556
EN_L2_4_CUX2_MEPE	-0.122082	0.441515	0.565353	-0.257701	2.35016	-0.0713554
EN_L2_4_CUX2_PDGFD	-0.0525231	0.279909	0.58557	-0.136547	-0.451057	0.204343
EN_L2_4_CUX2_YWHAH	0.00661431	1.20594	0.212579	0.151196	0.930883	1.09569
EN_L3_5_RORB_GABRG1	-0.0275193	-0.0391682	0.74151	0.645578	0.357945	0.103094
EN_L3_5_RORB_NPFFR2	-0.271352	0.0790219	0.53592	-0.395062	-0.0612645	-0.0616384
EN_L3_5_RORB_PDYN	-0.21361	0.629637	-0.00745141	0.16663	1.26152	0.435743
EN_L3_5_RORB_PLCH1	0.303022	-0.0206515	-1.21412	-0.0719718	0.156721	-0.0683737
EN_L3_5_RORB_TRABD2A	-0.684478	0.437973	0.307156	-0.751826	-0.0235344	-0.0275512
EN_L3_5_RORB_TSHZ2	-0.403578	0.12397	-0.426311	-0.646543	-0.162637	-0.0455887
EN_L4_6_FEZF2_HTR2C	-0.146689	0.0925114	-0.67344	-0.432981	-0.278265	0.136834
EN_L4_6_FEZF2_NXPH4	-0.199688	0.0223557	-0.674693	-0.233104	-0.0816012	0.243788
EN_L4_6_FEZF2_SEMA3E	0.318232	0.254597	-0.232461	-0.554979	0.344282	0.131349
EN_L5_6_THMIS_SH2D1B	-0.430653	0.399063	-0.402763	-0.351379	0.564883	0.311816
EN_L5_6_THMIS_SMYD1	-0.00485357	-0.205379	0.14427	-0.236042	0.769341	0.171618
IN_CXCL14_CDH23	1.53543	0.0659869	-0.785303	-0.625225	-0.665842	-0.190011
IN_CXCL14_COL5A2	-0.804166	-0.0645731	-0.292656	-0.226645	-0.847801	-0.0164986
IN_ID2_EYA4	0.398474	0.061565	0.28702	-0.326578	0.243508	0.0657766
IN_ID2_KIT	0.922024	0.187851	0.272433	0.883161	0.95024	0.427164
IN_POSTN_MEPE	0.0794838	0.186507	0.99372	-0.424408	0.110574	0.0025671
IN_POSTN_MYBPC1	-0.217164	0.037228	-0.120594	-1.12863	0.186132	0.147608
IN_PVALB_COL15A1	0.887032	0.06334	23.9282	-0.33545	-1.01359	-0.00862288
IN_PVALB_RGS5	0.523144	0.421748	22.9408	0.0361549	0.867476	0.730298
IN_SST_CDH12	0.3486	0.182257	0.33729	-0.557497	0.58389	-0.0570175
IN_SST_PENK	0.16592	0.761647	1.13561	-0.0810659	-0.560674	0.153305
IN_SST_SP110	0.200826	0.0100818	-0.147616	-0.48916	-0.740728	0.0612185
IN_SST_TRHDE	-0.556966	0.0307393	0.409798	-0.409938	0.83984	0.0773562
IN_VIP_CRH	0.602226	0.258485	0.922203	0.468254	0.692111	0.458537
IN_VIP_CTGF	0.447941	-0.216503	-0.857064	-0.499217	-1.38851	0.136623
IN_VIP_NPR3	-0.423893	0.0520507	-0.105207	-0.495494	-0.692343	0.0659359
IN_VIP_PTH2R	-0.335013	0.24977	-0.205378	-0.483738	-0.56591	0.0188898
IN_VIP_SCTR	0.153519	0.0518391	-0.0638237	-0.407517	0.152463	0.0485997
neuronal subtypes	Gene
	SEPSECS	TSEN2	TSEN54	VPS53	TSEN15	OPHN1
EN_L2_4_CUX2_GLIS3	-0.629388	-0.116478	-0.102335	-0.139897	-0.384871	-0.142415
EN_L2_4_CUX2_LAMP5	-0.111975	0.576675	0.235426	0.616196	-0.155918	0.212665
EN_L2_4_CUX2_LTK	-0.875515	0.31005	-0.374585	-0.114239	-0.499163	0.154181
EN_L2_4_CUX2_MEPE	-0.706629	-0.315601	-0.108264	0.146288	-0.224505	-0.0242308
EN_L2_4_CUX2_PDGFD	-0.435157	-0.204759	0.158132	0.0380513	-0.501055	-0.189482
EN_L2_4_CUX2_YWHAH	1.09138	1.00073	1.61828	1.36729	0.952721	1.31708
EN_L3_5_RORB_GABRG1	-0.525252	0.333032	-0.188343	0.356916	0.310305	0.180492
EN_L3_5_RORB_NPFFR2	-0.539814	-0.0526983	-0.634493	-0.233278	-0.26783	-0.274338
EN_L3_5_RORB_PDYN	-0.59704	0.00843686	-0.0707882	0.653006	-0.264988	0.295435
EN_L3_5_RORB_PLCH1	-0.476256	-0.272047	-0.647644	-0.00852824	-0.112931	-0.225024
EN_L3_5_RORB_TRABD2A	-0.919967	-0.383782	-0.897773	-0.372646	-0.352539	-0.241466
EN_L3_5_RORB_TSHZ2	-0.496046	-0.2576	-0.646721	-0.241289	-0.277037	-0.0791627
EN_L4_6_FEZF2_HTR2C	-0.993746	-0.473427	-0.514167	-0.362013	-0.201691	-0.204575
EN_L4_6_FEZF2_NXPH4	-0.335766	-0.143361	-0.263412	-0.1232	0.0671787	-0.122715
EN_L4_6_FEZF2_SEMA3E	-0.257727	-0.218719	-0.621524	-0.432942	0.023459	-0.15114
EN_L5_6_THMIS_SH2D1B	-0.580724	-0.11037	-0.625933	-0.404231	-0.142421	-0.130446
EN_L5_6_THMIS_SMYD1	-1.25409	-0.0324985	-0.394799	-0.374902	0.060476	-0.0610125
IN_CXCL14_CDH23	-0.730059	-0.269381	0.0585168	-0.334579	-0.449804	0.0470873
IN_CXCL14_COL5A2	-0.247719	-0.0891376	-0.174995	0.28463	0.0782502	-0.00454771
IN_ID2_EYA4	-0.425044	0.0525812	-0.70742	-0.267294	-0.345117	-0.319236
IN_ID2_KIT	-0.851879	0.515626	0.0708651	0.629775	0.40274	0.0994416
IN_POSTN_MEPE	-0.219485	-0.297003	-0.556663	-0.294519	-0.311622	-0.250554
IN_POSTN_MYBPC1	0.016495	-0.18529	-0.610606	-0.282438	0.11542	-0.319843
IN_PVALB_COL15A1	-0.453551	-0.832542	-0.339419	-0.326907	-0.309185	-0.0612508
IN_PVALB_RGS5	0.487503	1.00946	-0.121857	0.836522	0.381584	0.27651
IN_SST_CDH12	-0.156773	-0.141905	0.0335303	-0.227674	-0.122421	-0.155901
IN_SST_PENK	0.428332	0.861905	-0.20153	0.305277	0.130211	0.701976
IN_SST_SP110	-0.564018	-0.173495	-0.559167	-0.111111	-0.209841	0.15969
IN_SST_TRHDE	-0.230585	-0.185573	-0.768128	-0.190233	-0.303989	-0.129957
IN_VIP_CRH	0.245131	0.612359	0.00902606	1.083	0.270005	0.865726
IN_VIP_CTGF	-0.360011	-0.266723	-0.70238	0.134794	0.0966168	0.0012796
IN_VIP_NPR3	0.245384	-0.334939	-0.42966	0.495333	-0.263349	-0.0220576
IN_VIP_PTH2R	-0.311774	-0.395147	-0.542691	0.036985	-0.277817	-0.327582
IN_VIP_SCTR	-0.0288618	0.00589054	-0.453927	0.136691	0.166052	-0.114119
neuronal subtypes	Gene
	ATN1	SLC20A2	XPR1	SLC12A6	PLEKHG2	CCDC88C
EN_L2_4_CUX2_GLIS3	-0.115032	-0.338349	0.406234	-0.171396	-0.112881	0.387447
EN_L2_4_CUX2_LAMP5	-0.3174	0.50727	0.526026	0.274582	0.636433	0.94823
EN_L2_4_CUX2_LTK	-0.269013	-0.0839447	0.317788	-0.0477776	-0.693627	0.659085
EN_L2_4_CUX2_MEPE	-0.104196	-0.0855888	0.341761	-0.172294	1.60886	0.0139663
EN_L2_4_CUX2_PDGFD	0.184812	-0.394277	-0.120982	-0.132527	-0.0704528	-0.464985
EN_L2_4_CUX2_YWHAH	-0.166676	0.980324	1.51743	0.827158	2.1274	1.92103
EN_L3_5_RORB_GABRG1	-0.287731	0.199136	0.583641	0.236491	-0.237313	-0.0152035
EN_L3_5_RORB_NPFFR2	-0.236174	-0.294327	-0.160693	-0.329814	-0.0920498	1.07476
EN_L3_5_RORB_PDYN	-0.0513059	0.27141	0.400259	0.310262	1.85666	1.2783
EN_L3_5_RORB_PLCH1	-0.45641	-0.13376	0.116423	0.178978	-0.0100899	2.72817
EN_L3_5_RORB_TRABD2A	-0.184306	-0.353752	0.264039	-0.429751	0.714887	1.20695
EN_L3_5_RORB_TSHZ2	-0.617798	-0.0708667	7.43e-05	-0.406891	-0.423162	0.188121
EN_L4_6_FEZF2_HTR2C	-0.464354	-0.246885	0.0993367	-0.540385	-0.0996181	1.34909
EN_L4_6_FEZF2_NXPH4	-0.237232	-0.200365	0.390299	-0.0728972	-0.651676	0.307178
EN_L4_6_FEZF2_SEMA3E	-0.0747296	-0.129576	0.394829	0.136205	-0.284288	0.444687
EN_L5_6_THMIS_SH2D1B	-0.339393	-0.239334	0.352601	-0.398578	-1.41321	0.314127
EN_L5_6_THMIS_SMYD1	0.177159	-0.293934	0.350144	-0.196682	-0.780667	1.85217
IN_CXCL14_CDH23	0.138091	-0.0520054	0.104755	-0.346298	-0.31778	-0.788972
IN_CXCL14_COL5A2	-0.119252	-0.380729	0.822114	-0.0743868	1.36709	1.49423
IN_ID2_EYA4	-0.303007	-0.382263	0.328651	-0.315464	-0.547206	0.178691
IN_ID2_KIT	0.67992	0.51316	1.58177	0.307134	1.86264	0.371985
IN_POSTN_MEPE	-0.337328	-0.327947	-0.132574	-0.390616	0.481506	4.45364
IN_POSTN_MYBPC1	-0.216005	-0.0425209	0.272106	-0.181858	-0.267557	-0.398628
IN_PVALB_COL15A1	-0.38474	-0.0643161	0.138274	-0.116784	-0.859994	-0.449871
IN_PVALB_RGS5	0.292341	0.33737	1.06505	0.207622	-1.85983	-0.663187
IN_SST_CDH12	-0.233157	-0.0105267	0.133027	-0.202981	-0.333284	-0.209857
IN_SST_PENK	0.0682473	0.302666	0.724599	0.155692	1.40898	1.23133
IN_SST_SP110	-0.56894	0.022481	0.13324	-0.305879	0.701642	0.0134976
IN_SST_TRHDE	-0.446537	0.0687938	0.207529	-0.180649	0.20647	0.584765
IN_VIP_CRH	0.539388	0.831276	0.602383	0.34045	-0.680495	-0.0552204
IN_VIP_CTGF	-0.112087	-0.220678	0.190379	-0.581356	1.39502	1.03264
IN_VIP_NPR3	-0.288574	0.129575	0.102433	0.102551	2.12936	1.9367
IN_VIP_PTH2R	-0.0185353	-0.147781	0.0626313	-0.176869	1.89477	1.53619
IN_VIP_SCTR	0.173193	-0.0853679	-0.393815	0.15232	-0.928886	0.433467
neuronal subtypes	Gene
	MPDZ	COL4A2	EMX2	TUBA1A	LAMB1	RELN
EN_L2_4_CUX2_GLIS3	-0.0831188	-0.173378	0.148685	0.71258	0.016406	0.149198
EN_L2_4_CUX2_LAMP5	0.163372	0.69648	-1.43051	-0.414467	0.492254	0.699712
EN_L2_4_CUX2_LTK	-0.309121	-0.215531	-1.17039	0.306455	-0.195836	0.436545
EN_L2_4_CUX2_MEPE	-0.350787	-0.00645791	-0.984584	0.594263	-0.449313	-0.0786923
EN_L2_4_CUX2_PDGFD	-0.191137	0.0401973	0.00131506	0.802595	-0.0487064	0.768979
EN_L2_4_CUX2_YWHAH	0.789824	1.51863	-2.08769	-1.28211	0.988968	0.501855
EN_L3_5_RORB_GABRG1	0.0207448	0.271554	-0.180992	0.033439	0.0251069	1.34138
EN_L3_5_RORB_NPFFR2	-0.534445	-0.25434	2.46424	0.794399	0.116042	1.47779
EN_L3_5_RORB_PDYN	-0.293127	0.0660696	0.369468	-0.202551	0.119403	0.88986
EN_L3_5_RORB_PLCH1	-0.422222	-0.0818496	0.570664	0.385015	-0.462076	0.430478
EN_L3_5_RORB_TRABD2A	-0.715917	-0.3657	0.775166	0.714996	-0.559084	0.861019
EN_L3_5_RORB_TSHZ2	-0.0891727	0.505555	0.251375	0.29015	-0.281868	0.298752
EN_L4_6_FEZF2_HTR2C	-0.0596932	-0.490335	1.76751	0.609887	0.670549	1.83579
EN_L4_6_FEZF2_NXPH4	-0.0106761	-0.0659133	-0.875509	0.420712	0.504592	2.33623
EN_L4_6_FEZF2_SEMA3E	0.00147022	0.0684258	0.415903	0.788799	-0.195174	0.685516
EN_L5_6_THMIS_SH2D1B	-0.388085	0.106823	-1.37538	0.759422	-0.900265	1.32692
EN_L5_6_THMIS_SMYD1	-0.481288	0.736017	-1.63714	0.721261	-0.517761	1.13415
IN_CXCL14_CDH23	-0.0965516	-0.760559	23.1924	-0.336629	0.106393	-0.463849
IN_CXCL14_COL5A2	-0.0769354	0.206204	21.8615	0.181191	-0.417881	0.284452
IN_ID2_EYA4	-0.404252	-0.533416	1.55489	0.266154	-0.428523	0.742157
IN_ID2_KIT	0.919196	0.638406	-0.437668	-0.252743	0.00779622	0.969276
IN_POSTN_MEPE	-0.390968	-0.376463	-0.321755	0.516179	0.0802952	0.434708
IN_POSTN_MYBPC1	0.0441563	-0.430605	-0.095086	0.684636	0.645487	1.03975
IN_PVALB_COL15A1	-0.270066	-0.268246	-1.10559	0.538893	-0.0855033	-0.26896
IN_PVALB_RGS5	1.16224	1.2184	-3.38333	-1.16107	1.03001	0.842366
IN_SST_CDH12	-0.416974	-0.0832982	-0.910489	0.100723	-0.0316577	0.374194
IN_SST_PENK	0.361155	0.439633	-0.535545	-0.577386	0.103909	0.630551
IN_SST_SP110	-0.419614	-0.251754	0.52974	0.0848519	0.932849	0.165357
IN_SST_TRHDE	-0.418105	-0.49569	-19.6834	0.349267	-0.673647	0.170909
IN_VIP_CRH	0.42295	0.676956	0.386672	-0.026616	-0.0148197	-0.368705
IN_VIP_CTGF	-0.265924	0.225438	-1.84768	0.465981	0.242941	-0.588855
IN_VIP_NPR3	-0.101992	-0.548768	22.7038	-0.0316604	-0.0134589	0.326409
IN_VIP_PTH2R	-0.302853	-0.338373	1.97683	0.402528	0.339865	0.207789
IN_VIP_SCTR	-0.118648	-0.608286	0.685407	0.110096	-0.141536	-0.0203715
neuronal subtypes	Gene
	ARX	CDK5	KATNB1	NDE1	SPATA5	WDR73
EN_L2_4_CUX2_GLIS3	0.616611	0.36445	-0.0440134	0.349385	-0.121038	-0.51956
EN_L2_4_CUX2_LAMP5	-0.616943	0.34304	0.228993	0.0787425	0.443966	-0.0920616
EN_L2_4_CUX2_LTK	0.301686	0.0172162	-0.356164	0.0967233	0.141761	-0.549253
EN_L2_4_CUX2_MEPE	0.794315	0.196731	-0.176402	1.41678	0.25789	-0.339721
EN_L2_4_CUX2_PDGFD	0.24529	0.818808	-0.244659	1.64533	-0.106435	-0.361013
EN_L2_4_CUX2_YWHAH	-1.1743	0.206692	0.554414	1.47762	1.06251	1.54104
EN_L3_5_RORB_GABRG1	1.45984	0.113306	0.709154	2.55111	-0.300456	0.157015
EN_L3_5_RORB_NPFFR2	0.188792	0.68536	-0.453701	0.741654	-0.127421	-0.474128
EN_L3_5_RORB_PDYN	0.0457374	0.202927	0.267385	1.40654	0.363533	-0.276643
EN_L3_5_RORB_PLCH1	0.893118	0.953511	-0.356086	-1.15692	-0.00696145	-0.298161
EN_L3_5_RORB_TRABD2A	0.296501	0.633248	-0.0687918	0.315206	-0.187745	-0.866896
EN_L3_5_RORB_TSHZ2	-0.773461	0.174566	-0.393537	0.180989	0.0115463	-0.444585
EN_L4_6_FEZF2_HTR2C	1.71901	0.424758	-0.263598	1.05396	-0.245024	-0.826266
EN_L4_6_FEZF2_NXPH4	-0.165394	0.0924195	-0.0746645	0.925406	0.194178	-0.0255599
EN_L4_6_FEZF2_SEMA3E	-0.497816	0.171727	-0.715569	-0.143481	0.156658	-0.694215
EN_L5_6_THMIS_SH2D1B	0.616165	0.234258	-0.579473	0.221275	0.0559957	-0.924577
EN_L5_6_THMIS_SMYD1	1.01238	-0.267167	-0.227021	0.0796568	0.0155456	-0.66006
IN_CXCL14_CDH23	-0.973079	-0.0813496	0.753211	2.38739	-0.355036	-0.542562
IN_CXCL14_COL5A2	0.838683	0.555412	0.155277	-1.50825	-0.34021	1.3678
IN_ID2_EYA4	-0.461967	0.321279	-0.368566	0.664237	-0.0608876	-0.377112
IN_ID2_KIT	0.079724	-0.238612	0.0117429	24.596	0.430958	0.825312
IN_POSTN_MEPE	-0.519312	0.183017	-0.187931	-0.436912	-0.362707	-0.518961
IN_POSTN_MYBPC1	-0.185024	0.345732	-0.297439	-0.938863	0.375704	-0.0307327
IN_PVALB_COL15A1	-0.237652	0.723758	-0.471899	0.15061	-0.321775	-0.765273
IN_PVALB_RGS5	0.522057	0.451376	0.217972	24.6095	0.681547	0.170424
IN_SST_CDH12	-0.175766	1.04613	-0.171819	1.54323	-0.282925	-0.103941
IN_SST_PENK	-0.088963	-0.0422542	0.551207	0.0242025	0.651786	0.787952
IN_SST_SP110	-0.0673643	0.507294	0.101352	0.188154	0.0661131	-0.301098
IN_SST_TRHDE	-0.203567	-0.360926	-0.766262	1.03074	-0.051043	-0.264122
IN_VIP_CRH	-0.336522	0.179075	-0.230285	2.55762	1.04911	0.184294
IN_VIP_CTGF	-0.192821	0.151194	0.411324	2.8617	-0.000529359	-0.158293
IN_VIP_NPR3	-0.239094	-0.123302	0.126099	-0.544338	-0.307128	0.00986021
IN_VIP_PTH2R	0.259773	0.157131	-0.325423	0.00381267	0.1767	0.209237
IN_VIP_SCTR	0.0634748	-0.297123	-0.0713862	-0.0284033	0.0199359	0.520591
neuronal subtypes	Gene
	CASK	STAMBP	PNKP	PPP1R15B	TRMT10A	RTTN
EN_L2_4_CUX2_GLIS3	0.44179	-0.103666	-0.0663553	0.471644	-0.599813	-0.554323
EN_L2_4_CUX2_LAMP5	0.671065	-0.0116751	0.120962	0.0529642	0.0495498	0.360114
EN_L2_4_CUX2_LTK	0.451002	-0.514295	-0.0235417	0.35997	-0.357348	-0.141345
EN_L2_4_CUX2_MEPE	0.598462	-0.218894	0.718142	0.19532	-0.812752	-1.06653
EN_L2_4_CUX2_PDGFD	0.125116	0.0849777	0.125558	0.894918	-0.902225	-0.530423
EN_L2_4_CUX2_YWHAH	1.38154	0.41881	0.760818	0.543539	1.08835	1.53825
EN_L3_5_RORB_GABRG1	0.579361	0.196977	-0.0338721	0.365473	0.502416	-0.303273
EN_L3_5_RORB_NPFFR2	0.149702	-0.24597	-0.3091	1.19361	-0.618563	-0.0828849
EN_L3_5_RORB_PDYN	0.698681	0.188154	0.0386723	0.0433627	0.679245	0.346052
EN_L3_5_RORB_PLCH1	-0.0811062	-0.46393	0.127537	-0.0946107	0.308553	-0.492627
EN_L3_5_RORB_TRABD2A	0.185304	-0.568435	-0.233608	0.450114	-0.427783	-0.318517
EN_L3_5_RORB_TSHZ2	0.160672	-0.29917	-0.412187	0.251392	0.03136	0.000813806
EN_L4_6_FEZF2_HTR2C	0.205877	-0.391007	-0.0341014	0.989913	-0.494271	-0.507403
EN_L4_6_FEZF2_NXPH4	0.369553	0.213253	-0.197976	0.905023	-0.139179	-0.254037
EN_L4_6_FEZF2_SEMA3E	0.101094	0.251787	-0.204487	1.67293	-0.185717	-0.266188
EN_L5_6_THMIS_SH2D1B	0.20376	-0.0691609	-0.100811	0.609208	-0.808532	-0.434113
EN_L5_6_THMIS_SMYD1	0.334878	-0.116288	0.0868929	0.444228	0.0036515	-0.547064
IN_CXCL14_CDH23	0.189522	-0.5384	0.0864236	0.0554287	2.00236	-0.40499
IN_CXCL14_COL5A2	0.11231	0.288507	0.451093	-0.0600829	-0.454678	-0.101969
IN_ID2_EYA4	0.0179702	-0.59167	-0.451294	0.459934	0.834932	-0.350494
IN_ID2_KIT	0.590098	0.665473	1.8303	0.397385	-0.28185	0.210558
IN_POSTN_MEPE	0.152598	-0.204157	0.215268	0.33983	-0.528579	-0.33003
IN_POSTN_MYBPC1	0.278727	-0.575701	0.542593	0.0999645	-0.533083	-0.317331
IN_PVALB_COL15A1	0.122256	-0.0643392	-0.372844	0.452579	-0.199202	-0.571945
IN_PVALB_RGS5	0.273505	-0.0226496	2.50783	0.254596	-0.942748	0.146674
IN_SST_CDH12	0.120596	0.0874689	0.101973	0.299213	-0.14238	-0.266524
IN_SST_PENK	0.856649	0.47929	0.60289	0.0291125	0.733343	0.169802
IN_SST_SP110	0.201791	-0.0610342	0.0483838	0.753915	-0.387505	0.159521
IN_SST_TRHDE	0.104897	-0.319402	0.090269	0.968776	-0.189233	-0.176697
IN_VIP_CRH	1.03057	1.02107	0.0653426	0.461423	0.129953	0.518378
IN_VIP_CTGF	0.312807	0.054452	0.0751318	0.959043	-1.14803	0.0375844
IN_VIP_NPR3	0.227082	0.178597	0.136949	-0.2501	0.271575	0.126844
IN_VIP_PTH2R	0.207463	0.25973	-0.445595	1.16444	1.00623	0.234756
IN_VIP_SCTR	0.235301	-0.146355	0.471532	0.387223	-0.618841	0.476251
neuronal subtypes	Gene
	KIF11	MED17	ANKLE2	ASPM	CENPE	CENPJ
EN_L2_4_CUX2_GLIS3	-0.876931	0.410844	-0.523418	-1.11543	0.0989013	0.438075
EN_L2_4_CUX2_LAMP5	0.525653	-0.0653414	-0.0152783	2.14343	0.526336	0.645803
EN_L2_4_CUX2_LTK	-1.36851	-2.97378	-0.428415	0.723217	-0.624447	-0.0415288
EN_L2_4_CUX2_MEPE	-1.15053	-0.254577	-0.599858	0.411358	0.0619631	0.0408893
EN_L2_4_CUX2_PDGFD	-0.666145	-0.393901	-0.284401	-0.246731	-0.178645	0.2393
EN_L2_4_CUX2_YWHAH	1.06413	0.301344	0.270263	2.13258	0.928454	1.6569
EN_L3_5_RORB_GABRG1	-0.535986	23.6928	-0.683109	-0.465266	0.64777	0.239921
EN_L3_5_RORB_NPFFR2	-0.386579	0.101328	-0.351542	-0.0671254	-0.729653	-0.126631
EN_L3_5_RORB_PDYN	0.749253	-0.18907	0.0077515	0.59157	0.358409	0.543009
EN_L3_5_RORB_PLCH1	1.12803	0.891411	-0.415308	-1.21545	-0.292378	-0.0693881
EN_L3_5_RORB_TRABD2A	0.276757	0.0478144	-0.565432	-0.611899	-0.134344	0.233921
EN_L3_5_RORB_TSHZ2	-0.998198	-0.63325	-0.625026	0.0262676	-0.52238	-0.0317755
EN_L4_6_FEZF2_HTR2C	-1.16935	-1.11311	-0.372924	-0.392699	-0.773474	-0.176051
EN_L4_6_FEZF2_NXPH4	-1.33772	1.16912	-0.34436	-0.339229	-0.274582	0.336019
EN_L4_6_FEZF2_SEMA3E	-0.224075	-0.154919	-0.44669	-0.360894	-0.743113	-0.189619
EN_L5_6_THMIS_SH2D1B	-1.1952	0.72115	-0.736236	-0.18365	-0.618803	-0.137309
EN_L5_6_THMIS_SMYD1	0.195384	-1.86396	-0.376486	-1.08439	-0.757705	0.0329009
IN_CXCL14_CDH23	0.637248	-0.560521	-0.0336438	-2.48532	-0.686436	-0.143202
IN_CXCL14_COL5A2	22.1306	-3.16447	-0.0952125	0.204363	0.544404	0.457867
IN_ID2_EYA4	-0.63642	-1.78184	-0.640913	-1.01051	-0.330532	0.130381
IN_ID2_KIT	21.7041	0.528735	0.625205	-0.883784	0.860966	0.517379
IN_POSTN_MEPE	-1.34772	-0.67823	-0.266468	-0.449286	0.482429	0.227739
IN_POSTN_MYBPC1	0.117716	0.348526	-0.168964	0.380715	0.635651	0.419245
IN_PVALB_COL15A1	1.09536	1.20692	-0.958546	-0.374777	-1.20155	0.295944
IN_PVALB_RGS5	1.38762	1.32934	0.606041	-1.45007	-0.345423	1.02408
IN_SST_CDH12	0.434034	-0.702488	-0.649445	-0.937881	-0.762823	-0.263757
IN_SST_PENK	0.563004	-0.309867	0.00012414	22.9299	0.266755	0.394039
IN_SST_SP110	0.0179682	-0.834797	-0.211472	-0.213148	0.272966	0.149452
IN_SST_TRHDE	-0.488107	-0.320402	-0.732747	-0.436803	-0.105355	0.020945
IN_VIP_CRH	-0.540472	0.831097	0.387851	1.83736	-0.401302	0.504823
IN_VIP_CTGF	2.0357	-1.01573	-0.245119	-1.83232	-0.181768	0.422481
IN_VIP_NPR3	-0.100188	1.15868	0.59232	-0.704281	1.52625	0.0103614
IN_VIP_PTH2R	-0.350958	0.408221	-0.213886	0.179479	0.281063	0.0989922
IN_VIP_SCTR	0.293034	22.6302	-0.232658	-0.472654	0.0150371	0.150937
neuronal subtypes	Gene
	MFSD2A	SASS6	WDR62	QARS	DIAPH1	HERC1
EN_L2_4_CUX2_GLIS3	-0.241121	-0.437616	-0.0572456	-0.271676	-0.652978	-0.445051
EN_L2_4_CUX2_LAMP5	-0.141374	0.266148	0.964707	0.300257	0.0927562	-0.143609
EN_L2_4_CUX2_LTK	-0.72026	-0.643747	-0.167131	-0.323214	-0.431586	-0.235655
EN_L2_4_CUX2_MEPE	-0.816855	-0.310117	-0.730757	0.110999	-0.873239	-0.82331
EN_L2_4_CUX2_PDGFD	-0.859295	-0.372161	0.0899627	-0.130227	-0.710287	-0.555647
EN_L2_4_CUX2_YWHAH	0.123059	0.741548	2.94644	0.742198	0.845332	0.92121
EN_L3_5_RORB_GABRG1	23.5123	0.792087	-0.627648	0.284075	0.163695	-0.159844
EN_L3_5_RORB_NPFFR2	-0.506426	-0.67108	-0.679485	-0.542612	-0.5498	-0.566183
EN_L3_5_RORB_PDYN	-1.07334	0.392141	0.648681	0.426647	-0.0565396	-0.0231514
EN_L3_5_RORB_PLCH1	-0.539409	-0.777303	-0.309519	-0.623962	-0.513077	-0.631405
EN_L3_5_RORB_TRABD2A	-0.719611	-0.710412	-1.08611	-0.361288	-0.556725	-0.622952
EN_L3_5_RORB_TSHZ2	-1.21389	-0.692241	-0.500337	-0.265799	-0.733019	-0.618942
EN_L4_6_FEZF2_HTR2C	-0.412689	-0.958384	-0.266036	-0.0553288	-0.447686	-0.544988
EN_L4_6_FEZF2_NXPH4	-0.775964	0.0903689	-0.716368	-0.250105	-0.279499	-0.343413
EN_L4_6_FEZF2_SEMA3E	-0.102832	-0.493478	-0.114511	-0.548469	-0.261534	-0.595884
EN_L5_6_THMIS_SH2D1B	-0.651529	-0.872514	-1.019	-0.548376	-0.422362	-0.642541
EN_L5_6_THMIS_SMYD1	-1.0156	-0.254201	-0.634603	-0.453135	-0.502369	-0.930349
IN_CXCL14_CDH23	-0.648544	-0.9943	0.369104	-0.724486	-0.426495	-0.0994496
IN_CXCL14_COL5A2	1.84977	-0.117875	-1.94551	0.557203	-0.415735	0.00335197
IN_ID2_EYA4	-0.242349	-0.611083	-0.47414	0.150959	-0.718257	-0.535917
IN_ID2_KIT	-0.379195	1.24144	22.6618	1.09702	-0.27361	-0.0324728
IN_POSTN_MEPE	1.18573	-0.667159	-0.00915259	-0.0125296	-0.280411	-0.472458
IN_POSTN_MYBPC1	-0.160531	-0.404642	0.151952	-0.914511	-0.197366	-0.615502
IN_PVALB_COL15A1	21.4708	-0.642773	0.487902	0.256407	-0.300722	-0.337344
IN_PVALB_RGS5	0.410561	25.4676	22.8854	0.255002	0.217897	1.03868
IN_SST_CDH12	-1.04928	-0.163358	-0.878957	-0.197374	-0.498143	-0.246304
IN_SST_PENK	0.269488	0.289133	1.94529	0.211113	0.537825	0.43313
IN_SST_SP110	-0.172213	-0.234612	-1.30289	-0.397624	-0.29781	-0.221812
IN_SST_TRHDE	0.647018	0.0843714	-0.253282	-0.283452	-0.465089	-0.428887
IN_VIP_CRH	0.502723	-0.0285546	2.24972	0.488417	0.807625	0.268513
IN_VIP_CTGF	24.7665	-1.0362	0.0833434	0.021345	-0.175677	-0.452404
IN_VIP_NPR3	0.390774	0.456961	1.73787	0.446154	-0.270446	-0.273227
IN_VIP_PTH2R	0.646033	-0.0733069	0.338305	-0.389921	-0.703512	-0.572082
IN_VIP_SCTR	-0.890882	-0.486147	0.20028	-0.358736	-0.698337	-0.13053
neuronal subtypes	Gene
	STRADA	SYN1	SNIP1
EN_L2_4_CUX2_GLIS3	0.567503	-0.225641	-0.164995
EN_L2_4_CUX2_LAMP5	1.7809	-0.590534	-0.280649
EN_L2_4_CUX2_LTK	-2.69492	-0.236614	-0.228025
EN_L2_4_CUX2_MEPE	20.305	-0.0741321	-0.0274689
EN_L2_4_CUX2_PDGFD	-0.526708	-0.0749208	-0.505493
EN_L2_4_CUX2_YWHAH	1.45696	-1.41759	0.0942411
EN_L3_5_RORB_GABRG1	-0.839865	-0.0202679	0.348375
EN_L3_5_RORB_NPFFR2	-0.972295	0.0444842	0.108158
EN_L3_5_RORB_PDYN	21.9126	-0.646176	0.205925
EN_L3_5_RORB_PLCH1	0.457927	0.454563	-0.00654772
EN_L3_5_RORB_TRABD2A	0.464858	0.112374	-0.299066
EN_L3_5_RORB_TSHZ2	-0.57873	0.00372922	-0.445594
EN_L4_6_FEZF2_HTR2C	-1.06925	0.361984	-0.39428
EN_L4_6_FEZF2_NXPH4	-3.44609	0.123805	0.541191
EN_L4_6_FEZF2_SEMA3E	-2.68025	0.449666	-0.18165
EN_L5_6_THMIS_SH2D1B	0.791844	0.337805	-0.271286
EN_L5_6_THMIS_SMYD1	0.323572	0.251915	0.283602
IN_CXCL14_CDH23	0	-0.277343	1.26021
IN_CXCL14_COL5A2	0	0.332162	0.103805
IN_ID2_EYA4	-21.822	-0.0662006	-0.222289
IN_ID2_KIT	21.3828	0.134656	0.138685
IN_POSTN_MEPE	-20.2653	-0.17067	-0.402508
IN_POSTN_MYBPC1	-1.4076	0.059848	0.198504
IN_PVALB_COL15A1	-2.0017	-0.156327	-0.0772559
IN_PVALB_RGS5	21.7132	-0.374258	0.0188145
IN_SST_CDH12	0.253021	-0.321716	-0.280068
IN_SST_PENK	20.3966	-0.116418	0.455074
IN_SST_SP110	19.8498	-0.162753	-0.571692
IN_SST_TRHDE	-1.69059	0.268054	-0.247954
IN_VIP_CRH	0	0.290278	-0.186996
IN_VIP_CTGF	-1.6813	0.402767	-0.0315374
IN_VIP_NPR3	22.366	0.472319	-0.607922
IN_VIP_PTH2R	20.691	-0.116399	-0.565773
IN_VIP_SCTR	22.8437	0.470928	-0.523233
