## Supplementary Table 1-9 for "Prominent contributions of selective neuronal subtypes to pediatric drug-resistant focal dysplasia": Supplementary Table 5-Glutamate signal pathway.xlsx

### Sheet: GO_0007215.avg_logFC.mtx
Supplementary Table 5: The expression changing of glutamate pathway between epilepsy and control groups.
neuronal subtypes	Gene
	GRM7	GRIN2B	GRIN3A	GRIN2A	KCNB1	GRM5
EN_L2_4_CUX2_GLIS3	0.513969	0.680827	0.515259	0.229829	0.249371	0.128694
EN_L2_4_CUX2_LAMP5	1.1508	1.04227	1.04035	0.998338	0.783431	0.797854
EN_L2_4_CUX2_LTK	0.528785	0.695859	0.856481	0.714496	0.273997	0.109384
EN_L2_4_CUX2_MEPE	0.357699	0.564017	0.0959132	0.069351	0.22394	0.110068
EN_L2_4_CUX2_PDGFD	0.44655	0.538888	0.934889	0.175857	0.424724	0.167201
EN_L2_4_CUX2_YWHAH	2.13058	1.54501	0.341	1.67119	1.94728	1.70873
EN_L3_5_RORB_GABRG1	0.214176	0.79368	0.762068	0.474843	0.265582	0.442295
EN_L3_5_RORB_NPFFR2	0.429258	0.43761	-0.0631509	0.0365812	0.333423	-0.089795
EN_L3_5_RORB_PDYN	0.784692	1.03513	0.00232168	0.926288	0.668405	0.621969
EN_L3_5_RORB_PLCH1	0.187365	0.658416	0.17838	0.513981	0.526623	0.0242127
EN_L3_5_RORB_TRABD2A	0.314211	0.653477	-0.049783	0.352036	0.485159	0.208146
EN_L3_5_RORB_TSHZ2	0.504861	0.526634	0.788428	0.139303	0.199757	0.112387
EN_L4_6_FEZF2_HTR2C	0.0926836	0.420984	0.284533	0.238234	0.519523	0.00417212
EN_L4_6_FEZF2_NXPH4	0.353871	0.810392	1.47077	0.152487	0.322281	0.229927
EN_L4_6_FEZF2_SEMA3E	0.744409	0.487926	0.604276	0.203939	0.0284243	0.171759
EN_L5_6_THEMIS_SH2D1B	0.496611	0.754125	0.263534	0.293604	0.311915	0.184092
EN_L5_6_THEMIS_SMYD1	0.561551	0.407963	0.379412	0.137961	0.82911	-0.115283
IN_CXCL14_CDH23	0.466141	0.134146	0.235493	0.179008	0.364609	-0.199442
IN_CXCL14_COL5A2	0.131368	0.0377179	-0.0272226	0.335947	0.380942	0.29553
IN_ID2_EYA4	0.495805	0.144235	0.321765	0.146884	0.437037	0.077608
IN_ID2_KIT	0.34846	1.03021	0.76338	1.10918	0.644452	0.847436
IN_POSTN_MEPE	-0.197029	0.193887	0.663513	0.242854	0.549639	0.063481
IN_POSTN_MYBPC1	0.383178	0.26589	0.784885	0.424806	0.725532	0.221141
IN_PVALB_COL15A1	1.41696	-0.0173654	-0.0792002	0.330738	0.855963	-0.160333
IN_PVALB_RGS5	0.76103	0.764112	1.04135	1.41877	0.251065	0.326355
IN_SST_CDH12	0.390842	0.208992	0.0228552	0.151266	0.237323	0.0677208
IN_SST_PENK	0.763677	0.638384	0.462352	0.858554	1.11095	0.532287
IN_SST_SP110	0.534861	0.330781	0.484272	0.191153	0.560556	0.209768
IN_SST_TRHDE	0.273619	0.272252	0.494586	0.424171	0.238278	0.116512
IN_VIP_CRH	0.706538	0.752194	0.667259	0.344708	1.27606	0.355473
IN_VIP_CTGF	0.1862	0.312289	0.353884	-0.00839511	0.0615695	0.0202266
IN_VIP_NPR3	-0.059926	0.182785	0.0200573	0.072804	0.048172	0.0959529
IN_VIP_PTH2R	0.333982	0.475768	-0.218441	0.0757909	0.226419	-0.0376376
IN_VIP_SCTR	-0.00985052	0.177502	0.431951	-0.0354056	0.325084	0.243375
neuronal subtypes	Gene
	GRIA4	CPEB4	GRIK2	GRIA1	GRM1	PLCB1
EN_L2_4_CUX2_GLIS3	0.498875	0.218088	-0.137655	0.460603	0.616619	-0.00707461
EN_L2_4_CUX2_LAMP5	0.975782	0.661568	0.270869	0.934901	0.726986	0.884332
EN_L2_4_CUX2_LTK	0.405793	0.483963	-0.204147	0.328839	0.557236	0.328539
EN_L2_4_CUX2_MEPE	0.210746	0.0204662	-0.245463	0.52979	0.257679	-0.170448
EN_L2_4_CUX2_PDGFD	0.223612	-0.0270099	-0.281996	0.551455	0.270537	0.080519
EN_L2_4_CUX2_YWHAH	1.53874	1.58265	1.5801	1.39263	1.60035	1.14303
EN_L3_5_RORB_GABRG1	0.840419	0.264505	0.150946	0.45183	-0.0957257	0.642175
EN_L3_5_RORB_NPFFR2	0.46683	0.28332	-0.149952	0.231679	0.148952	-0.127541
EN_L3_5_RORB_PDYN	0.639946	0.535664	0.381473	0.572131	0.350037	0.492496
EN_L3_5_RORB_PLCH1	0.630453	0.193354	-0.310953	0.0484641	0.457953	0.18176
EN_L3_5_RORB_TRABD2A	0.301288	0.38995	0.365664	0.12603	0.235299	-0.189065
EN_L3_5_RORB_TSHZ2	0.76217	0.0625235	-0.142028	0.0900014	0.379438	-0.063325
EN_L4_6_FEZF2_HTR2C	0.122143	0.516516	0.157945	0.0193793	0.421076	-0.20529
EN_L4_6_FEZF2_NXPH4	0.235606	0.46325	0.336717	0.19172	0.493085	-0.00868101
EN_L4_6_FEZF2_SEMA3E	0.647014	0.49482	0.317097	-0.0119765	0.516871	-0.301504
EN_L5_6_THEMIS_SH2D1B	0.456211	0.408057	0.439533	0.0338188	0.415759	-0.287492
EN_L5_6_THEMIS_SMYD1	0.0861068	0.201396	0.436819	0.0495477	0.195527	-0.306388
IN_CXCL14_CDH23	0.28194	-0.0468716	-0.0151946	0.0421518	0.229075	-0.0468685
IN_CXCL14_COL5A2	0.3908	-0.231525	-0.33321	0.143962	-0.519801	-0.186957
IN_ID2_EYA4	0.0548725	0.300197	-0.110517	0.0362598	-0.0266274	0.0168684
IN_ID2_KIT	0.987082	0.673743	0.446996	0.720102	0.17808	0.437569
IN_POSTN_MEPE	0.243261	-0.0165755	-0.409061	0.372181	0.493284	0.0590388
IN_POSTN_MYBPC1	0.378834	0.637544	-0.137215	0.0046745	0.935929	-0.0298881
IN_PVALB_COL15A1	0.0895589	-0.0581447	-0.14746	0.0959001	0.0702716	0.168041
IN_PVALB_RGS5	1.08141	1.56154	-0.0555163	-0.00731627	-0.40607	0.903661
IN_SST_CDH12	0.204631	-0.242213	-0.296496	0.174831	0.135587	0.374924
IN_SST_PENK	0.649439	0.587621	0.333662	0.200201	0.459499	0.585213
IN_SST_SP110	0.16756	0.130993	-0.146582	0.407895	0.127645	0.395405
IN_SST_TRHDE	0.170747	0.171402	0.0356281	0.0488596	0.0899103	0.102522
IN_VIP_CRH	0.626594	1.08587	-0.218213	0.8789	0.55816	0.838218
IN_VIP_CTGF	0.258807	0.299456	-0.0623389	-0.195287	0.323448	-0.25347
IN_VIP_NPR3	-0.192054	0.362558	-0.0350129	0.197574	0.368784	-0.156031
IN_VIP_PTH2R	-0.204693	0.0171066	-0.0603706	-0.222033	-0.271316	-0.0068029
IN_VIP_SCTR	0.0820583	0.107105	-0.087377	0.204177	0.897839	0.0539521
neuronal subtypes	Gene
	GRID2	FRRS1L	GNAQ	GRID1	GRIK4	GRIK1
EN_L2_4_CUX2_GLIS3	0.589307	0.188347	0.105669	0.0544946	0.277597	0.782827
EN_L2_4_CUX2_LAMP5	0.853571	0.748804	0.470348	0.497965	0.495767	0.803054
EN_L2_4_CUX2_LTK	0.63593	0.133479	0.508019	0.460146	0.869466	0.598035
EN_L2_4_CUX2_MEPE	0.0745474	0.179451	-0.0070542	-0.0687245	0.0441153	0.963049
EN_L2_4_CUX2_PDGFD	0.157621	0.0881983	-0.0634118	-0.115555	0.219572	0.66739
EN_L2_4_CUX2_YWHAH	1.59723	1.10642	1.11224	1.447	1.52887	1.39407
EN_L3_5_RORB_GABRG1	0.841156	0.373053	0.75075	0.651375	0.574762	1.53659
EN_L3_5_RORB_NPFFR2	-0.152894	0.32507	0.00824783	0.0172224	0.260596	0.820955
EN_L3_5_RORB_PDYN	0.323086	0.590678	0.617308	0.564788	0.262736	0.708112
EN_L3_5_RORB_PLCH1	0.406074	0.270744	0.401546	0.175311	0.00664454	0.911395
EN_L3_5_RORB_TRABD2A	0.360206	0.307005	0.0576448	-0.0436021	0.13941	0.647711
EN_L3_5_RORB_TSHZ2	0.112264	0.217419	0.0929778	-0.0568358	0.0119934	0.335471
EN_L4_6_FEZF2_HTR2C	0.641399	0.538602	0.121856	-0.216369	0.0336587	0.542068
EN_L4_6_FEZF2_NXPH4	0.419583	0.543336	0.0913202	-0.101085	0.17586	0.27503
EN_L4_6_FEZF2_SEMA3E	0.662466	0.477811	0.308407	-0.0478928	-0.0299776	0.243392
EN_L5_6_THEMIS_SH2D1B	0.202514	0.53176	0.265904	0.00781141	0.411414	0.412101
EN_L5_6_THEMIS_SMYD1	0.486282	0.322972	0.243004	-0.0452566	0.794058	-0.00902798
IN_CXCL14_CDH23	0.0999095	0.0384132	0.118323	-0.322734	0.586905	0.220231
IN_CXCL14_COL5A2	0.121485	-0.00569644	-0.135905	-0.176271	-0.0972313	-0.262642
IN_ID2_EYA4	0.443884	0.110367	0.0911113	-0.374289	-0.203838	-0.0143076
IN_ID2_KIT	-0.0198008	0.530176	0.906672	0.604535	0.661404	0.173195
IN_POSTN_MEPE	0.640971	0.208004	0.117139	-0.309964	0.216218	0.0373986
IN_POSTN_MYBPC1	1.06573	0.452722	0.426743	-0.216081	0.0804675	0.205222
IN_PVALB_COL15A1	0.148506	0.0113036	-0.129362	-0.232838	-0.763104	0.399929
IN_PVALB_RGS5	0.733138	0.12036	0.27456	0.600406	0.313009	0.400072
IN_SST_CDH12	0.129407	0.0376028	0.23473	-0.235793	0.050932	0.119735
IN_SST_PENK	0.691921	0.243628	0.688111	0.3656	0.970507	0.591244
IN_SST_SP110	0.3056	0.266378	0.31017	0.0456962	0.539252	-0.0402892
IN_SST_TRHDE	0.342697	0.271772	0.181192	-0.190047	0.0896281	0.11853
IN_VIP_CRH	0.393045	0.21838	0.966454	0.366231	0.491421	0.0931628
IN_VIP_CTGF	0.203672	0.179226	0.281441	-0.140992	0.194016	0.48298
IN_VIP_NPR3	0.146174	0.255923	0.635214	-0.287676	-0.0579462	0.0750696
IN_VIP_PTH2R	-0.00400631	0.32397	-0.210822	-0.295704	0.528369	-0.0677938
IN_VIP_SCTR	0.138216	0.0767775	0.44219	-0.397336	0.0825653	0.354693
neuronal subtypes	Gene
	GRM2	HOMER2	PRNP	APP	PLP1	CDK5R1
EN_L2_4_CUX2_GLIS3	0.0298448	-0.0190631	0.524636	0.231882	0.591314	0.813628
EN_L2_4_CUX2_LAMP5	0.367971	0.365321	-0.1724	-0.247966	0.247503	0.683319
EN_L2_4_CUX2_LTK	0.0642872	0.164993	0.881439	0.129595	0.626488	0.677681
EN_L2_4_CUX2_MEPE	-0.390195	0.0585713	0.561109	0.141917	0.487128	0.634924
EN_L2_4_CUX2_PDGFD	-0.131587	0.0701878	0.693377	0.133378	0.752654	0.918328
EN_L2_4_CUX2_YWHAH	1.18792	1.03249	-1.07096	-1.39718	0.0269331	0.675055
EN_L3_5_RORB_GABRG1	0.266216	-0.000327898	0.490718	0.431254	1.00464	0.752862
EN_L3_5_RORB_NPFFR2	0.148807	0.180414	1.15488	0.0657647	0.562664	1.23489
EN_L3_5_RORB_PDYN	0.651132	0.345325	0.119999	0.00541062	0.478434	0.463846
EN_L3_5_RORB_PLCH1	-0.0909441	0.400163	0.677943	0.103314	0.767802	1.12494
EN_L3_5_RORB_TRABD2A	-0.275335	0.063431	1.00474	0.236894	0.34298	0.803829
EN_L3_5_RORB_TSHZ2	-0.195578	-0.0968089	0.345344	0.215223	0.324742	0.647319
EN_L4_6_FEZF2_HTR2C	0.232885	-0.178846	1.30449	0.694833	0.535196	1.31624
EN_L4_6_FEZF2_NXPH4	-0.0938282	0.393064	0.847159	0.612055	0.545614	0.905459
EN_L4_6_FEZF2_SEMA3E	-0.469665	0.0857084	1.47496	0.579762	0.438029	1.33618
EN_L5_6_THEMIS_SH2D1B	0.0206395	-0.0721019	1.25809	0.684001	0.362009	1.28514
EN_L5_6_THEMIS_SMYD1	0.328278	0.21107	1.01862	0.311579	0.278563	1.04744
IN_CXCL14_CDH23	0.184173	-0.454243	0.77771	-0.104207	0.388019	-0.234636
IN_CXCL14_COL5A2	0.104584	0.162599	0.163607	0.080328	0.830287	0.919389
IN_ID2_EYA4	0.070225	-0.150332	0.827584	0.158741	0.553941	0.933678
IN_ID2_KIT	0.967278	1.02145	0.319153	0.0882143	0.716306	1.12587
IN_POSTN_MEPE	0.0853659	-0.0752372	1.00634	0.21622	0.559201	1.12848
IN_POSTN_MYBPC1	1.17431	0.117127	1.25659	0.457243	0.54845	1.00704
IN_PVALB_COL15A1	-0.66578	0.0802267	1.12816	0.237185	0.77692	1.14148
IN_PVALB_RGS5	25.3833	1.33608	-0.402417	-0.387629	0.971747	0.389159
IN_SST_CDH12	-0.889953	0.102178	0.347566	0.125125	0.758988	0.212635
IN_SST_PENK	0.919235	0.62424	0.0215173	-0.103968	1.05244	0.257928
IN_SST_SP110	1.67837	0.649675	0.601954	0.424789	0.555039	0.68542
IN_SST_TRHDE	-1.04479	0.298568	1.248	0.51466	0.270824	1.40439
IN_VIP_CRH	0.454293	0.939535	0.233747	-0.369686	1.08457	0.558171
IN_VIP_CTGF	0.413594	0.00259648	1.00359	0.554217	0.596736	0.798352
IN_VIP_NPR3	0.143914	0.544265	0.795017	0.278019	0.78332	0.935975
IN_VIP_PTH2R	0.551303	-0.447298	0.970301	0.254399	0.339976	0.773789
IN_VIP_SCTR	-0.681152	-0.128589	0.642329	0.332253	0.632858	1.01081
neuronal subtypes	Gene
	SSTR1	CX3CL1	DAGLA	GRIN2D	GRM3
EN_L2_4_CUX2_GLIS3	0.392135	0.598353	0.149911	0.00629715	0.113635
EN_L2_4_CUX2_LAMP5	0.0342314	0.408063	0.257943	0.652781	0.375056
EN_L2_4_CUX2_LTK	0.944795	0.616229	0.0839003	0.370555	0.153803
EN_L2_4_CUX2_MEPE	0.497026	0.556512	-0.228674	0.919673	0.66774
EN_L2_4_CUX2_PDGFD	0.335847	0.769386	-0.010695	0.425518	0.476044
EN_L2_4_CUX2_YWHAH	-0.216765	-0.111079	0.3297	0.564172	-0.0767181
EN_L3_5_RORB_GABRG1	0.888972	0.570362	-0.24591	2.00037	0.385558
EN_L3_5_RORB_NPFFR2	1.30801	0.589383	-0.129687	0.486461	0.283088
EN_L3_5_RORB_PDYN	0.16906	0.263288	0.020424	1.1716	0.647948
EN_L3_5_RORB_PLCH1	1.04113	0.870165	0.201802	0.248253	0.203495
EN_L3_5_RORB_TRABD2A	2.62937	0.396766	-0.0530124	0.60747	0.480796
EN_L3_5_RORB_TSHZ2	1.11115	0.528821	-0.242019	0.150996	0.416708
EN_L4_6_FEZF2_HTR2C	0.276521	1.12222	0.217045	-0.340451	0.183086
EN_L4_6_FEZF2_NXPH4	-0.587144	0.705276	0.359536	-0.463567	0.452812
EN_L4_6_FEZF2_SEMA3E	0.314195	0.976432	0.010677	-0.423837	0.704638
EN_L5_6_THEMIS_SH2D1B	1.20792	0.738281	0.0298383	-0.445088	0.287221
EN_L5_6_THEMIS_SMYD1	0.870513	0.827408	0.0339494	1.40923	0.0899206
IN_CXCL14_CDH23	0.123177	0.083703	0.142376	0.0641849	0.508761
IN_CXCL14_COL5A2	2.02773	0.576967	0.420699	0.923439	-0.0165168
IN_ID2_EYA4	1.23612	0.536228	-0.0322412	0.0196011	0.592813
IN_ID2_KIT	-0.597489	0.373477	1.36984	1.05498	0.092093
IN_POSTN_MEPE	1.89552	0.604504	-0.0206039	0.183021	0.80525
IN_POSTN_MYBPC1	2.58468	0.721853	-0.104275	-0.800797	1.02381
IN_PVALB_COL15A1	0.0255664	1.13298	0.214745	0.40999	-0.105782
IN_PVALB_RGS5	-0.901323	0.265141	0.58543	0.539185	0.334829
IN_SST_CDH12	0.409373	0.508386	0.0541128	-0.00886208	1.07704
IN_SST_PENK	-0.516251	0.232787	0.0800652	0.727344	0.0664764
IN_SST_SP110	1.78324	0.576243	-0.0897776	0.422045	0.469534
IN_SST_TRHDE	0.67168	0.418937	0.670767	-0.0238574	0.361588
IN_VIP_CRH	-0.367107	0.334087	0.295867	-0.0103283	0.305203
IN_VIP_CTGF	1.78837	0.533125	0.38153	0.246444	0.621514
IN_VIP_NPR3	0.48142	0.608308	0.109089	-0.155996	0.170205
IN_VIP_PTH2R	2.56806	0.339731	0.223854	0.276348	0.410994
IN_VIP_SCTR	0.723503	0.600259	-0.563027	0.531241	0.825573
