## Supplementary Table 1-9 for "Prominent contributions of selective neuronal subtypes to pediatric drug-resistant focal dysplasia": Supplementary Table 6-AMPA complex pathway.xlsx

### Sheet: GO_0032281.avg_logFC.mtx
Supplementary Table 6: The expression changing genes in AMPA receptor complex pathway
neuronal subtypes	Gene
	OLFM2	CACNG4	GRIA4	SHISA9	GRIA1	CACNG2
EN_L2_4_CUX2_GLIS3	0.593815	0.808791	0.498875	0.232319	0.460603	0.33282
EN_L2_4_CUX2_LAMP5	0.44135	0.273762	0.975782	0.775868	0.934901	0.90483
EN_L2_4_CUX2_LTK	1.05292	0.523758	0.405793	0.867143	0.328839	0.747384
EN_L2_4_CUX2_MEPE	0.460788	1.13015	0.210746	0.306218	0.52979	-0.00307535
EN_L2_4_CUX2_PDGFD	1.05262	0.172007	0.223612	0.456916	0.551455	0.25777
EN_L2_4_CUX2_YWHAH	0.631081	0.164145	1.53874	1.47276	1.39263	1.62612
EN_L3_5_RORB_GABRG1	0.360378	0.833217	0.840419	0.187786	0.45183	0.409847
EN_L3_5_RORB_NPFFR2	0.67066	0.433547	0.46683	0.157247	0.231679	0.177978
EN_L3_5_RORB_PDYN	0.692227	0.541007	0.639946	0.612152	0.572131	0.469477
EN_L3_5_RORB_PLCH1	0.112618	0.115041	0.630453	0.261233	0.0484641	0.321721
EN_L3_5_RORB_TRABD2A	0.596736	0.681123	0.301288	0.592597	0.12603	0.0439623
EN_L3_5_RORB_TSHZ2	-0.123582	-0.044214	0.76217	0.0449049	0.0900014	-0.0113194
EN_L4_6_FEZF2_HTR2C	0.606334	1.06513	0.122143	0.216728	0.0193793	0.109907
EN_L4_6_FEZF2_NXPH4	0.712077	0.935256	0.235606	0.36373	0.19172	0.142212
EN_L4_6_FEZF2_SEMA3E	0.486838	0.400468	0.647014	0.294746	-0.0119765	0.226011
EN_L5_6_THEMIS_SH2D1B	0.660774	0.732611	0.456211	0.397449	0.0338188	0.399616
EN_L5_6_THEMIS_SMYD1	1.00963	0.868244	0.0861068	0.230738	0.0495477	0.75734
IN_CXCL14_CDH23	0.875644	1.18831	0.28194	-0.0215601	0.0421518	-0.073815
IN_CXCL14_COL5A2	0.229309	0.395737	0.3908	0.12784	0.143962	0.21065
IN_ID2_EYA4	0.364624	0.0443477	0.0548725	-0.145035	0.0362598	-0.0577388
IN_ID2_KIT	0.0332124	1.77602	0.987082	0.848645	0.720102	0.674742
IN_POSTN_MEPE	0.0988635	0.457767	0.243261	0.0110291	0.372181	0.0912669
IN_POSTN_MYBPC1	-0.0685624	0.342735	0.378834	-0.138836	0.0046745	-0.0777118
IN_PVALB_COL15A1	0.18712	0.438975	0.0895589	0.207131	0.0959001	0.171907
IN_PVALB_RGS5	0.186535	-0.156957	1.08141	0.407171	-0.00731627	1.60176
IN_SST_CDH12	0.378278	0.391887	0.204631	0.43825	0.174831	0.246243
IN_SST_PENK	0.231133	0.279307	0.649439	0.253673	0.200201	0.802703
IN_SST_SP110	0.57661	0.504438	0.16756	0.253455	0.407895	0.0911876
IN_SST_TRHDE	0.282894	0.131825	0.170747	0.161038	0.0488596	0.0132369
IN_VIP_CRH	0.39374	0.141878	0.626594	0.530958	0.8789	0.573635
IN_VIP_CTGF	0.311488	0.311746	0.258807	0.269023	-0.195287	0.136186
IN_VIP_NPR3	0.354084	0.19425	-0.192054	0.113749	0.197574	0.377665
IN_VIP_PTH2R	0.160676	-0.131661	-0.204693	0.0306689	-0.222033	-0.265282
IN_VIP_SCTR	0.0878885	1.07708	0.0820583	0.341719	0.204177	0.111551
neuronal subtypes	Gene
	VWC2	CACNG8	ABHD12	CACNG3	SHISA7	VWC2L
EN_L2_4_CUX2_GLIS3	0.710661	-0.176961	-0.142541	0.490557	-0.4138	0.428231
EN_L2_4_CUX2_LAMP5	0.164793	0.0162899	0.479535	0.825394	-0.163976	0.47784
EN_L2_4_CUX2_LTK	1.1717	-0.096701	0.290938	0.495228	-0.590801	-0.0334681
EN_L2_4_CUX2_MEPE	0.948332	0.0793538	-0.0109584	0.378405	-0.295297	0.803872
EN_L2_4_CUX2_PDGFD	0.656295	-0.205718	0.041684	0.473267	0.0323764	0.932881
EN_L2_4_CUX2_YWHAH	1.01155	0.33215	0.618141	0.507877	0.769227	1.60259
EN_L3_5_RORB_GABRG1	1.92944	0.00963252	0.286271	0.553434	-0.298539	0.208365
EN_L3_5_RORB_NPFFR2	-0.0947829	-0.22336	-0.0112641	0.273459	-0.0703157	0.0427111
EN_L3_5_RORB_PDYN	0.967966	0.0627205	0.350472	0.374711	0.280565	0.450678
EN_L3_5_RORB_PLCH1	-0.423337	-0.0642548	0.27979	0.654934	-0.617404	0.191801
EN_L3_5_RORB_TRABD2A	0.469557	-0.0636059	-0.155765	0.215173	-0.640264	0.71239
EN_L3_5_RORB_TSHZ2	0.266934	-0.200278	-0.108625	0.214778	-0.389746	0.134529
EN_L4_6_FEZF2_HTR2C	0.147131	-0.234589	0.182819	0.389533	-0.400159	0.172064
EN_L4_6_FEZF2_NXPH4	0.100559	0.0335125	0.16796	0.168743	-0.171523	0.383721
EN_L4_6_FEZF2_SEMA3E	0.286472	-0.351196	-0.109807	0.196979	-0.678328	0.841143
EN_L5_6_THEMIS_SH2D1B	1.07656	-0.290599	-0.102465	0.303596	-0.627394	0.53467
EN_L5_6_THEMIS_SMYD1	0.128973	-0.0884073	-0.0143306	0.561569	-0.534367	0.540455
IN_CXCL14_CDH23	-0.472672	-0.411329	-0.0714318	-0.167123	0.417139	-0.683429
IN_CXCL14_COL5A2	0.200879	-0.503603	0.323684	-0.0364129	-0.217332	-0.0133692
IN_ID2_EYA4	0.317922	-0.376168	0.0543298	-0.221635	0.153543	0.386002
IN_ID2_KIT	0.393049	0.63327	0.630817	0.816189	-0.448958	0.419506
IN_POSTN_MEPE	0.207665	0.0713323	-0.0285088	0.298845	-0.300409	-0.433094
IN_POSTN_MYBPC1	0.318873	0.404028	-0.177876	0.379431	-0.159704	0.203766
IN_PVALB_COL15A1	0.0190161	0.1197	0.216465	0.145009	-0.403401	-0.950028
IN_PVALB_RGS5	1.3022	1.07892	1.18512	1.18259	1.28067	1.13476
IN_SST_CDH12	0.270398	0.0665143	-0.148801	0.129316	-0.122494	0.154174
IN_SST_PENK	0.353055	0.221085	0.689463	0.600054	0.132347	0.450223
IN_SST_SP110	0.0510699	0.022518	-0.129627	0.150282	0.32645	-0.000900109
IN_SST_TRHDE	-0.179004	-0.317888	-0.15744	0.23521	-0.573114	-0.796214
IN_VIP_CRH	0.763893	0.0107148	0.354487	0.595573	0.10826	0.641746
IN_VIP_CTGF	-0.311719	0.0193658	0.314111	0.582545	-0.153028	-0.00878839
IN_VIP_NPR3	-0.0167286	-0.0323268	0.193647	0.878302	-0.49759	-0.302651
IN_VIP_PTH2R	0.084377	0.086294	-0.0692631	0.179294	-0.491893	0.0876162
IN_VIP_SCTR	-0.168147	-0.13195	0.215568	0.44295	-0.645653	-0.351957
neuronal subtypes	Gene
	CNIH2	ABHD6	PORCN	CNIH3
EN_L2_4_CUX2_GLIS3	0.979913	-0.272105	-0.475961	0.203071
EN_L2_4_CUX2_LAMP5	0.141262	-0.218512	0.350556	0.512867
EN_L2_4_CUX2_LTK	0.435428	0.0521362	0.575911	0.156676
EN_L2_4_CUX2_MEPE	0.232195	-0.113794	0.135961	0.0100854
EN_L2_4_CUX2_PDGFD	0.414767	-0.323988	0.269005	0.069029
EN_L2_4_CUX2_YWHAH	-0.0810142	0.290519	0.124638	0.843318
EN_L3_5_RORB_GABRG1	0.146993	0.0560894	0.052439	0.388789
EN_L3_5_RORB_NPFFR2	0.849394	-0.368687	-0.573357	0.0125736
EN_L3_5_RORB_PDYN	0.351811	-0.132259	0.00609983	0.774763
EN_L3_5_RORB_PLCH1	0.429168	0.122542	-0.337505	-0.04493
EN_L3_5_RORB_TRABD2A	0.464783	-0.436589	-0.621405	0.138174
EN_L3_5_RORB_TSHZ2	-0.150214	-0.293681	-0.243804	0.107594
EN_L4_6_FEZF2_HTR2C	0.700507	-0.048661	-0.383832	-0.0639154
EN_L4_6_FEZF2_NXPH4	0.501073	-0.22902	-0.011822	-0.183645
EN_L4_6_FEZF2_SEMA3E	1.30056	0.133976	-0.291891	-0.202962
EN_L5_6_THEMIS_SH2D1B	0.869607	-0.106179	-0.236764	-0.0712836
EN_L5_6_THEMIS_SMYD1	0.930167	-0.213501	-0.370905	-0.134846
IN_CXCL14_CDH23	-0.380331	0.416862	-0.0845381	0.299404
IN_CXCL14_COL5A2	-0.388246	-0.297154	-0.0338392	0.286927
IN_ID2_EYA4	0.540428	-0.294201	-0.0051386	-0.157074
IN_ID2_KIT	0.0415687	1.15567	0.548319	0.290053
IN_POSTN_MEPE	0.175603	-0.389692	-0.231915	-0.356007
IN_POSTN_MYBPC1	1.01015	0.023973	-0.391942	-0.221662
IN_PVALB_COL15A1	-0.331045	-0.239689	-1.08357	0.0392583
IN_PVALB_RGS5	-0.104823	0.373994	1.38206	1.03793
IN_SST_CDH12	-0.0562609	0.0372744	-0.549554	-0.249011
IN_SST_PENK	-0.492559	0.428596	-0.1498	0.360891
IN_SST_SP110	0.117761	-0.154991	0.116297	0.0404507
IN_SST_TRHDE	0.769555	-0.150261	-0.368553	-0.18386
IN_VIP_CRH	-0.00108267	-0.0614238	0.476612	1.54929
IN_VIP_CTGF	0.592239	-0.0829522	0.700593	-0.0596938
IN_VIP_NPR3	-0.0955581	-0.246225	0.127019	0.0954495
IN_VIP_PTH2R	0.559894	0.0505314	-0.858092	-0.0885523
IN_VIP_SCTR	-0.439057	0.06779	0.0272853	-0.177252
