## Supplementary Table 1-9 for "Prominent contributions of selective neuronal subtypes to pediatric drug-resistant focal dysplasia": Supplementary Table 7-GABA complex pathway.xlsx

### Sheet: GO_1902710.avg_logFC.mtx
Supplementary Table 7: The expression changing genes in GABA receptor complex pathway
neuronal subtypes	Gene
	GABRB1	GABRG3	GABRA4	GABRA2	GABRG1	GABRD
EN_L2_4_CUX2_GLIS3	0.168532	0.277387	-0.0539755	0.36516	0.683146	0.458535
EN_L2_4_CUX2_LAMP5	0.706191	0.691602	0.303848	0.592957	0.602339	0.43887
EN_L2_4_CUX2_LTK	0.193906	0.497633	0.0834823	0.225063	0.506087	0.49995
EN_L2_4_CUX2_MEPE	-0.248239	0.31275	-0.720924	-0.155305	-0.150092	-0.126366
EN_L2_4_CUX2_PDGFD	-0.0307431	0.2673	-0.396984	-0.0607678	0.272135	0.517855
EN_L2_4_CUX2_YWHAH	1.71172	1.52098	1.02673	1.01892	-0.049833	0.233794
EN_L3_5_RORB_GABRG1	0.113134	0.00366751	0.283732	0.410565	0.672953	0.471943
EN_L3_5_RORB_NPFFR2	-0.096398	-0.06452	0.209888	0.14468	0.57566	0.478563
EN_L3_5_RORB_PDYN	0.532111	0.644449	0.448902	0.235851	0.551535	-0.0266678
EN_L3_5_RORB_PLCH1	-0.170283	-0.136683	0.326427	0.206026	0.722997	-0.0289108
EN_L3_5_RORB_TRABD2A	0.293963	0.283186	0.309579	0.353694	1.41614	-0.275588
EN_L3_5_RORB_TSHZ2	0.0613812	-0.415811	0.057596	0.160702	0.180443	-0.23851
EN_L4_6_FEZF2_HTR2C	-0.077866	-0.422557	0.43984	0.721199	0.577621	0.564017
EN_L4_6_FEZF2_NXPH4	0.482799	0.0354845	0.325876	0.386254	0.685647	0.292128
EN_L4_6_FEZF2_SEMA3E	0.281953	-0.00143434	0.209178	0.532354	0.973067	0.184448
EN_L5_6_THEMIS_SH2D1B	0.320746	0.280194	0.390883	0.542902	0.986812	0.592044
EN_L5_6_THEMIS_SMYD1	-0.0092605	0.136321	0.0500969	0.13583	0.556526	0.692863
IN_CXCL14_CDH23	0.0026002	-0.168954	-0.350135	0.119297	-0.0772668	-0.0657626
IN_CXCL14_COL5A2	-0.125766	0.0277638	-0.368652	-0.519838	-0.141864	0.186074
IN_ID2_EYA4	-0.168751	0.0955634	0.144524	0.531651	0.0248324	0.531398
IN_ID2_KIT	0.380001	0.5094	0.781922	-0.312138	-0.353274	1.09041
IN_POSTN_MEPE	-0.0803171	0.174244	-0.0136559	-0.0558789	0.192301	0.12458
IN_POSTN_MYBPC1	-0.10187	-0.384406	0.311211	0.259509	0.335727	0.994166
IN_PVALB_COL15A1	0.358284	-0.0618578	-0.180775	0.608362	0.483892	0.22792
IN_PVALB_RGS5	0.686444	1.28002	0.92349	0.463596	-0.762587	0.475986
IN_SST_CDH12	0.244091	0.412618	-0.340891	-0.0961031	0.374933	0.0419827
IN_SST_PENK	0.474005	1.0986	0.42631	0.471205	-0.147593	0.661079
IN_SST_SP110	-0.269152	0.0789582	-0.384075	0.268427	0.0580705	0.406764
IN_SST_TRHDE	-0.16851	-0.215356	-0.161541	0.0308737	0.660951	-0.0107857
IN_VIP_CRH	0.348379	0.598254	0.296131	0.0625547	0.00289504	0.326664
IN_VIP_CTGF	-0.0981969	-0.138299	-0.0933357	-0.016554	0.0475925	0.92972
IN_VIP_NPR3	-0.212819	-0.139759	-0.157231	0.0392935	0.25773	1.48942
IN_VIP_PTH2R	-0.159279	-0.117209	-0.498236	0.0878713	0.079955	0.595987
IN_VIP_SCTR	0.0341336	0.0663466	-0.102352	-0.0894888	-0.0805529	3.09411
neuronal subtypes	Gene
	GABRA5	GABRB2
EN_L2_4_CUX2_GLIS3	0.948184	0.161335
EN_L2_4_CUX2_LAMP5	-0.319267	0.531578
EN_L2_4_CUX2_LTK	0.0121123	0.327951
EN_L2_4_CUX2_MEPE	0.747078	-0.33211
EN_L2_4_CUX2_PDGFD	0.79711	-0.0686058
EN_L2_4_CUX2_YWHAH	-0.171794	0.869939
EN_L3_5_RORB_GABRG1	0.225722	0.62756
EN_L3_5_RORB_NPFFR2	0.929972	-0.00600024
EN_L3_5_RORB_PDYN	0.318437	0.499028
EN_L3_5_RORB_PLCH1	0.182592	0.319496
EN_L3_5_RORB_TRABD2A	0.642965	0.349446
EN_L3_5_RORB_TSHZ2	0.286215	0.264331
EN_L4_6_FEZF2_HTR2C	0.264536	0.413116
EN_L4_6_FEZF2_NXPH4	0.147271	0.8414
EN_L4_6_FEZF2_SEMA3E	0.592639	0.763674
EN_L5_6_THEMIS_SH2D1B	0.634526	0.368349
EN_L5_6_THEMIS_SMYD1	0.42582	0.0616447
IN_CXCL14_CDH23	0.0562215	0.443906
IN_CXCL14_COL5A2	-0.119622	0.0315448
IN_ID2_EYA4	0.52678	0.522002
IN_ID2_KIT	0.518848	0.886443
IN_POSTN_MEPE	0.809673	0.262677
IN_POSTN_MYBPC1	1.42781	0.469173
IN_PVALB_COL15A1	0.496758	0.205965
IN_PVALB_RGS5	-0.686263	1.10868
IN_SST_CDH12	0.705765	0.259749
IN_SST_PENK	-0.449628	0.848713
IN_SST_SP110	0.127039	0.380918
IN_SST_TRHDE	1.06431	0.403855
IN_VIP_CRH	-0.000628295	0.472532
IN_VIP_CTGF	-0.03097	0.533411
IN_VIP_NPR3	0.0822317	0.37425
IN_VIP_PTH2R	0.183465	0.488724
IN_VIP_SCTR	-0.779651	0.307813
