## Supplementary Table 1-9 for "Prominent contributions of selective neuronal subtypes to pediatric drug-resistant focal dysplasia": Supplementary Table 8-neuron development gene.xlsx

### Sheet: Supplementary Table 8-neuron de
Supplementary Table 8: The expression changing genes that in neuron development gene set
gene	gene	gene	gene	gene	gene	gene	gene
CDH2	DBN1	CBX6	ITPKA	PIK3CA	CACNG7	MANF	NTN1
NR2E3	DCC	NPTXR	JAK2	PIK3CB	PRDM12	METRN	MAP4K4
ABI1	LGI4	MACF1	JUN	PIK3CD	TRPV4	SECISBP2	PICK1
HDAC6	PLPPR5	SCRIB	ANOS1	PIK3R1	LGR6	LST1	ONECUT2
FOXO6	DCX	MAPK8IP2	AREG	PITPNA	BCL2	MUL1	SLC4A7
CDH4	DCLK2	RBFOX2	DRAXIN	BCL11A	REG1A	TCTN1	MYOT
RANBP9	ARX	SNAPIN	ARF1	PLCG1	RET	NDNF	SCARB2
ARMCX5-GPRASP2	DHX36	ZMYND8	AGRN	SHC3	RGS2	FAT4	CD38
DNM1L	DGUOK	PLXNB2	ARF4	PLP1	ACTB	FZD3	BAG5
USH1C	DHFR	FLRT3	KEL	PLXNA1	RIT2	MICALL2	KIF20B
PQBP1	DLG4	FLRT2	KIF5A	PLXNA2	RNF6	CLMN	FEZ2
CDH11	DLX5	FLRT1	KIF5C	PLXNB1	ROBO1	FBXO31	FEZ1
UST	AGER	MTCH1	ARF6	PLXNB3	ROBO2	PDZD7	RAPGEF2
ACTR2	DNM2	ALK	RHOA	PMP22	ROCK1	ATAT1	RIMS2
TSPAN2	DOK1	MTOR	HES5	PRRX1	RORB	SEMA6D	ULK2
FRY	DPYSL2	ABL1	GRXCR1	C21orf91	RP1	TRIM46	SEMA3E
ABI2	DPYSL3	FYN	ALKAL1	NLGN3	RPE65	NR4A3	IFT140
PLXNC1	DRD1	FZD2	L1CAM	SEMA5B	RPL24	CEP290	RIPOR2
FARP1	DRD2	GAB1	SKOR1	ROBO4	RYK	SPG11	LZTS3
TENM1	DSCAM	GABRA5	LAMA2	POU3F2	BDNF	PREX2	IST1
ADAM10	AGT	GABRB1	LAMB1	DDX56	S100A6	EFHC2	CUL7
CDK5	DVL1	GABRB2	LAMB2	TMEM106B	S100A9	EFHD1	ZEB2
TOPORS	DVL2	GABRB3	STMN1	RRN3	S100B	SRCIN1	GAB2
FLOT1	DVL3	MFSD8	ARHGAP4	AHI1	SCN1B	SLC44A4	FARP2
SPRY3	TOR1A	NEGR1	LGALS1	MKS1	CX3CL1	BHLHB9	KIAA0319
UBE4B	LPAR1	NGEF	ARHGDIA	SEMA4C	SDC2	IFT88	LRIG2
CDKN1C	EDNRB	FBXO7	LHX1	YTHDF1	SDC4	CAMK2A	MAGI2
PAK4	EFNA1	FSCN2	LIMK1	ULK4	CXCL12	RND2	PLPPR4
KATNB1	EFNA2	GAK	LLGL1	TUG1	PRDM1	MOB2	FIG4
SEMA3A	EFNA3	VAX2	STMND1	FEZF2	TNN	GDPD5	WASHC5
TUBB3	EFNA5	ATXN10	ARL3	CRTAC1	ZNF335	FBXO38	CDC20
ADARB1	EFNB1	WHRN	LRP1	MAP1S	SEMA3F	STMN4	ARHGAP44
SEC24B	EFNB2	SIN3A	LRP2	UBA6	CDH23	NDEL1	CDC42
OLFM1	EFNB3	GAP43	LRP4	PPP2R5B	GFRA4	CAMK2B	CDH1
BAIAP2	CELSR3	TSKU	LTK	PPP3CA	P3H1	ITM2C	PRAG1
SLC9A6	CELSR2	TENM4	LYN	PPP3CB	SEMA4A	SF3A2	C8orf37
STK25	MEGF8	NSMF	CAPRIN1	BLOC1S4	SFRP1	USP9X	CAMSAP1
CARM1	EGFR	SIPA1L1	SMAD4	IMPACT	ROBO3	PICALM	AP2A1
SEMA6C	EGR2	SS18L1	MAG	PPT1	SFRP2	FZD1	DAB1
SEMA6B	EPHA2	CNTNAP2	ARSB	STRADB	RAB17	FZD4	DAG1
SEMA4F	FBXO45	SLITRK5	MAP1A	PLXNA3	DRGX	CASP3	DGKG
SEMA4D	MARK2	DNM3	MAP1B	PPP1R9A	SGK1	JAM3	STRC
SEMA4B	SAMD14	AUTS2	MAP2	DOCK10	ITSN1	PLA2G10	RETREG3
SEMA3C	EMX1	NPHP4	MAP4	CCDC88A	SH3GL2	KREMEN1	FN1
CIB1	CTTN	PHGDH	MAP6	TENM3	SHC1	ADGRV1	OBSL1
ARFGEF1	C9orf72	GATA2	MAPT	DOK4	GORASP1	DTNBP1	CRTC1
DPYSL4	EP300	FBXW8	MARK1	ENAH	SHH	ANKRD27	SRGAP2
PDLIM5	NRK	GBX1	MATN2	TMEM30A	CREB3L2	ULK1	ADNP
POSTN	EPHA1	GBX2	MCF2	TBC1D23	SIAH1	SLITRK6	DICER1
AVIL	EPHA3	LHX6	MDK	PRKCA	BCL11B	SYT3	NCS1
B3GNT2	EPHA4	GDI1	MDM2	DOK5	SKI	STK24	CRB1
ADCY1	EPHA5	GDNF	MECP2	PRKCI	SKIL	LLPH	GRIP1
TBR1	EPHA7	GFRA1	MEF2A	PRKD1	NDRG4	RASAL1	HCN1
CFL1	EPHA8	GFRA2	MEF2C	PRKCQ	RAPH1	NCK2	RTN4RL2
CHL1	EPHB1	GFRA3	RAB8A	PRKCZ	SLC1A3	BRSK1	APP
PLK2	EPHB2	GJA1	ASCL1	PRKG1	RTN4R	CUL4B	ILK
NCKAP1	EPHB3	CYFIP2	TRPM1	MAPK1	WNK1	SRRM4	INSM1
FRS2	EPHB4	ABL2	MOV10	MAPK3	ZSWIM4	COL25A1	ITGA6
C1QL1	EPHB6	USP21	EIF2AK4	MAPK6	BMP5	PARD6B	ITGA1
RAB10	EPO	NPTN	TRIM67	MAPK7	SRGAP2C	KIRREL3	ITGA3
EHD1	NR2F6	ANKRD1	CDNF	MAPK8	LRTM2	NTNG2	ITGA4
AFG3L2	ERBB2	UQCRQ	MT3	MAPK9	BMP7	SLITRK2	ITGB1
IFT27	AKT1	INPP5J	MTR	MAP2K1	BMPR1B	MYPN	NCKIPSD
RAB35	ETV1	SALL3	MYH10	PSPN	SLIT1	PPP1R9B	TDP2
VAX1	EXT1	DISC1	MYO7A	PARD3	SLIT3	RTN4IP1	STYXL1
STMN2	ALCAM	TNFRSF21	MYO9A	RELN	BMPR2	SEMA7A	GHRL
TRIOBP	EZH2	CNTN6	ATF1	KLK6	CAPRIN2	LINGO1	SERPINF1
WDR5	ACSL4	RND1	NBL1	PSD	TMEM108	CNTNAP1	SYT17
KIF3A	PTK2B	GLI2	NCAM1	PSEN1	TRAK2	GAS7	ATP8A2
IL1RAPL1	UNC5B	GLI3	NCAM2	B2M	SMO	ATCAY	STK26
LZTS1	DOK6	HTRA2	NCK1	DPYSL5	SNAP25	SHANK3	ATP8B1
ADCY6	SLC39A12	GNAO1	NDN	RGMA	SOD1	CAMK1	SERPINI1
CHN1	PHACTR1	GNAT2	RERE	PARP6	SOS1	MICALL1	RAB13
RDH13	GPC2	GNGT1	NEDD4	CABP4	SOX1	DOCK7	RAC1
STX1B	SDK1	GOLGA4	NEFH	RPGRIP1	SPAST	KNDC1	RAC2
LYPLA2	NYAP1	GPC1	NEFL	CAMK1D	SPOCK1	UNK	RAC3
C12orf57	SEMA3D	GPM6A	NEK3	RTN4	SPP1	SCARF1	RAP1A
TWF2	FES	GPM6B	NEO1	SMURF1	SPTAN1	KLF7	RAP1GAP
CHRNA3	FGF8	BLOC1S2	NEUROD2	THOC2	SPTB	RUNX1	RAP2A
CHRNA7	FGF13	LAMA1	NFATC4	VANGL2	SPTBN1	UNC5C	RASGRF1
CHRNB2	FGFR1	EPHA10	NFE2L2	PTCH1	SPTBN2	NUMB	RB1
GPRIN1	FGFR2	ALKAL2	NFIB	PTEN	SRC	IRS2	NTN4
CSMD3	ATF5	EPHA6	NGF	SLC4A10	SRF	BECN1	WNT7A
SLITRK1	FKBP1B	CCDC66	NGFR	LRTM1	AURKA	SNX3	WNT7B
RNF157	CPEB3	FRYL	NOTCH1	TENM2	CDKL5	RAB11A	XBP1
ARHGAP33	NTNG1	TPRN	NPY	DSCAML1	STK11	IQGAP1	YWHAH
CTHRC1	SLITRK3	ANK3	NPTX1	AMIGO1	STRN	NRP2	YWHAZ
ADCYAP1	NLGN1	GRB2	NPTX2	TBC1D24	STX3	NRP1	DDR1
GRIN3A	INPP5F	GRB7	SLC11A2	SLC12A5	STXBP1	SYNGAP1	LRP8
ACAP3	FKBP4	GRB10	NRCAM	PTK2	BSG	CFLAR	BTG2
TMC1	ZNF365	RAPGEF1	NRL	ARID1B	VAMP7	ALKBH1	CXCR4
OLFM3	RUFY3	GRID2	NRTN	KIDINS220	SYN1	CCK	SEMA3B
ZFYVE27	BTBD3	GRN	NTF3	ADGRB1	SYT1	CDK5R1	TAOK2
LRRK2	TRAK1	DBNL	NTRK1	HECW2	SYT4	ZPR1	SLIT2
SEZ6	SHANK2	GRIN1	NTRK2	PTK6	CNTN2	MTMR2	LHX2
CNGB1	DKK1	ARHGAP35	NTRK3	PTK7	TBCD	CPNE1	CPNE6
PLK5	TRIM32	MYLIP	NR4A2	IGSF9	TBX6	HERC1	SLC9A3R1
CNP	RIMS1	GSK3A	RNF165	LRRC7	DYNLT1	RAB29	NRXN3
CNR1	RAB21	GSK3B	OMG	SEMA6A	NR2F1	WASF1	PLAA
CNTN1	PALLD	ANAPC2	OPA1	TWF1	TGFB2	WASL	NRXN1
SYT2	UNC13A	EEF2K	OPCML	PREX1	TH	LHX4	HS6ST1
UHMK1	KDM1A	CERS2	OPHN1	ISLR2	TSPO	KALRN	RP1L1
VSTM2L	USP33	LRP12	PAFAH1B1	NYAP2	THRB	BRSK2	ANKS1A
SCLT1	MYT1L	PACSIN1	MINK1	KLHL1	THY1	UNC5A	KIF13B
ADM	TNIK	SH3KBP1	PAK1	PTN	TIAM1	SEMA5A	CUX2
EMB	ZSWIM8	HDAC2	ITSN2	ZSWIM5	NR2E1	IFT20	FMR1
WDR36	SETX	NCKAP1L	PAK2	CAMSAP3	C1QA	ARTN	NEDD4L
UNC5D	HECW1	VSX1	PAK3	ALS2	TNR	CBFA2T2	SZT2
CRABP2	MYCBP2	KCNIP2	PRKN	ZSWIM6	TOP2B	NEURL1	GLDN
CREB1	SARM1	HGF	PAX2	LRRC4C	C3	PLXNA4	OSTN
SLITRK4	FSTL4	HMGB1	PAX6	SHTN1	TRIO	NEXN	APOD
CRK	RAP1GAP2	APBB1	ASAP1	CPNE5	TRPC5	BOC	IFRD1
CRKL	SPART	APBB2	HDGFL3	ADGRB3	TRPC6	MAP3K13	TUBB2B
CRMP1	NFASC	HPRT1	STMN3	GBA2	TSC1	ZNF804A	APOE
CHODL	PLXND1	PRMT1	NTM	SEMA4G	TULP1	DCLK1	SPTBN5
CSF1R	EPB41L3	HES1	PBX3	SPTBN4	UBB	LGI1	TRPV2
RTN4RL1	NCDN	HSPA5	SHANK1	PTPN9	UBE3A	VAPA	TRAPPC4
CTF1	MAPK8IP3	HSP90AA1	WDPCP	PTPN11	UCHL1	CDHR1	PDE6C
CTNNA1	KANK1	HSP90AB1	ATL1	PTPRA	UCN	DLG5	EVL
CTNNA2	CYFIP1	APOA1	SS18L2	PTPRD	UGCG	STRADA	DCDC2
CTNNB1	ARC	TNC	NIN	PTPRF	UGT8	NOG	PTPRO
CTNND2	COBL	ID1	CDK16	PTPRG	VASP	RPS6KA5	PTPRS
TTL	DENND5A	ID2	PCDH12	PTPRK	VCL	NUMBL	PTPRZ1
GDF7	CAMSAP2	NANOS1	TNFRSF12A	PTPRM	VEGFA	BICDL1	NECTIN1
CPNE9	EZR	PDLIM7	VIM	KLF4	VLDLR	NREP	BBS4
CTSZ	WNT3	B4GALT6	WNT5A	B4GALT5	WEE1	TRIP11	RAB3A
CUX1	CNTN4	PAQR3	DAB2IP
