## Supplementary Table 1-9 for "Prominent contributions of selective neuronal subtypes to pediatric drug-resistant focal dysplasia": Supplementary Table 9-neuron development gene.16. log FC.xlsx

### Sheet: Supplementary Table 9-neuron de
Supplementary Table 9: The expression changing of neuron development-related genes between epilepsy and control groups
neuronal subtypes	Gene
	NR2E3	TUBB3	TBR1	VAX1	CHRNA3	TMC1
EN_L2_4_CUX2_GLIS3	21.4137	0.13526	-0.292662	-0.671255	0.21504	0.15729
EN_L2_4_CUX2_LAMP5	20.8642	0	0.26328	0.285069	0.947568	0.704673
EN_L2_4_CUX2_LTK	-19.6631	0	0.111254	21.7443	0.0636712	0.0313425
EN_L2_4_CUX2_MEPE	-0.143641	0	0.267486	20.8377	-1.22853	-0.0234121
EN_L2_4_CUX2_PDGFD	0.144456	0	-0.609188	-0.608086	-0.897886	0.00577072
EN_L2_4_CUX2_YWHAH	19.1142	19.2169	1.02416	-2.60862	1.07081	1.37317
EN_L3_5_RORB_GABRG1	0	0	0.109339	0	1.18252	0.950163
EN_L3_5_RORB_NPFFR2	19.2955	0	0.252326	-1.62693	-0.893801	-0.915482
EN_L3_5_RORB_PDYN	-0.940608	18.6607	0.688325	22.0333	20.5416	0.0475784
EN_L3_5_RORB_PLCH1	20.3384	0	-0.370952	0	21.4921	0.458683
EN_L3_5_RORB_TRABD2A	19.3833	-20.1216	0.013919	1.18434	20.4975	-1.23558
EN_L3_5_RORB_TSHZ2	1.5231	18.0318	-0.264735	1.42936	0.858587	0.360856
EN_L4_6_FEZF2_HTR2C	21.9758	19.9547	-0.449034	1.34591	21.7138	-1.36564
EN_L4_6_FEZF2_NXPH4	20.8427	-19.9104	-0.094425	-19.7879	-0.32329	-0.562996
EN_L4_6_FEZF2_SEMA3E	19.3614	0	0.280476	-0.818628	-0.722674	0.424748
EN_L5_6_THEMIS_SH2D1B	20.2811	-19.8014	-0.239827	20.5708	0.355846	-0.367418
EN_L5_6_THEMIS_SMYD1	0.773799	0	-0.218397	-21.9462	2.19755	-0.185401
IN_CXCL14_CDH23	0	0	20.4638	22.0083	-1.07092	-22.9758
IN_CXCL14_COL5A2	0	0	-3.39882	22.9953	0	22.4319
IN_ID2_EYA4	20.1709	0	1.09023	-0.744566	19.4895	0.629643
IN_ID2_KIT	0	0	22.5062	-1.09093	0	0.254785
IN_POSTN_MEPE	0.473192	-20.9377	0.810865	-0.0242382	1.3176	0.321601
IN_POSTN_MYBPC1	0	0	-0.949255	0.314453	-0.749312	0.187327
IN_PVALB_COL15A1	0	0	-21.5942	0.534619	-0.0851715	-0.0895307
IN_PVALB_RGS5	0	0	0	0.673904	-0.614668	-1.59175
IN_SST_CDH12	19.9343	0	-2.03555	0.0522658	-0.360139	0.396487
IN_SST_PENK	0	0	0	0.240381	0.410398	-0.371747
IN_SST_SP110	20.9715	-20.7848	21.3772	0.297969	0.11333	-0.529581
IN_SST_TRHDE	0	-20.6198	0.172234	0.017455	1.2342	1.47546
IN_VIP_CRH	0	0	19.5379	-0.108448	1.80626	-0.575631
IN_VIP_CTGF	0	0	0.101629	0.929578	1.49571	0.569484
IN_VIP_NPR3	22.043	0	-0.190513	0.678729	-21.6291	-1.90424
IN_VIP_PTH2R	20.6853	0	-22.6231	-1.17402	22.1418	-2.11256
IN_VIP_SCTR	0	0	0	-0.493165	0	2.06911
neuronal subtypes	Gene
	ADM	CTF1	GDF7	DLX5	DOK1	DRD1
EN_L2_4_CUX2_GLIS3	-0.525728	-0.355678	-0.327618	0.644737	-1.03314	0.664475
EN_L2_4_CUX2_LAMP5	-1.00945	1.59771	0.749277	-1.94225	-1.37382	0.210579
EN_L2_4_CUX2_LTK	1.29186	-0.607792	-0.052209	21.1404	-1.30803	0.738259
EN_L2_4_CUX2_MEPE	0.989767	-22.0449	20.7683	19.8077	0.275382	0.226963
EN_L2_4_CUX2_PDGFD	0.0489196	-2.11231	0.724812	-0.17104	0.162142	0.346099
EN_L2_4_CUX2_YWHAH	-0.834231	-0.860637	2.22788	-0.107621	1.65593	0.717335
EN_L3_5_RORB_GABRG1	20.2399	-0.249811	2.3188	0	-0.847016	0.689641
EN_L3_5_RORB_NPFFR2	-1.0435	-0.0823974	0.897279	0.442182	0.835201	0.215132
EN_L3_5_RORB_PDYN	-1.2342	1.17343	0.396936	20.9993	2.3435	0.0766084
EN_L3_5_RORB_PLCH1	-1.4326	-1.31168	0.518229	1.26977	0.238387	0.867657
EN_L3_5_RORB_TRABD2A	-1.11727	1.24857	-0.190287	-0.848235	-2.05185	-0.0212488
EN_L3_5_RORB_TSHZ2	2.57162	0.426363	1.40925	1.23348	-0.349616	-0.231649
EN_L4_6_FEZF2_HTR2C	-1.13942	1.2073	-0.0890621	20.4303	-0.900193	0.451222
EN_L4_6_FEZF2_NXPH4	0.568383	0	-2.05483	-19.7236	-2.22638	0.277206
EN_L4_6_FEZF2_SEMA3E	-0.588781	-19.9254	1.5453	2.21392	0.146795	1.38257
EN_L5_6_THEMIS_SH2D1B	-21.1688	-0.189585	0.113657	1.67345	-0.806533	0.57581
EN_L5_6_THEMIS_SMYD1	21.4893	18.9639	2.34827	-0.35752	-0.990792	1.13067
IN_CXCL14_CDH23	-0.612989	0	0.454383	-0.786041	-0.0479466	0.53518
IN_CXCL14_COL5A2	22.8936	0	-1.25718	-0.218692	0.479423	-0.587622
IN_ID2_EYA4	-0.211699	-2.65156	2.75574	0.0349281	22.1958	0.510469
IN_ID2_KIT	0.0430462	23.6653	23.4084	1.04306	21.5339	1.54521
IN_POSTN_MEPE	-0.233671	-1.01534	0.762946	-0.526885	1.6188	0.389634
IN_POSTN_MYBPC1	0.697649	-1.9063	-0.654755	1.11686	-1.55272	2.05243
IN_PVALB_COL15A1	21.0956	-22.8773	-21.5191	0.773618	-1.66966	-22.6744
IN_PVALB_RGS5	1.97547	-1.08224	-2.98415	0.698501	-0.0358409	-0.280049
IN_SST_CDH12	-0.633294	-0.274993	-1.11679	-0.00152472	1.40898	0.568439
IN_SST_PENK	0.992743	-2.34353	0.0346058	0.0029255	1.52032	0.097985
IN_SST_SP110	1.3434	-0.0385845	-21.7814	0.0182697	19.657	2.92901
IN_SST_TRHDE	-1.02556	0.45096	-0.872098	0.593237	-1.39698	1.17431
IN_VIP_CRH	-0.0358777	20.7025	22.6968	0.206229	1.2289	0.111952
IN_VIP_CTGF	23.1245	20.0147	22.1928	-0.297806	0.583598	-0.346943
IN_VIP_NPR3	22.5043	-2.2658	20.0828	0.265525	0.966628	0.29249
IN_VIP_PTH2R	22.4683	-1.581	22.7623	0.640316	21.4808	2.86418
IN_VIP_SCTR	-0.602782	0	-1.18136	1.02316	-22.3967	21.9642
neuronal subtypes	Gene
	EFNA2	EGR2	EPHA2	NRK	EPHA1	EPHB4
EN_L2_4_CUX2_GLIS3	20.889	-0.494729	-0.261379	-3.01192	0.594745	-0.132512
EN_L2_4_CUX2_LAMP5	1.45114	-1.10027	17.8399	21.3057	0.872489	1.75576
EN_L2_4_CUX2_LTK	0	0.370369	0	-20.4489	-0.126813	-0.928878
EN_L2_4_CUX2_MEPE	-2.46453	-1.06721	0	20.2515	-1.21613	0.0987597
EN_L2_4_CUX2_PDGFD	20.0057	0.152069	-3.07988	20.0289	1.01048	-0.113463
EN_L2_4_CUX2_YWHAH	1.37788	-0.75293	-2.97357	22.8048	0.553171	-0.404867
EN_L3_5_RORB_GABRG1	0	-0.132459	-2.76017	0.56228	-1.00382	0
EN_L3_5_RORB_NPFFR2	1.65815	-2.69721	0	-0.125665	-0.3705	0.646341
EN_L3_5_RORB_PDYN	-0.394988	-0.847496	-3.0309	0.988617	1.3017	-0.986777
EN_L3_5_RORB_PLCH1	-0.167887	-0.781056	19.9706	-0.500497	-0.840991	-1.50937
EN_L3_5_RORB_TRABD2A	21.508	0.188529	2.35589	-0.694557	-3.16466	-0.137291
EN_L3_5_RORB_TSHZ2	-1.55041	0.249413	19.7283	-0.0690154	0.0281452	-1.42516
EN_L4_6_FEZF2_HTR2C	2.16128	1.85432	19.7573	-0.433022	-0.396911	-1.01688
EN_L4_6_FEZF2_NXPH4	0.81658	-2.64586	20.4078	2.83597	-0.410235	2.50562
EN_L4_6_FEZF2_SEMA3E	0.900609	-0.698052	0.944531	-0.4315	-2.37525	-0.0617087
EN_L5_6_THEMIS_SH2D1B	2.09446	-0.362358	19.1868	-0.658932	-1.76777	-0.581163
EN_L5_6_THEMIS_SMYD1	0.175322	-2.55767	0	-0.817723	-21.7505	0.465415
IN_CXCL14_CDH23	21.4931	0	0	-0.481455	-23.1631	-2.69474
IN_CXCL14_COL5A2	-0.362957	20.8321	0	1.12595	21.2309	20.104
IN_ID2_EYA4	-0.239843	-1.8501	19.9771	-0.105566	1.44863	-0.302078
IN_ID2_KIT	21.1192	22.2784	0	-22.6149	0	-23.0912
IN_POSTN_MEPE	-1.57402	0.339913	-19.833	-0.444072	0.556486	-0.275735
IN_POSTN_MYBPC1	-1.04853	1.61008	21.2271	1.58696	21.3449	21.1084
IN_PVALB_COL15A1	0.240497	0	0	-3.08915	-21.3142	-21.9196
IN_PVALB_RGS5	21.7413	-22.9996	0	0	0	0
IN_SST_CDH12	-0.173185	-0.207997	20.0248	-0.943406	-22.5947	1.36517
IN_SST_PENK	23.3842	-0.527004	0	0	21.2559	20.5754
IN_SST_SP110	-1.35912	-1.30682	19.8351	1.24998	22.064	20.9022
IN_SST_TRHDE	-0.74877	1.07298	0	0.607716	0.246436	-20.8898
IN_VIP_CRH	0.213847	-1.73222	-1.18443	-1.11826	21.0742	-0.165379
IN_VIP_CTGF	1.87055	0.103847	0	-0.177882	-1.16372	-21.8477
IN_VIP_NPR3	-0.484823	0	0	-0.267351	-0.14483	-1.16066
IN_VIP_PTH2R	-23.8619	0	20.6541	22.0111	-0.101583	-0.512135
IN_VIP_SCTR	22.5808	21.9738	20.8843	0.254775	22.4199	24.0605
neuronal subtypes	Gene
	EPO	GPC2	FES	FGF8	FSCN2	VAX2
EN_L2_4_CUX2_GLIS3	-0.585713	-0.389385	-1.45001	0.95875	0	0.760181
EN_L2_4_CUX2_LAMP5	19.9451	-0.961085	-0.871241	-0.77238	19.7683	-3.54004
EN_L2_4_CUX2_LTK	-2.10198	-0.0898423	-1.00675	-1.4838	-19.7517	0
EN_L2_4_CUX2_MEPE	19.2259	22.0322	0.391876	18.9262	0	19.0785
EN_L2_4_CUX2_PDGFD	-1.01625	-0.533577	-0.787807	-0.858268	0	0.193696
EN_L2_4_CUX2_YWHAH	19.6391	-0.155479	0.333333	0.855801	0	20.4036
EN_L3_5_RORB_GABRG1	19.6739	-0.581476	-0.00129473	0	0	20.9309
EN_L3_5_RORB_NPFFR2	-0.553744	-0.463084	2.75743	-0.842549	-19.5228	1.71316
EN_L3_5_RORB_PDYN	0	0.504617	0.955461	0.195978	0	0
EN_L3_5_RORB_PLCH1	-1.29045	0.465292	0.333612	19.8905	-22.416	19.281
EN_L3_5_RORB_TRABD2A	-0.0685481	0.220696	-1.25896	1.87724	0.849182	-1.59358
EN_L3_5_RORB_TSHZ2	-1.96965	1.40067	-1.27899	-4.46645	-18.7133	0.0251038
EN_L4_6_FEZF2_HTR2C	-19.6438	0.344514	-21.2311	-0.657564	0	0
EN_L4_6_FEZF2_NXPH4	-20.8863	-0.848313	-2.74987	0.0705535	0.739293	-19.5586
EN_L4_6_FEZF2_SEMA3E	0	-0.171676	-1.63995	-1.91411	21.4441	19.6963
EN_L5_6_THEMIS_SH2D1B	-21.6842	-0.455885	-0.497675	0.164654	-0.197608	0.589232
EN_L5_6_THEMIS_SMYD1	-20.8039	-22.8154	0.164792	19.4853	20.6775	-19.551
IN_CXCL14_CDH23	21.7855	-0.54951	-0.189226	0	0	0
IN_CXCL14_COL5A2	0	-1.25368	21.6964	0	0	21.4005
IN_ID2_EYA4	20.3203	-1.88195	0.964051	-2.14467	-0.0667036	0
IN_ID2_KIT	0	1.1367	-0.457559	-1.30052	0	0
IN_POSTN_MEPE	-1.29562	-0.214986	-1.02454	1.30782	-19.651	21.4674
IN_POSTN_MYBPC1	-21.459	0.9638	0.699807	0.102018	21.9537	0
IN_PVALB_COL15A1	-22.2942	-0.574991	23.5588	22.1911	20.975	-0.273815
IN_PVALB_RGS5	0	-24.6746	-1.48168	22.6093	0	0
IN_SST_CDH12	-21.3095	-0.426453	-1.03297	2.32999	20.0106	20.4737
IN_SST_PENK	0	-0.664784	-0.740293	21.8845	20.7871	0
IN_SST_SP110	0	2.89103	-1.58256	22.3779	20.5084	0
IN_SST_TRHDE	2.33549	2.29014	-1.31364	-0.986846	-1.11199	0
IN_VIP_CRH	0	23.3305	-0.545132	-1.22111	0	20.426
IN_VIP_CTGF	20.0088	-0.268677	0.234887	-22.7515	0	21.5811
IN_VIP_NPR3	21.0616	-0.54573	-0.678571	-1.33425	0	20.6245
IN_VIP_PTH2R	22.1231	1.32782	0.0420925	-0.332056	0	0
IN_VIP_SCTR	20.7211	-2.5913	0.0768007	0	0	-22.2447
neuronal subtypes	Gene
	ANKRD1	ALKAL2	GRB7	VSX1	ID1	INSM1
EN_L2_4_CUX2_GLIS3	1.44807	-0.00280541	-2.68678	0.800244	0.982466	1.38432
EN_L2_4_CUX2_LAMP5	2.07914	1.11862	-2.26682	0.0802841	0.480816	1.19359
EN_L2_4_CUX2_LTK	0.930979	0.55651	0.022772	-0.378472	-0.99165	0.995001
EN_L2_4_CUX2_MEPE	-1.04884	0.49615	-21.4711	1.57664	-2.12685	0.677445
EN_L2_4_CUX2_PDGFD	4.39515	1.11502	20.0578	-0.118518	0.147931	0.0287706
EN_L2_4_CUX2_YWHAH	21.812	1.99159	19.7644	1.10511	-0.389008	0.0726104
EN_L3_5_RORB_GABRG1	20.2781	22.5457	-0.633598	-1.26167	0.252009	0.100977
EN_L3_5_RORB_NPFFR2	0	-20.5421	-0.732507	-1.42659	-0.345161	0.709655
EN_L3_5_RORB_PDYN	-0.208725	1.27283	-0.0421542	-1.52314	-1.02423	0.108221
EN_L3_5_RORB_PLCH1	0	21.5608	-0.870019	1.82199	-1.46899	-0.461338
EN_L3_5_RORB_TRABD2A	-1.62366	3.34838	-0.116099	0.335893	-3.31065	0.763426
EN_L3_5_RORB_TSHZ2	2.17719	-2.87966	-0.784529	-0.285032	-0.12333	0.262936
EN_L4_6_FEZF2_HTR2C	0	2.31864	-0.258006	-21.3025	21.8758	-22.1041
EN_L4_6_FEZF2_NXPH4	-0.114898	-0.421851	-1.0879	-0.492235	0.896859	-0.142715
EN_L4_6_FEZF2_SEMA3E	-1.0596	0.454084	-20.2887	20.4442	-1.02331	1.19469
EN_L5_6_THEMIS_SH2D1B	-1.87723	0.263629	-1.11576	0.670191	0.177793	0.847537
EN_L5_6_THEMIS_SMYD1	0.101964	21.6002	0.962401	0.0739733	-0.176824	-2.49509
IN_CXCL14_CDH23	0	-1.01641	0	-1.29855	20.8252	0
IN_CXCL14_COL5A2	0	20.563	20.7195	-0.666088	-1.6231	-0.521103
IN_ID2_EYA4	0	-0.949981	-1.82411	-0.169148	0.664236	0.900921
IN_ID2_KIT	-22.5836	-1.94371	-23.8127	23.1983	21.3653	0.907679
IN_POSTN_MEPE	20.4476	0.0447447	0.747952	-20.351	0.960924	-0.554087
IN_POSTN_MYBPC1	21.7419	0.0653964	0	-1.03598	-23.1988	1.269
IN_PVALB_COL15A1	0	0.668723	20.6376	0	22.7279	0.743169
IN_PVALB_RGS5	21.1973	-0.587355	0	-1.85658	-24.7105	-0.602107
IN_SST_CDH12	0	21.6953	0.824256	19.1899	-1.76826	-0.326374
IN_SST_PENK	0	1.25656	0	22.8044	0.699468	-0.186377
IN_SST_SP110	0	0.150252	19.7433	-0.163369	1.73078	2.09154
IN_SST_TRHDE	-20.8288	0.976475	-0.928296	2.59758	-19.8751	2.68548
IN_VIP_CRH	0	22.0483	0	0.149595	-0.771404	-0.913993
IN_VIP_CTGF	20.6404	-2.39913	-1.95001	0.218496	0.256305	-0.467293
IN_VIP_NPR3	0	0	21.0546	1.56763	0.603169	-3.5091
IN_VIP_PTH2R	0	23.9449	-1.94362	-0.601423	-22.9987	0.116066
IN_VIP_SCTR	0	0	0	-0.553211	0.695988	-0.647009
neuronal subtypes	Gene
	TSKU	GATA2	GBX1	GBX2	GDNF	GFRA3
EN_L2_4_CUX2_GLIS3	-0.250732	0	1.35909	0.860672	19.1283	-2.89213
EN_L2_4_CUX2_LAMP5	1.63876	-21.5576	19.713	-0.649161	0	-18.1435
EN_L2_4_CUX2_LTK	19.7001	0	20.2986	-2.22615	20.4466	20.3162
EN_L2_4_CUX2_MEPE	22.546	18.3415	19.4506	-20.0618	19.8251	0
EN_L2_4_CUX2_PDGFD	0.487485	0	19.2679	-19.6039	0	-1.34258
EN_L2_4_CUX2_YWHAH	0.711573	-20.8663	0	20.9116	18.3307	18.6964
EN_L3_5_RORB_GABRG1	-0.570355	0	0	0	0	-1.35333
EN_L3_5_RORB_NPFFR2	2.46551	0	0	-3.14958	-20.7121	0.465029
EN_L3_5_RORB_PDYN	-1.00201	-20.7473	0	19.6016	0	-22.0175
EN_L3_5_RORB_PLCH1	-0.315824	0	0	19.704	-21.5653	0
EN_L3_5_RORB_TRABD2A	0.476041	0	0	-2.04245	-0.131341	-1.23935
EN_L3_5_RORB_TSHZ2	0.130984	19.2186	19.7007	-1.6871	-2.57932	-0.991772
EN_L4_6_FEZF2_HTR2C	0.257397	0	0	0	-0.222607	0
EN_L4_6_FEZF2_NXPH4	0.285749	0	0	0	0	-1.43789
EN_L4_6_FEZF2_SEMA3E	0.376195	0	0	0	0	-0.51308
EN_L5_6_THEMIS_SH2D1B	0.814341	0	0	-19.7574	0	-0.383662
EN_L5_6_THEMIS_SMYD1	20.1946	-20.7543	-19.3595	0	-21.8778	1.14956
IN_CXCL14_CDH23	-0.903275	0	0	-1.78003	22.1745	22.242
IN_CXCL14_COL5A2	0.101414	0	0	19.8245	0	0
IN_ID2_EYA4	21.0271	-20.4638	19.9618	-21.4653	22.8175	20.0721
IN_ID2_KIT	22.9281	-23.6896	0	0	22.9427	0
IN_POSTN_MEPE	0.295319	0	0	-19.7508	19.0075	0
IN_POSTN_MYBPC1	21.4537	0	-1.8949	0	-21.2109	0
IN_PVALB_COL15A1	0	0	20.7703	0	0	0
IN_PVALB_RGS5	23.5737	0	0	0	0	0
IN_SST_CDH12	-21.7836	0	0	0	20.8431	18.3876
IN_SST_PENK	20.6894	-22.8948	0	0	21.2795	-21.7992
IN_SST_SP110	0	19.6949	20.4314	0	0	0
IN_SST_TRHDE	21.6503	0	-20.3694	-19.3198	0	0
IN_VIP_CRH	-2.36094	0	19.9876	0	20.8925	0
IN_VIP_CTGF	20.4444	20.6705	0	0	0	21.7307
IN_VIP_NPR3	21.0047	0	0	0	0	0
IN_VIP_PTH2R	21.7248	0	0	0	0	20.492
IN_VIP_SCTR	0	0	-1.83022	0	0	0
neuronal subtypes	Gene
	ITGA4	KEL	ALKAL1	SKOR1	ARHGAP4	LHX1
EN_L2_4_CUX2_GLIS3	-0.878745	-0.273771	-1.10243	0.10348	1.7052	-3.26702
EN_L2_4_CUX2_LAMP5	0.0547897	0.130779	1.80906	0.699948	0.483843	-1.64015
EN_L2_4_CUX2_LTK	-0.218655	0.920861	1.11006	-0.606621	-0.602741	-2.82394
EN_L2_4_CUX2_MEPE	-0.130828	-0.206106	-0.848612	0.615932	1.80491	-2.55813
EN_L2_4_CUX2_PDGFD	-0.906866	-0.266053	0.164332	0.649458	-0.408477	-2.06602
EN_L2_4_CUX2_YWHAH	0.0527395	1.79645	-1.45532	-0.538459	0.817456	20.2007
EN_L3_5_RORB_GABRG1	0.909812	1.68288	-21.9509	19.6964	21.5537	21.0837
EN_L3_5_RORB_NPFFR2	-0.570781	-0.0767389	-1.18358	-0.506693	-0.630287	-1.65617
EN_L3_5_RORB_PDYN	2.59393	-1.1949	-0.495984	20.8405	-0.728121	-0.404632
EN_L3_5_RORB_PLCH1	-1.08284	0.358964	0	0.740419	-0.661566	-22.1336
EN_L3_5_RORB_TRABD2A	1.98901	-0.190695	2.05994	0.0886804	-0.608892	-1.74172
EN_L3_5_RORB_TSHZ2	-0.387352	0.249103	17.999	-1.0291	1.03517	-20.2108
EN_L4_6_FEZF2_HTR2C	0.0633059	-0.828526	0	-0.0656162	-2.71272	-21.0229
EN_L4_6_FEZF2_NXPH4	-0.379212	0.158615	20.723	-2.6177	-0.744498	-20.7178
EN_L4_6_FEZF2_SEMA3E	-0.73742	-1.21329	0	-1.06125	-0.721765	-0.756403
EN_L5_6_THEMIS_SH2D1B	0.465703	-0.55355	-2.0967	-0.305001	-1.27549	-0.603322
EN_L5_6_THEMIS_SMYD1	1.46184	-1.32734	0	0.190486	-2.08697	-0.449541
IN_CXCL14_CDH23	-2.19401	24.1077	-2.80316	22.6334	-1.33826	23.1983
IN_CXCL14_COL5A2	0.236356	-1.20475	21.3957	23.1414	0.165849	0
IN_ID2_EYA4	2.6907	1.4199	-0.144835	-1.65708	-1.1571	0
IN_ID2_KIT	21.8818	21.9598	-0.544037	20.576	-1.93097	0
IN_POSTN_MEPE	-0.69066	0.532132	-2.84123	0.147745	-0.428537	-19.8066
IN_POSTN_MYBPC1	0.513256	-0.0294196	-1.09015	21.3577	-0.211218	20.6521
IN_PVALB_COL15A1	21.0129	-22.3423	-1.45849	-22.8437	-0.2693	0
IN_PVALB_RGS5	-23.9236	23.0685	22.1141	23.2228	-0.237496	0
IN_SST_CDH12	-0.373804	-1.27327	20.5412	-1.60487	-2.02835	0
IN_SST_PENK	-21.5691	23.7159	22.1102	-0.0599213	22.2802	19.7297
IN_SST_SP110	0	-1.19699	20.022	-1.0071	-23.9098	0
IN_SST_TRHDE	22.3549	-0.97017	-0.623022	0.794857	-1.5168	0
IN_VIP_CRH	0.403824	-0.339444	-0.0196715	0	22.1731	19.9758
IN_VIP_CTGF	1.75241	2.01728	0	21.2705	-1.9721	-0.605879
IN_VIP_NPR3	0.486295	-2.38073	-0.359239	-1.08096	0.0884662	0
IN_VIP_PTH2R	1.42841	-0.7285	-0.0202782	20.9675	-0.698909	0
IN_VIP_SCTR	1.66482	1.49413	1.38541	0	-0.30041	0
neuronal subtypes	Gene
	LTK	TRPM1	NFATC4	NRTN	NTF3	NTRK1
EN_L2_4_CUX2_GLIS3	-0.8789	1.08068	-0.610285	1.42003	2.45223	-0.908851
EN_L2_4_CUX2_LAMP5	0.331181	21.2611	-1.59749	3.90523	1.25736	-0.331874
EN_L2_4_CUX2_LTK	-0.50078	1.88885	-1.62772	0.0246592	2.30383	-0.34711
EN_L2_4_CUX2_MEPE	-1.18593	-0.0102614	-0.50051	-0.7941	2.10523	-0.230592
EN_L2_4_CUX2_PDGFD	-1.03056	2.65771	1.32565	0.974091	0.55126	-1.45273
EN_L2_4_CUX2_YWHAH	0.604705	21.0433	-0.293704	1.601	23.5687	21.9642
EN_L3_5_RORB_GABRG1	0.0232873	20.6868	-0.193326	22.1911	0.059914	-0.629525
EN_L3_5_RORB_NPFFR2	-0.00671696	-3.26131	0.37709	-0.107307	19.7427	-1.37565
EN_L3_5_RORB_PDYN	0.959472	19.297	-2.30401	-0.797632	19.6915	0.312141
EN_L3_5_RORB_PLCH1	-0.90477	20.2449	-3.79358	1.36744	-0.140806	-0.428396
EN_L3_5_RORB_TRABD2A	-1.45655	-0.425638	0.0555499	0.873829	20.8079	-0.387627
EN_L3_5_RORB_TSHZ2	-0.174026	-0.579807	-0.356389	-0.28175	2.07692	-1.17687
EN_L4_6_FEZF2_HTR2C	-0.0514792	-0.114703	-0.216406	3.8758	22.653	-1.12985
EN_L4_6_FEZF2_NXPH4	0.341894	0.0879787	1.00244	-0.00130538	21.7159	-0.230356
EN_L4_6_FEZF2_SEMA3E	-0.984153	-3.14086	4.26416	0.516966	19.2309	-0.608423
EN_L5_6_THEMIS_SH2D1B	-0.930657	-1.05033	-0.142064	0.715023	-0.301221	-0.78596
EN_L5_6_THEMIS_SMYD1	-1.09578	-19.442	-0.744086	0.340997	1.00781	-0.908918
IN_CXCL14_CDH23	-2.66561	0	22.7066	21.3975	0.0346104	-2.02241
IN_CXCL14_COL5A2	-21.7642	20.7578	20.7874	20.3457	0.0483928	1.12897
IN_ID2_EYA4	1.79767	0	-1.08545	0.218788	0.78067	1.15262
IN_ID2_KIT	23.7814	21.0392	-1.8897	23.2065	21.0251	21.9793
IN_POSTN_MEPE	1.74338	3.12532	-0.327477	2.1064	19.9022	0.854277
IN_POSTN_MYBPC1	22.1103	0	-21.5165	-22.4308	-0.0690425	22.3386
IN_PVALB_COL15A1	-22.5635	-1.95864	-1.35578	21.2532	-1.93071	-0.992458
IN_PVALB_RGS5	23.6786	0.100273	-0.0394198	-23.5893	-1.21672	0
IN_SST_CDH12	0.482056	0.306839	0.487917	23.2008	20.1673	-0.460988
IN_SST_PENK	0.62465	0	1.59788	0.313682	19.7686	-2.12935
IN_SST_SP110	1.27903	21.6855	0.497308	22.1121	0.198771	0
IN_SST_TRHDE	0.570511	0.196722	-0.883046	21.9212	-20.6276	-0.717035
IN_VIP_CRH	22.0387	21.7936	0.680967	2.01502	0.549158	20.911
IN_VIP_CTGF	-0.751772	21.4694	20.9693	1.16321	-0.61977	0.036369
IN_VIP_NPR3	21.7724	0	0	-22.773	0.114984	-0.174418
IN_VIP_PTH2R	-0.259371	-22.2649	0.886663	0.49206	-0.0193796	21.6111
IN_VIP_SCTR	-2.16974	0	20.9998	-0.242605	-23.0235	-21.7327
neuronal subtypes	Gene
	PAX2	TNFRSF12A	PDE6C	GHRL	STK26	PLXNB3
EN_L2_4_CUX2_GLIS3	-2.29286	18.6072	1.68499	-0.0324339	-1.65676	-20.1027
EN_L2_4_CUX2_LAMP5	-3.04074	-2.46758	1.60765	0.426475	0.0893454	-1.52585
EN_L2_4_CUX2_LTK	-1.45554	21.9609	1.32645	-1.28227	0.881028	-21.6512
EN_L2_4_CUX2_MEPE	-24.3036	-0.500026	22.5813	-0.343712	-22.1856	-2.4809
EN_L2_4_CUX2_PDGFD	-2.28795	-1.78268	0.704407	-0.0284065	-3.30644	-0.219257
EN_L2_4_CUX2_YWHAH	-0.924535	0.246831	21.9992	1.23614	-1.71301	21.0668
EN_L3_5_RORB_GABRG1	0	-1.03573	22.058	22.9093	-2.19619	0
EN_L3_5_RORB_NPFFR2	-2.31842	-0.731517	-0.484445	-2.64942	-0.305452	21.7153
EN_L3_5_RORB_PDYN	-1.10546	-0.70481	21.386	-2.23231	-0.590121	0
EN_L3_5_RORB_PLCH1	-1.59196	-0.883985	21.758	22.292	20.8715	-1.61565
EN_L3_5_RORB_TRABD2A	-2.37233	18.883	0.715286	-1.40889	-0.461148	-0.672211
EN_L3_5_RORB_TSHZ2	-20.9484	18.9233	-0.66493	0.122159	-1.08206	-20.1689
EN_L4_6_FEZF2_HTR2C	-0.0386377	-0.182209	-0.226258	1.50097	0.0806842	-21.5329
EN_L4_6_FEZF2_NXPH4	-2.21599	-21.6097	-20.303	-1.15404	0.278131	2.35417
EN_L4_6_FEZF2_SEMA3E	0.639713	0	1.39473	1.74782	2.38906	-19.4849
EN_L5_6_THEMIS_SH2D1B	-0.715332	0.080779	-1.2417	-1.82117	20.3249	-0.379546
EN_L5_6_THEMIS_SMYD1	-22.4105	-0.897567	22.8723	-0.310229	-19.8317	-1.0201
IN_CXCL14_CDH23	-0.539276	0	21.7627	-1.05488	0	22.2255
IN_CXCL14_COL5A2	0	-23.0904	21.07	-1.47357	22.1062	21.7342
IN_ID2_EYA4	-1.35708	-0.554263	21.4364	-1.75556	1.99338	-2.33056
IN_ID2_KIT	0	21.1266	23.0771	-24.265	-0.76823	21.2716
IN_POSTN_MEPE	-21.1372	-0.569352	21.1483	0.165238	0.279754	-0.841245
IN_POSTN_MYBPC1	0.495296	-0.13611	0.752666	0.0669554	-0.863874	21.5091
IN_PVALB_COL15A1	-21.8684	0	0	1.07767	-1.18671	0.75868
IN_PVALB_RGS5	21.539	0	0	23.1574	21.4943	21.8667
IN_SST_CDH12	-0.281461	19.8817	21.4086	-1.46036	21.1129	20.4329
IN_SST_PENK	0	-23.2197	22.2773	0.104549	0.136505	-21.8182
IN_SST_SP110	-20.2754	-20.2829	-0.57005	0.0260932	-1.16009	-3.29017
IN_SST_TRHDE	0.732005	22.1434	-19.1463	-0.301275	0.234023	0.645587
IN_VIP_CRH	-1.7421	20.5134	0	-1.42244	0.954674	-22.0651
IN_VIP_CTGF	-2.13043	0	21.4281	0.667568	0.16767	20.1406
IN_VIP_NPR3	-22.5628	0	-1.44004	23.1102	21.6393	21.2625
IN_VIP_PTH2R	-0.935389	-1.45087	19.8691	0.597999	-0.829164	-21.4897
IN_VIP_SCTR	20.077	0	-0.00057745	-0.671003	-1.16074	21.3997
neuronal subtypes	Gene
	ROBO4	KLK6	RPGRIP1	LRTM1	TBC1D24	IGSF9
EN_L2_4_CUX2_GLIS3	-1.10229	1.11668	0.276021	-0.354843	-0.572073	18.1574
EN_L2_4_CUX2_LAMP5	19.665	1.03661	-0.240843	0.584527	0.03238	-1.15061
EN_L2_4_CUX2_LTK	0	0.816929	1.63182	-1.7244	0.238222	-1.57971
EN_L2_4_CUX2_MEPE	0	-0.914541	-1.13599	-0.370093	0.664244	0.779789
EN_L2_4_CUX2_PDGFD	19.3217	3.47619	0.175175	-0.975152	0.0362884	-0.939159
EN_L2_4_CUX2_YWHAH	0.27381	1.52116	-3.74074	21.3943	0.718843	-0.747139
EN_L3_5_RORB_GABRG1	-22.4832	2.0541	-1.93944	0.323027	-2.44334	20.4031
EN_L3_5_RORB_NPFFR2	-20.5116	1.07599	0.859399	-20.8958	-0.163146	-0.733444
EN_L3_5_RORB_PDYN	21.0681	0.808768	1.04821	-0.0892574	0.324921	-0.494511
EN_L3_5_RORB_PLCH1	0	0.094175	22.167	19.603	0.201912	-0.260687
EN_L3_5_RORB_TRABD2A	0	-1.17441	-0.088101	-1.464	-0.476701	1.07715
EN_L3_5_RORB_TSHZ2	1.36426	0.330932	0.511759	-0.236437	-0.696218	20.6387
EN_L4_6_FEZF2_HTR2C	0	0.844873	-1.76147	1.62177	-0.691269	21.0938
EN_L4_6_FEZF2_NXPH4	20.6503	-0.288584	-21.6684	-0.124233	-0.568493	1.51982
EN_L4_6_FEZF2_SEMA3E	21.3708	0.13064	1.39923	1.59167	0.166808	0.738151
EN_L5_6_THEMIS_SH2D1B	-1.04016	0.42013	-0.831811	1.13778	-0.273414	2.56072
EN_L5_6_THEMIS_SMYD1	0	1.12315	-0.573217	-0.589609	-0.633278	0.498581
IN_CXCL14_CDH23	22.0306	23.4879	-0.746745	-0.282391	-2.02106	-0.361432
IN_CXCL14_COL5A2	0	0.504422	20.9941	22.564	22.3626	0
IN_ID2_EYA4	20.2948	0.100011	2.17455	18.9436	-0.859266	0
IN_ID2_KIT	0	0.646591	22.4721	0	-22.8795	0
IN_POSTN_MEPE	18.4392	0.233451	0.583882	-0.555149	-0.388015	0
IN_POSTN_MYBPC1	-21.7847	2.5317	20.8417	-0.313197	-0.731141	21.0485
IN_PVALB_COL15A1	20.2251	1.84446	2.49483	0	0.019258	21.3359
IN_PVALB_RGS5	0	1.93897	21.5554	21.6152	-22.83	0
IN_SST_CDH12	19.6658	1.82545	-0.00365574	-0.304886	-1.3404	-22.1054
IN_SST_PENK	21.5343	3.49274	23.2115	0	-0.0729713	-21.0374
IN_SST_SP110	20.3999	-0.283245	1.09648	-1.34428	-0.740947	20.1454
IN_SST_TRHDE	-20.2399	-0.22396	-0.432548	0.773121	-1.34133	20.4369
IN_VIP_CRH	21.447	1.36024	-0.612923	21.6377	-0.0264732	21.1864
IN_VIP_CTGF	20.4175	-0.399383	-23.0992	-21.732	-1.03713	20.1471
IN_VIP_NPR3	22.6116	-22.0323	22.0049	-21.2753	1.29278	0
IN_VIP_PTH2R	0	-0.531302	0	-1.93983	23.0957	21.7555
IN_VIP_SCTR	19.7796	0.589585	22.2127	-0.313274	-22.5243	0
neuronal subtypes	Gene
	ISLR2	RAB13	RAC2	PRDM12	TRPV4	REG1A
EN_L2_4_CUX2_GLIS3	-0.268389	-1.46926	-2.05656	0.100572	1.22817	-19.0841
EN_L2_4_CUX2_LAMP5	-0.493527	-3.27276	0.0195858	1.79439	19.8083	1.67429
EN_L2_4_CUX2_LTK	0.428609	-20.5419	-1.68477	0.824654	0.0760393	20.5731
EN_L2_4_CUX2_MEPE	0.867527	18.4957	-1.73853	20.1602	-21.2332	-20.5601
EN_L2_4_CUX2_PDGFD	0.62075	20.245	-0.399364	0.859823	-1.3222	-0.170024
EN_L2_4_CUX2_YWHAH	0.145983	-2.5298	1.26841	1.09367	-0.662077	20.0212
EN_L3_5_RORB_GABRG1	-0.0879009	22.482	-0.343453	22.7352	0	20.4081
EN_L3_5_RORB_NPFFR2	0.637841	-19.0446	-0.630167	0.128309	0.750016	-2.18409
EN_L3_5_RORB_PDYN	0.4097	-0.18602	-0.53693	-0.44181	19.1705	-21.0346
EN_L3_5_RORB_PLCH1	0.671137	20.9401	-2.66055	0.146003	21.4702	0
EN_L3_5_RORB_TRABD2A	0.631412	20.5362	-2.5607	0.689616	1.19095	-19.5517
EN_L3_5_RORB_TSHZ2	0.935587	0.512136	-0.429708	-1.23051	-0.527361	0.138902
EN_L4_6_FEZF2_HTR2C	1.10064	20.3252	-1.32035	0.976525	-21.0478	20.7179
EN_L4_6_FEZF2_NXPH4	1.1444	-22.0032	-1.04123	-0.51746	1.75858	-20.6745
EN_L4_6_FEZF2_SEMA3E	0.230412	-20.9188	-1.78073	3.47435	-2.15448	-19.1963
EN_L5_6_THEMIS_SH2D1B	0.472967	0.732299	-2.2988	0.159945	2.65387	-19.3763
EN_L5_6_THEMIS_SMYD1	1.01215	20.1527	-21.5069	-0.831757	-0.416755	0
IN_CXCL14_CDH23	0.430973	0	-2.42404	-2.94532	21.7007	0
IN_CXCL14_COL5A2	-0.535645	-1.39129	0	0	0	21.1016
IN_ID2_EYA4	0.330805	21.5098	1.16926	2.28809	1.49172	20.5814
IN_ID2_KIT	0.110403	0	21.4592	21.2751	22.5298	0
IN_POSTN_MEPE	0.300503	19.3161	-19.3928	-0.856444	19.3608	0
IN_POSTN_MYBPC1	1.04589	21.3289	-1.38463	20.9744	23.4948	0
IN_PVALB_COL15A1	0.0371418	0	-21.2324	22.5421	-22.8907	0
IN_PVALB_RGS5	-2.4588	21.6291	0	0.155699	22.3458	0
IN_SST_CDH12	22.788	-20.2703	-2.05385	19.4438	0.991627	19.6169
IN_SST_PENK	1.03062	0.510853	-2.08952	-2.89327	-2.09473	0
IN_SST_SP110	1.71574	0.177917	-1.38058	-22.4794	-21.9111	20.9182
IN_SST_TRHDE	-21.9032	0	-2.03137	22.5939	-0.169056	-21.1313
IN_VIP_CRH	0.265719	-0.441566	22.4771	-0.399698	20.9778	21.0052
IN_VIP_CTGF	3.77396	19.6195	-0.648562	-2.94195	0.000818362	21.7711
IN_VIP_NPR3	0.198177	0	-24.2527	-23.5325	20.6146	21.294
IN_VIP_PTH2R	0.853443	0	-0.283191	22.0364	22.4525	20.0093
IN_VIP_SCTR	2.15159	22.7819	20.9059	0	0	22.1657
neuronal subtypes	Gene
	RP1	S100A9	PRDM1	TNN	SFRP1	SFRP2
	-1.93616	1.46108	-0.974034	-0.765322	0.283704	-0.548071
EN_L2_4_CUX2_GLIS3	-0.473161	0.255021	-0.838621	-1.49322	-0.54248	-1.67423
EN_L2_4_CUX2_LAMP5	0.50911	21.4638	22.119	-1.70412	2.45289	0.0117352
EN_L2_4_CUX2_LTK	-1.64574	-0.64714	1.76857	1.72077	22.0285	-1.90449
EN_L2_4_CUX2_MEPE	-2.6768	0.814943	1.13473	0.909972	1.62423	1.02969
EN_L2_4_CUX2_PDGFD	0.518423	20.3099	-1.49039	-1.47083	-0.124615	-1.69773
EN_L2_4_CUX2_YWHAH	0	0.748925	22.9766	22.3849	23.1096	-1.47481
EN_L3_5_RORB_GABRG1	-0.817124	2.64873	0.626966	-0.0085581	0.375905	1.36089
EN_L3_5_RORB_NPFFR2	-0.192408	21.4679	0.433493	1.05201	1.62073	-0.204855
EN_L3_5_RORB_PDYN	1.10592	21.5306	0.642081	0.375282	-0.0210206	-0.000713667
EN_L3_5_RORB_PLCH1	-1.53672	2.48603	1.53386	0.111422	-0.944524	-1.27242
EN_L3_5_RORB_TRABD2A	0.319945	0.87137	0.697513	-0.396146	1.4394	2.62695
EN_L3_5_RORB_TSHZ2	-0.713825	1.90734	1.2337	-19.9997	22.3386	-0.435942
EN_L4_6_FEZF2_HTR2C	0.189338	1.52709	0.244345	-0.0118102	-0.122088	-0.188809
EN_L4_6_FEZF2_NXPH4	0.233776	22.5456	0.449962	-0.884862	3.49747	1.87739
EN_L4_6_FEZF2_SEMA3E	1.31663	3.3634	-1.60435	0.492042	2.45759	2.63795
EN_L5_6_THEMIS_SH2D1B	1.56993	0	-0.000959185	0.476003	-0.441258	21.7228
EN_L5_6_THEMIS_SMYD1	-24.4891	21.6869	22.6341	0	-24.0847	0.0291711
IN_CXCL14_CDH23	20.329	21.5978	0	-21.9735	0.232679	-22.4354
IN_CXCL14_COL5A2	-2.21287	21.5696	-0.521532	-0.597351	0.268569	1.10167
IN_ID2_EYA4	20.9855	0.343132	23.3538	21.8874	0.512648	-0.0808721
IN_ID2_KIT	0.298409	-0.639186	-0.29253	-2.27522	0.731501	2.02446
IN_POSTN_MEPE	-2.36493	23.0024	0.466223	-21.8176	1.03736	-0.199714
IN_POSTN_MYBPC1	21.5183	23.5175	1.47754	21.0906	-23.6684	-0.60504
IN_PVALB_COL15A1	22.6877	-23.5481	0.655101	21.5098	0.51951	-0.482064
IN_PVALB_RGS5	0.421613	2.80227	-0.287864	-1.11607	-0.84891	0.358375
IN_SST_CDH12	-1.13569	22.5837	0.439072	20.5107	0.148202	-2.41746
IN_SST_PENK	0.799365	-20.96	-0.0864638	-0.0112685	-1.96958	21.6498
IN_SST_SP110	0.729957	3.57325	0.505586	-19.5667	2.15865	22.0017
IN_SST_TRHDE	19.9977	22.9485	22.368	0	-0.505186	-1.97566
IN_VIP_CRH	0.00198567	-21.9264	-0.607534	0	0.764472	0.180851
IN_VIP_CTGF	0	20.6848	22.2334	20.7407	-0.135472	-1.51882
IN_VIP_NPR3	-0.842667	22.7837	-22.8005	19.8507	1.09554	0.367388
IN_VIP_PTH2R	1.14544	-0.148577	-1.38079	0	-0.0132875	22.8452
IN_VIP_SCTR
neuronal subtypes	Gene
	RAB17	DRGX	SHC1	SMO	AURKA	TBX6
EN_L2_4_CUX2_GLIS3	-1.64257	0.506536	-0.117862	-1.00277	0.263409	0.898359
EN_L2_4_CUX2_LAMP5	-0.0648805	0	-0.478479	0.554909	1.60696	-0.738774
EN_L2_4_CUX2_LTK	-1.35531	-19.8673	-0.585631	-0.44534	-0.210226	-0.476476
EN_L2_4_CUX2_MEPE	-0.680537	0	1.58705	-1.15793	-1.66228	-0.907567
EN_L2_4_CUX2_PDGFD	-0.361473	0	1.03608	-0.158151	-0.605292	0.233565
EN_L2_4_CUX2_YWHAH	1.31955	0	-0.492969	-0.14107	-0.330503	-0.896976
EN_L3_5_RORB_GABRG1	21.8645	0	21.5578	-0.690546	20.5456	-0.645505
EN_L3_5_RORB_NPFFR2	-0.259878	-18.73	-1.82171	0.877316	-1.64806	0.438954
EN_L3_5_RORB_PDYN	-0.962499	0	-0.229403	-0.5803	-1.80571	-0.0416605
EN_L3_5_RORB_PLCH1	-2.36024	20.4487	0.948599	-0.766339	0.575537	21.3572
EN_L3_5_RORB_TRABD2A	-0.00190441	-20.3372	0.955801	-0.1181	0.447488	0.5449
EN_L3_5_RORB_TSHZ2	-0.224513	17.9854	-0.106342	-0.639755	-1.40447	-3.83607
EN_L4_6_FEZF2_HTR2C	-0.788797	19.6897	0.415222	0.479111	0.0984094	2.23013
EN_L4_6_FEZF2_NXPH4	-1.81667	-19.4735	21.4197	-0.667704	0.140331	21.4556
EN_L4_6_FEZF2_SEMA3E	-23.6267	0	0.316914	-0.308367	-0.838933	0
EN_L5_6_THEMIS_SH2D1B	-1.62463	-3.27648	1.22398	-0.628927	0.576738	2.2742
EN_L5_6_THEMIS_SMYD1	0.0354763	-20.991	-1.1327	0.171844	2.00629	-3.01165
IN_CXCL14_CDH23	-1.96036	-2.2141	-2.09616	2.42976	0.930482	-0.839454
IN_CXCL14_COL5A2	-2.73013	0	-1.6241	23.7119	22.8793	20.7359
IN_ID2_EYA4	-0.932395	-0.801814	-0.905766	0.290463	1.13477	1.62408
IN_ID2_KIT	23.381	0	22.071	-2.09923	-0.915776	0
IN_POSTN_MEPE	-0.25781	-19.0511	-0.330395	0.544124	-0.308841	-0.878587
IN_POSTN_MYBPC1	-1.02681	0	0.597202	-1.06694	-22.8878	-0.0765289
IN_PVALB_COL15A1	-2.4385	0	-23.4421	-21.3946	-0.517339	0
IN_PVALB_RGS5	-0.251506	0	0	0.0776538	-1.27703	0.985905
IN_SST_CDH12	-1.24272	0	1.02964	-1.13787	0.0656721	-1.97631
IN_SST_PENK	0.852454	0	0	2.7085	-0.634458	-2.80274
IN_SST_SP110	-3.15566	0	0.132671	-0.738205	-0.486554	-21.1291
IN_SST_TRHDE	-0.574032	0	-2.11925	-0.723282	0.868258	-0.0527145
IN_VIP_CRH	21.737	0	-0.0382566	0.730205	2.01057	21.1065
IN_VIP_CTGF	-0.784149	0	-1.5677	-0.318708	0.686169	0
IN_VIP_NPR3	-1.45631	0	20.7489	-1.19203	23.6236	21.0414
IN_VIP_PTH2R	-1.41702	-21.682	-3.26044	0.215445	-1.85595	0.490299
IN_VIP_SCTR	0.478246	19.9506	22.0411	1.47023	-0.348901	1.13702
neuronal subtypes	Gene
	TH	C1QA	WEE1	LST1	NDNF	NR4A3
EN_L2_4_CUX2_GLIS3	-0.784465	0.272956	0.43333	1.06778	19.049	0.309335
EN_L2_4_CUX2_LAMP5	0.190635	-0.667413	-0.394714	-0.911548	19.7088	-0.467967
EN_L2_4_CUX2_LTK	-3.18537	1.26843	-20.0267	-0.266131	20.2609	0.808605
EN_L2_4_CUX2_MEPE	20.572	0.0496577	19.968	21.9621	0	-1.64027
EN_L2_4_CUX2_PDGFD	-1.78841	0.575254	-0.413992	-1.52765	1.1625	-0.108793
EN_L2_4_CUX2_YWHAH	19.9383	-0.697863	-0.0639828	-1.15334	-1.23115	-0.421183
EN_L3_5_RORB_GABRG1	-0.977396	1.25867	21.1816	22.2391	0	0.721389
EN_L3_5_RORB_NPFFR2	-0.398159	1.60697	-0.79087	1.09435	21.351	-0.507631
EN_L3_5_RORB_PDYN	-21.7239	-0.0969678	-2.65512	-0.0506611	21.0917	-0.387324
EN_L3_5_RORB_PLCH1	1.29195	1.04827	-2.66192	-0.335118	0.0447164	-1.14175
EN_L3_5_RORB_TRABD2A	-1.06649	1.1522	1.66362	-0.076467	0.702741	1.30332
EN_L3_5_RORB_TSHZ2	0.792801	0.466959	1.34856	-0.699819	-0.0964791	0.292959
EN_L4_6_FEZF2_HTR2C	1.5125	-0.331573	0.949663	21.9177	20.9894	0.154825
EN_L4_6_FEZF2_NXPH4	-1.33551	-0.8768	22.049	1.44043	21.0374	-0.169916
EN_L4_6_FEZF2_SEMA3E	-2.1811	0.241445	-19.0319	1.43082	19.3713	0.447635
EN_L5_6_THEMIS_SH2D1B	-1.23418	1.1285	1.15785	-0.639672	18.6352	0.740446
EN_L5_6_THEMIS_SMYD1	-1.47396	0.105432	0.815624	0.399219	20.6222	1.2024
IN_CXCL14_CDH23	-23.1802	-1.24729	-1.89433	23.3815	-0.797059	-0.89628
IN_CXCL14_COL5A2	0	22.3273	-1.61306	22.7253	-0.215834	-0.245122
IN_ID2_EYA4	-22.0321	0.211634	-19.8178	-1.79574	-0.272069	0.910558
IN_ID2_KIT	21.6396	-0.994903	0	-3.50486	-0.440014	-0.621915
IN_POSTN_MEPE	-18.9459	-0.673533	-1.33599	0.43052	18.5486	-1.33728
IN_POSTN_MYBPC1	0.49953	-23.9933	-23.1083	0.873828	0.258088	0.336587
IN_PVALB_COL15A1	0	0	0.0478848	22.4281	0	-21.9123
IN_PVALB_RGS5	-0.667121	-1.42361	22.091	-24.5087	-23.2444	0.321214
IN_SST_CDH12	19.83	-0.0662241	-0.95278	1.82099	20.0031	1.08815
IN_SST_PENK	0.830231	-0.487601	-22.9978	1.74235	-0.393429	-1.12591
IN_SST_SP110	-1.03076	-0.120001	21.8032	-1.17663	0	-0.0792927
IN_SST_TRHDE	-0.613186	2.39957	21.4053	-22.4704	-22.4384	-0.175018
IN_VIP_CRH	21.4152	0.603379	2.11202	2.50673	-0.855789	-1.01882
IN_VIP_CTGF	-2.14553	-1.0287	-1.81146	0.949179	-0.0573318	0.465044
IN_VIP_NPR3	-1.33335	-1.29188	-0.250992	0	-0.738818	0.0561492
IN_VIP_PTH2R	20.9547	0.632328	-1.56826	22.2418	-20.2431	0.298706
IN_VIP_SCTR	0	0.436092	0	-0.137433	22.3279	22.9045
neuronal subtypes	Gene
	EFHC2	PLA2G10	SLITRK6	MYPN	LHX4	ARTN
EN_L2_4_CUX2_GLIS3	0.224818	-0.789457	3.90406	-0.326527	-0.361582	-0.672669
EN_L2_4_CUX2_LAMP5	0.487711	1.39976	-0.0868749	20.1779	-3.26046	0.214977
EN_L2_4_CUX2_LTK	-0.00478749	-1.80991	-22.06	0	-1.77975	0.635436
EN_L2_4_CUX2_MEPE	0.205031	-0.385844	18.9876	18.634	19.1188	-20.3995
EN_L2_4_CUX2_PDGFD	-0.0807985	0.48285	17.2551	1.79742	-21.4093	0.0326448
EN_L2_4_CUX2_YWHAH	0.340239	21.6018	-0.603383	21.0717	19.9362	0.0975165
EN_L3_5_RORB_GABRG1	0.788263	20.2231	0	0	-22.031	0.494883
EN_L3_5_RORB_NPFFR2	-0.505042	-1.25878	-1.02654	-0.603138	-0.808346	-0.114407
EN_L3_5_RORB_PDYN	0.142506	20.6563	-0.0414718	19.3397	-0.94928	-0.688816
EN_L3_5_RORB_PLCH1	0.35021	-0.0611891	-1.43952	-0.148919	-21.1943	0.187371
EN_L3_5_RORB_TRABD2A	-0.0350116	0.768863	0.177193	-17.9966	-1.38914	1.36473
EN_L3_5_RORB_TSHZ2	0.151587	-0.261571	0.477669	0.0223153	-0.156984	-0.788687
EN_L4_6_FEZF2_HTR2C	0.0143573	-22.311	-0.582432	-19.5909	19.9427	-1.50391
EN_L4_6_FEZF2_NXPH4	-0.0291071	-19.6524	0.383767	-0.974794	3.12516	22.0289
EN_L4_6_FEZF2_SEMA3E	-0.412555	-2.18636	0.703103	-0.526203	1.64251	-0.300266
EN_L5_6_THEMIS_SH2D1B	0.184493	-1.83938	21.3939	-1.46431	-0.937413	-0.528428
EN_L5_6_THEMIS_SMYD1	0.367026	-19.4445	19.5114	-21.7545	21.6755	-2.82265
IN_CXCL14_CDH23	-0.334933	22.1994	0	21.813	0	0.129932
IN_CXCL14_COL5A2	-0.883641	0	0.266263	0	0	22.2703
IN_ID2_EYA4	1.10974	19.0673	19.3114	21.9146	-0.616203	-2.16641
IN_ID2_KIT	0.211656	0	0	0	0	-1.20765
IN_POSTN_MEPE	-0.622468	-0.640381	0	-1.69748	-0.969508	0.696602
IN_POSTN_MYBPC1	0.932842	21.4208	0	-1.01717	1.86488	-24.3114
IN_PVALB_COL15A1	-21.4535	0.529778	0	21.3004	0	-21.8684
IN_PVALB_RGS5	22.6253	0	0	0.829635	23.3211	-0.934913
IN_SST_CDH12	0.545998	-19.6016	19.4465	-3.06769	-0.605179	0.25026
IN_SST_PENK	0.918359	20.7895	0	22.0703	21.4324	0.647734
IN_SST_SP110	-1.01525	-0.336184	0	-2.16431	1.69363	-1.09057
IN_SST_TRHDE	0.465932	-20.3276	0	0.489142	-0.905771	-22.9389
IN_VIP_CRH	1.30453	0	-21.8409	20.2492	19.9315	-0.162614
IN_VIP_CTGF	2.9781	0	0.465639	0	21.61	-0.299983
IN_VIP_NPR3	0.543573	-21.7952	0	0	0	2.0297
IN_VIP_PTH2R	0.265143	0	20.6724	0	-21.8895	0.636426
IN_VIP_SCTR	1.21859	21.6302	0	20.9965	22.8087	1.85861
neuronal subtypes	Gene
	STRADA	KLF4	RP1L1	ONECUT2	CDC20
EN_L2_4_CUX2_GLIS3	0.567503	1.29309	-0.228379	-1.02107	-0.382267
EN_L2_4_CUX2_LAMP5	1.7809	-0.139558	-0.466767	-0.736575	1.63053
EN_L2_4_CUX2_LTK	-2.69492	0.0135144	0.696457	-1.13686	0.204433
EN_L2_4_CUX2_MEPE	20.305	-0.220871	-2.20652	-1.91936	0.0497094
EN_L2_4_CUX2_PDGFD	-0.526708	-0.83423	-18.867	-0.774717	0.413568
EN_L2_4_CUX2_YWHAH	1.45696	-0.982926	0	0.834327	0.748726
EN_L3_5_RORB_GABRG1	-0.839865	1.0929	20.6868	0.155513	-0.275819
EN_L3_5_RORB_NPFFR2	-0.972295	-22.2559	0.493605	0.176345	-0.509309
EN_L3_5_RORB_PDYN	21.9126	-0.833069	-0.118141	1.53027	0.343268
EN_L3_5_RORB_PLCH1	0.457927	-0.277672	21.2154	-0.633324	-2.10687
EN_L3_5_RORB_TRABD2A	0.464858	0.345182	-0.83288	0.0736189	-0.0922228
EN_L3_5_RORB_TSHZ2	-0.57873	2.62101	-1.61336	-0.927813	-2.22982
EN_L4_6_FEZF2_HTR2C	-1.06925	-0.0459798	-1.2476	1.38585	-0.0849481
EN_L4_6_FEZF2_NXPH4	-3.44609	-22.4698	1.19495	-21.0978	0.717511
EN_L4_6_FEZF2_SEMA3E	-2.68025	-20.7737	-0.24954	-0.752353	0.618949
EN_L5_6_THEMIS_SH2D1B	0.791844	-2.4842	-0.530304	-0.50909	0.145874
EN_L5_6_THEMIS_SMYD1	0.323572	0.729468	-1.12024	0.866994	0.44925
IN_CXCL14_CDH23	0	0	-23.4726	0.0785023	22.1728
IN_CXCL14_COL5A2	0	0	23.155	22.5736	19.8545
IN_ID2_EYA4	-21.822	-1.50724	-2.07219	-0.163097	-1.51912
IN_ID2_KIT	21.3828	-0.442963	0	23.7778	21.1953
IN_POSTN_MEPE	-20.2653	1.65114	-0.544547	-0.845873	21.3162
IN_POSTN_MYBPC1	-1.4076	21.6979	-22.3695	2.13431	-1.02692
IN_PVALB_COL15A1	-2.0017	-22.96	-24.3328	-0.587181	0
IN_PVALB_RGS5	21.7132	-4.10171	0	0	23.0493
IN_SST_CDH12	0.253021	1.61197	0.458589	-2.33249	19.7964
IN_SST_PENK	20.3966	-2.18498	0	0.536823	-21.9324
IN_SST_SP110	19.8498	0.653569	19.7328	0.10879	22.0517
IN_SST_TRHDE	-1.69059	21.3164	-19.5008	0.248283	22.9453
IN_VIP_CRH	0	-0.249906	0	1.05569	21.2882
IN_VIP_CTGF	-1.6813	20.0926	-0.129159	23.1868	22.2945
IN_VIP_NPR3	22.366	0	21.3655	0.498127	22.1275
IN_VIP_PTH2R	20.691	21.3217	21.547	0.00028289	22.1289
IN_VIP_SCTR	22.8437	0	-2.00645	21.2725	-21.4615
